# Transcriptome analysis of protein kinase MoCK2 affect acetyl-CoA metabolism and import of CK2 interacting mitochondrial proteins into mitochondria in rice blast fungus *Magnaporthe oryzae*

**DOI:** 10.1101/2022.07.28.501933

**Authors:** Lianhu Zhang, Chonglei Shan, Yifan Zhang, Wenjing Miao, Xiaoli Bing, Weigang Kuang, Zonghua Wang, Ruqiang Cui, Stefan Olsson

**Author notes:** These authors contributed equally (Lianhu Zhang, Chonglei Shan). Corresponding authors. E-mails: Ruqiang Cui,; Stefan Olsson.

## Abstract

The rice pathogen *Magnaporthe oryzae* causes severe losses to rice production. Previous studies have shown protein kinase MoCK2 essential for pathogenesis, and this ubiquitous eukaryotic might affect several processes in the fungus needed for infection. To better understand which cellular processes are affected by the MoCK2 activity, we performed a detailed RNAseq analysis of deletions MoCK2-beta1 and beta2 components in relation to the background strain Ku80 and connected this analysis with the abundance of substrates for proteins in a previous pulldown of the essential CKa subunit of CK2 to estimate effects on proteins directly interacting with CK2. The results showed that MoCK2 seriously affected carbohydrate metabolism, fatty acid metabolism, amino acid metabolism and related transporters and reduced acetyl-CoA production. CK2 phosphorylation can affect the folding of proteins and especially the effective formation of protein complexes by intrinsically disordered or mitochondrial import by destabilizing soluble alpha helixes. Upregulated genes found in the pulldown of the b1 and b2 mutants indicate that proteins directly interacting with CK2 are compensatory upregulated depending on their pulldown. A similar correlation was found for mitochondrial proteins. Taken together, the classes of proteins and the change in regulation in the b1 and b2 mutants suggest that CK2 has a central role in mitochondrial metabolism, secondary metabolism, and ROS resistance, in addition to the previously suggested role in the formation of new ribosomes, all processes central to efficient non-self responses as innate immunity.

**Importance:** The protein kinase CK2 is highly expressed and essential for plants, animals, and fungi affecting fatty acid-related metabolism. In addition, it directly affects the import of essential mitochondrial proteins into mitochondria. These effects mean CK2 is essential for lipid metabolism and mitochondrial function and, as shown before, crucial for making new translation machinery proteins. Taken together, our new results combined with previous published indicate that CK2 is an essential protein necessary for the capacity to launch efficient innate immunity responses and withstand the negative effect of such responses necessary for general resistance against invading bacteria and viruses as well as to interact with plants and withstand plant immunity responses and kill plant cells.

Protein kinase CK2, highly expressed and essential for plants, animals, and fungi, affects fatty acid-related metabolism and mitochondrial proteins, making it essential for the capacity to launch efficient innate immunity responses and plant pathogenicity
