## Supplementary material for "Transcriptome analysis of protein kinase MoCK2 affect acetyl-CoA metabolism and import of CK2 interacting mitochondrial proteins into mitochondria in rice blast fungus *Magnaporthe oryzae*": Table S4.xlsx

### Sheet: Catalogue
	sheet1	GO enrichment of up-regulated genes involving in carbohydrate metabolism in b1 mutant
	sheet2	GO enrichment of down-regulated genes involving in carbohydrate metabolism in b1 mutant
	sheet3	GO enrichment of up-regulated genes involving in carbohydrate metabolism in b2 mutant
	sheet4	GO enrichment of down-regulated genes involving in carbohydrate metabolism in b2 mutant
	sheet5	up-regulated genes involving in carbohydrate catabolic process in both mutants
	sheet6	expression of up-regulated genes involving in carbohydrate catabolic process in both mutants
	sheet7	down-regulated genes involving in carbohydrate catabolic process in both mutants
	sheet8	expression of down-regulated genes involving in carbohydrate catabolic process in both mutants

### Sheet: Sheet1
GO enrichment of up-regulated genes involving in carbohydrate metabolism in b1 mutant
Class	GO_Name	GO_ID	GO_Level	P_value	EnrichmentScore	HitsGenesCountsInSelectedSet	HitsGenesCountsInBackground	AllGenesCountsInSelectedSet	AllGenesCountsInBackground	GenesOfSelectedSetInGOterm	corrected p-value(BH method)
Biological process	cellular carbohydrate catabolic process	GO:0044275	6	0.000129	1.43382	92	948	448	6619	MGG_07856,MGG_04345,MGG_07645,MGG_07884,MGG_07626,MGG_03692,MGG_11075,MGG_09645,MGG_05046,MGG_08550,MGG_01918,MGG_07219,MGG_08309,MGG_07216,MGG_17286,MGG_01924,MGG_09601,MGG_11927,MGG_08500,MGG_08537,MGG_10814,MGG_07686,MGG_05017,MGG_01991,MGG_14602,MGG_14819,MGG_00863,MGG_01943,MGG_10423,MGG_00276,MGG_04628,MGG_16812,MGG_03977,MGG_00464,MGG_15702,MGG_09068,MGG_10499,MGG_01336,MGG_04847,MGG_03508…	0.0174537
Biological process	carbohydrate metabolic process	GO:0005975	4	0.000186	1.19337	226	2798	448	6619	MGG_06772,MGG_15496,MGG_17677,MGG_07856,MGG_04345,MGG_15018,MGG_15026,MGG_07645,MGG_07884,MGG_06540,MGG_07626,MGG_02127,MGG_01270,MGG_03692,MGG_14136,MGG_03208,MGG_07802,MGG_05623,MGG_03205,MGG_11075,MGG_04323,MGG_06738,MGG_14590,MGG_09647,MGG_12817,MGG_09645,MGG_05045,MGG_08311,MGG_05046,MGG_08550,MGG_01918,MGG_07219,MGG_08309,MGG_07216,MGG_10400,MGG_17286,MGG_11716,MGG_01925,MGG_01924,MGG_15081…	0.0206382
Biological process	carbohydrate catabolic process	GO:0016052	5	0.000564	1.25978	147	1724	448	6619	MGG_07856,MGG_04345,MGG_15026,MGG_07645,MGG_07884,MGG_06540,MGG_07626,MGG_02127,MGG_01270,MGG_03692,MGG_14136,MGG_05623,MGG_11075,MGG_09647,MGG_09645,MGG_05045,MGG_08311,MGG_05046,MGG_08550,MGG_01918,MGG_07219,MGG_08309,MGG_07216,MGG_10400,MGG_17286,MGG_01925,MGG_01924,MGG_15081,MGG_00833,MGG_00832,MGG_09601,MGG_11927,MGG_09834,MGG_08500,MGG_05232,MGG_08537,MGG_10814,MGG_08774,MGG_07686,MGG_05017…	0.0353191
Biological process	cellular carbohydrate metabolic process	GO:0044262	5	0.00395269	1.19857	153	1886	448	6619	MGG_15496,MGG_17677,MGG_07856,MGG_04345,MGG_15018,MGG_07645,MGG_07884,MGG_07626,MGG_03692,MGG_14136,MGG_03208,MGG_05623,MGG_03205,MGG_11075,MGG_06738,MGG_14590,MGG_09647,MGG_12817,MGG_09645,MGG_05046,MGG_08550,MGG_01918,MGG_07219,MGG_08309,MGG_07216,MGG_10400,MGG_17286,MGG_11716,MGG_01924,MGG_00833,MGG_09601,MGG_11927,MGG_09834,MGG_08500,MGG_08537,MGG_10814,MGG_08774,MGG_07686,MGG_05017,MGG_08520…	0.0960576
Biological process	carbohydrate derivative metabolic process	GO:1901135	4	0.02416	1.11067	205	2727	448	6619	MGG_17677,MGG_07856,MGG_04345,MGG_15018,MGG_15026,MGG_07887,MGG_07884,MGG_06540,MGG_07626,MGG_02127,MGG_01270,MGG_03692,MGG_14136,MGG_02114,MGG_05623,MGG_03205,MGG_04334,MGG_07602,MGG_11075,MGG_04323,MGG_14590,MGG_09647,MGG_12817,MGG_09645,MGG_05045,MGG_08311,MGG_05046,MGG_01918,MGG_07219,MGG_08309,MGG_07216,MGG_09632,MGG_08541,MGG_10400,MGG_17286,MGG_11716,MGG_07230,MGG_01925,MGG_01924,MGG_15081…	0.26124
Biological process	carbohydrate transmembrane transport	GO:0034219	9	0.0279701	1.2943	53	605	448	6619	MGG_17677,MGG_15019,MGG_07645,MGG_14136,MGG_03205,MGG_12817,MGG_01918,MGG_07216,MGG_17286,MGG_09602,MGG_11927,MGG_05017,MGG_01511,MGG_10251,MGG_05085,MGG_13935,MGG_03765,MGG_00291,MGG_04890,MGG_09091,MGG_14674,MGG_05723,MGG_15731,MGG_03977,MGG_09068,MGG_04847,MGG_14872,MGG_02051,MGG_04251,MGG_04253,MGG_02252,MGG_04212,MGG_12047,MGG_03348,MGG_07704,MGG_07595,MGG_08200,MGG_05125,MGG_07546,MGG_09502…	0.285564

### Sheet: Sheet2
GO enrichment of down-regulated genes involving in carbohydrate metabolism in b1 mutant
Class	GO_Name	GO_ID	GO_Level	P_value	EnrichmentScore	HitsGenesCountsInSelectedSet	HitsGenesCountsInBackground	AllGenesCountsInSelectedSet	AllGenesCountsInBackground	GenesOfSelectedSetInGOterm	corrected p-value(BH method)
Molecular function	carbohydrate:proton symporter activity	GO:0005351	9	2.04e-05	2.44646	25	127	528	6562	MGG_04371,MGG_05889,MGG_09631,MGG_03299,MGG_08776,MGG_07444,MGG_15038,MGG_09852,MGG_00040,MGG_01373,MGG_13562,MGG_15700,MGG_05929,MGG_04234,MGG_15388,MGG_03341,MGG_09307,MGG_09778,MGG_06203,MGG_09728,MGG_08266,MGG_04927,MGG_09193,MGG_04756,MGG_01679,	0.000934
Molecular function	carbohydrate derivative transmembrane transporter activity	GO:1901505	6	6.32e-05	1.78653	46	320	528	6562	MGG_05467,MGG_08970,MGG_04371,MGG_13279,MGG_03002,MGG_01051,MGG_05889,MGG_07489,MGG_09898,MGG_06332,MGG_03299,MGG_08776,MGG_16361,MGG_09852,MGG_10492,MGG_01537,MGG_14824,MGG_09441,MGG_00040,MGG_01373,MGG_10277,MGG_10287,MGG_13562,MGG_03521,MGG_15700,MGG_05929,MGG_04234,MGG_07980,MGG_15388,MGG_03129,MGG_03341,MGG_05746,MGG_04899,MGG_09520,MGG_09307,MGG_10730,MGG_09778,MGG_10955,MGG_06203,MGG_09728…	0.00198523
Molecular function	carbohydrate:cation symporter activity	GO:0005402	8	0.000152	2.07134	28	168	528	6562	MGG_04371,MGG_05889,MGG_09631,MGG_03299,MGG_08776,MGG_07444,MGG_15038,MGG_09852,MGG_01537,MGG_00040,MGG_01373,MGG_13562,MGG_15700,MGG_05929,MGG_04234,MGG_15388,MGG_03129,MGG_03341,MGG_09307,MGG_09778,MGG_10955,MGG_06203,MGG_09728,MGG_08266,MGG_04927,MGG_09193,MGG_04756,MGG_01679,	0.00360932
Molecular function	carbohydrate derivative binding	GO:0097367	3	0.000348	1.13109	324	3560	528	6562	MGG_07620,MGG_03254,MGG_05433,MGG_05435,MGG_15027,MGG_15024,MGG_03044,MGG_04132,MGG_08970,MGG_04371,MGG_05216,MGG_13291,MGG_06547,MGG_07634,MGG_05215,MGG_15241,MGG_14157,MGG_15487,MGG_01041,MGG_05401,MGG_03465,MGG_01281,MGG_14367,MGG_02368,MGG_00183,MGG_13279,MGG_05865,MGG_02156,MGG_03002,MGG_15667,MGG_13252,MGG_05656,MGG_01052,MGG_01051,MGG_13262,MGG_15682,MGG_08919,MGG_05889,MGG_09640,MGG_15094…	0.00688246
Molecular function	carbohydrate binding	GO:0030246	3	0.00186641	1.25853	128	1264	528	6562	MGG_03287,MGG_08970,MGG_06547,MGG_05215,MGG_07631,MGG_14157,MGG_05401,MGG_13279,MGG_05865,MGG_05889,MGG_09404,MGG_09640,MGG_11945,MGG_06393,MGG_06392,MGG_09898,MGG_07666,MGG_09839,MGG_07890,MGG_08776,MGG_15038,MGG_00806,MGG_15272,MGG_16361,MGG_09852,MGG_10011,MGG_01537,MGG_14824,MGG_03940,MGG_00677,MGG_12613,MGG_01950,MGG_00625,MGG_05074,MGG_10446,MGG_08378,MGG_02812,MGG_00270,MGG_10083,MGG_01102…	0.0250354
Molecular function	carbohydrate transmembrane transporter activity	GO:0015144	6	0.00199771	1.51793	48	393	528	6562	MGG_08970,MGG_04371,MGG_14367,MGG_05889,MGG_15094,MGG_09631,MGG_09668,MGG_03299,MGG_07890,MGG_08776,MGG_07444,MGG_15038,MGG_09852,MGG_04162,MGG_01537,MGG_17097,MGG_14824,MGG_10439,MGG_10414,MGG_10663,MGG_00499,MGG_00040,MGG_01373,MGG_10277,MGG_13562,MGG_15700,MGG_05929,MGG_04234,MGG_15388,MGG_03129,MGG_07968,MGG_03341,MGG_05746,MGG_04899,MGG_09520,MGG_09307,MGG_09778,MGG_10955,MGG_06203,MGG_09728…	0.0263672
Biological process	carbohydrate metabolic process	GO:0005975	4	1.18e-06	1.23463	274	2798	525	6619	MGG_03266,MGG_03254,MGG_05433,MGG_15027,MGG_03287,MGG_04377,MGG_04132,MGG_08970,MGG_04371,MGG_05216,MGG_06547,MGG_07634,MGG_05215,MGG_07631,MGG_15241,MGG_01041,MGG_05401,MGG_03465,MGG_01281,MGG_14367,MGG_00183,MGG_06722,MGG_13279,MGG_05865,MGG_02156,MGG_01051,MGG_06981,MGG_13262,MGG_17864,MGG_08919,MGG_05889,MGG_09404,MGG_13907,MGG_09640,MGG_15094,MGG_12828,MGG_03097,MGG_03096,MGG_09631,MGG_16196…	0.000364
Biological process	cellular carbohydrate catabolic process	GO:0044275	6	1.79e-05	1.44961	109	948	525	6619	MGG_03266,MGG_15027,MGG_03287,MGG_08970,MGG_06547,MGG_07634,MGG_05215,MGG_07631,MGG_01281,MGG_14367,MGG_02156,MGG_13262,MGG_08919,MGG_05889,MGG_09640,MGG_03096,MGG_06393,MGG_09839,MGG_03299,MGG_07890,MGG_08776,MGG_07443,MGG_00806,MGG_15272,MGG_09852,MGG_10011,MGG_14824,MGG_00677,MGG_12613,MGG_01950,MGG_05074,MGG_08378,MGG_00270,MGG_10083,MGG_01102,MGG_12478,MGG_02225,MGG_00040,MGG_07908,MGG_02886…	0.00154587
Biological process	carbohydrate catabolic process	GO:0016052	5	1.86e-05	1.30171	178	1724	525	6619	MGG_03266,MGG_15027,MGG_03287,MGG_08970,MGG_06547,MGG_07634,MGG_05215,MGG_07631,MGG_05401,MGG_01281,MGG_14367,MGG_00183,MGG_13279,MGG_02156,MGG_01051,MGG_13262,MGG_08919,MGG_05889,MGG_09404,MGG_13907,MGG_09640,MGG_15094,MGG_03097,MGG_03096,MGG_00811,MGG_09668,MGG_06393,MGG_07242,MGG_09898,MGG_06332,MGG_09839,MGG_03299,MGG_09833,MGG_07653,MGG_07890,MGG_08776,MGG_10817,MGG_07443,MGG_00806,MGG_15272…	0.00157168
Biological process	detection of carbohydrate stimulus	GO:0009730	6	3.75e-05	2.75339	19	87	525	6619	MGG_05433,MGG_05889,MGG_08776,MGG_09852,MGG_00040,MGG_01373,MGG_13562,MGG_15700,MGG_05929,MGG_04234,MGG_15388,MGG_03341,MGG_09307,MGG_08688,MGG_09778,MGG_06203,MGG_09728,MGG_08266,MGG_04756,	0.00241301
Biological process	carbohydrate import across plasma membrane	GO:0098704	10	0.000137	2.33082	22	119	525	6619	MGG_04371,MGG_05889,MGG_03299,MGG_08776,MGG_09852,MGG_01537,MGG_00040,MGG_01373,MGG_13562,MGG_15700,MGG_05929,MGG_04234,MGG_15388,MGG_03129,MGG_03341,MGG_09307,MGG_09778,MGG_10955,MGG_06203,MGG_09728,MGG_08266,MGG_01679,	0.0055159
Biological process	response to carbohydrate	GO:0009743	5	0.000407	1.29915	132	1281	525	6619	MGG_05433,MGG_04133,MGG_05215,MGG_05401,MGG_01281,MGG_14115,MGG_00183,MGG_13279,MGG_02156,MGG_01051,MGG_05889,MGG_15094,MGG_16196,MGG_17041,MGG_09668,MGG_06393,MGG_06392,MGG_08571,MGG_09898,MGG_06332,MGG_03295,MGG_07653,MGG_08776,MGG_07444,MGG_16361,MGG_08765,MGG_09852,MGG_04166,MGG_04162,MGG_10492,MGG_10493,MGG_10453,MGG_01537,MGG_09441,MGG_01951,MGG_01950,MGG_00625,MGG_07014,MGG_05074,MGG_08378…	0.0113146
Biological process	cellular carbohydrate metabolic process	GO:0044262	5	0.000552	1.22333	183	1886	525	6619	MGG_03266,MGG_05433,MGG_15027,MGG_03287,MGG_04377,MGG_08970,MGG_04371,MGG_06547,MGG_07634,MGG_05215,MGG_07631,MGG_01041,MGG_01281,MGG_14367,MGG_00183,MGG_06722,MGG_02156,MGG_01051,MGG_13262,MGG_08919,MGG_05889,MGG_09404,MGG_09640,MGG_12828,MGG_03097,MGG_03096,MGG_09631,MGG_16196,MGG_06393,MGG_06392,MGG_07242,MGG_09898,MGG_06332,MGG_09839,MGG_03299,MGG_03295,MGG_07653,MGG_07890,MGG_08776,MGG_07443…	0.0139798
Biological process	carbohydrate utilization	GO:0009758	2	0.00140381	1.9812	22	140	525	6619	MGG_05889,MGG_08776,MGG_09852,MGG_02225,MGG_00040,MGG_01373,MGG_02886,MGG_13562,MGG_15700,MGG_05929,MGG_04234,MGG_15388,MGG_03341,MGG_09520,MGG_09307,MGG_09778,MGG_06203,MGG_09728,MGG_10111,MGG_08266,MGG_02337,MGG_04756,	0.0269905
Biological process	regulation of carbohydrate phosphatase activity	GO:0032113	10	0.0019255	3.06672	9	37	525	6619	MGG_00806,MGG_15272,MGG_10011,MGG_12613,MGG_03810,MGG_08285,MGG_08281,MGG_09589,MGG_11638,	0.0335086
Biological process	carbohydrate derivative biosynthetic process	GO:1901137	5	0.002116	1.18047	197	2104	525	6619	MGG_03254,MGG_15027,MGG_08970,MGG_06547,MGG_07634,MGG_05215,MGG_14157,MGG_09806,MGG_05401,MGG_01281,MGG_00183,MGG_13279,MGG_01051,MGG_03231,MGG_13262,MGG_15682,MGG_08919,MGG_05889,MGG_15094,MGG_10640,MGG_16196,MGG_00811,MGG_11945,MGG_07489,MGG_09668,MGG_06393,MGG_06392,MGG_07242,MGG_09898,MGG_05299,MGG_07666,MGG_06332,MGG_07890,MGG_08776,MGG_07443,MGG_15038,MGG_00806,MGG_15272,MGG_16361,MGG_11913…	0.0350275
Biological process	carbohydrate derivative metabolic process	GO:1901135	4	0.00360738	1.13732	246	2727	525	6619	MGG_03254,MGG_15027,MGG_04377,MGG_08970,MGG_05216,MGG_06547,MGG_07634,MGG_05215,MGG_07631,MGG_14157,MGG_09806,MGG_05401,MGG_01281,MGG_00183,MGG_13279,MGG_02156,MGG_15667,MGG_01051,MGG_06981,MGG_03231,MGG_13262,MGG_15682,MGG_08919,MGG_05889,MGG_09640,MGG_15094,MGG_08306,MGG_03097,MGG_03096,MGG_10640,MGG_16196,MGG_00811,MGG_17041,MGG_11945,MGG_07489,MGG_09668,MGG_06393,MGG_06392,MGG_07242,MGG_09898…	0.0516525
Biological process	carbohydrate homeostasis	GO:0033500	6	0.00683768	1.24769	105	1061	525	6619	MGG_05433,MGG_05401,MGG_01281,MGG_00183,MGG_02156,MGG_01051,MGG_15682,MGG_05889,MGG_16196,MGG_11945,MGG_06393,MGG_07242,MGG_09898,MGG_06332,MGG_03295,MGG_08776,MGG_00806,MGG_15272,MGG_08765,MGG_09852,MGG_04162,MGG_10492,MGG_10011,MGG_01537,MGG_14824,MGG_09441,MGG_12613,MGG_01951,MGG_01950,MGG_00625,MGG_07014,MGG_05074,MGG_08378,MGG_00270,MGG_13110,MGG_12478,MGG_04406,MGG_01138,MGG_05739,MGG_00040…	0.0807787
Biological process	carbohydrate transmembrane transport	GO:0034219	9	0.0268861	1.27118	61	605	525	6619	MGG_04371,MGG_13291,MGG_14367,MGG_00183,MGG_13279,MGG_15682,MGG_05889,MGG_16196,MGG_17041,MGG_06393,MGG_06332,MGG_03299,MGG_03295,MGG_08776,MGG_16361,MGG_09852,MGG_10492,MGG_01537,MGG_09441,MGG_05074,MGG_00040,MGG_01373,MGG_10277,MGG_02886,MGG_00220,MGG_13562,MGG_15700,MGG_14620,MGG_00246,MGG_10267,MGG_10268,MGG_05929,MGG_04234,MGG_15133,MGG_15388,MGG_03129,MGG_07968,MGG_03341,MGG_04897,MGG_09520…	0.214174
Biological process	cellular response to carbohydrate stimulus	GO:0071322	6	0.0324443	1.20203	88	923	525	6619	MGG_05433,MGG_05401,MGG_00183,MGG_02156,MGG_01051,MGG_05889,MGG_06393,MGG_08571,MGG_09898,MGG_06332,MGG_03295,MGG_08776,MGG_08765,MGG_09852,MGG_04166,MGG_04162,MGG_10492,MGG_01537,MGG_09441,MGG_01951,MGG_00625,MGG_07014,MGG_05074,MGG_08378,MGG_00270,MGG_13110,MGG_02444,MGG_12478,MGG_04406,MGG_01138,MGG_02225,MGG_00040,MGG_01373,MGG_12496,MGG_02886,MGG_01553,MGG_00220,MGG_13562,MGG_01542,MGG_10012…	0.240919

### Sheet: Sheet3
GO enrichment of up-regulated genes involving in carbohydrate metabolism in b2 mutant
Class	GO_Name	GO_ID	GO_Level	P_value	EnrichmentScore	HitsGenesCountsInSelectedSet	HitsGenesCountsInBackground	AllGenesCountsInSelectedSet	AllGenesCountsInBackground	GenesOfSelectedSetInGOterm	corrected p-value(BH method)
Biological process	cellular carbohydrate catabolic process	GO:0044275	6	0.000144	1.41708	96	948	473	6619	MGG_07645,MGG_07626,MGG_03692,MGG_09645,MGG_09642,MGG_05046,MGG_08550,MGG_07219,MGG_08309,MGG_01912,MGG_07216,MGG_17286,MGG_01924,MGG_09601,MGG_11927,MGG_08500,MGG_07406,MGG_08537,MGG_10814,MGG_07686,MGG_05017,MGG_01991,MGG_14602,MGG_14819,MGG_00863,MGG_07016,MGG_01943,MGG_08123,MGG_10423,MGG_00276,MGG_13591,MGG_04628,MGG_05722,MGG_16812,MGG_00464,MGG_09068,MGG_10499,MGG_13768,MGG_01336,MGG_04847…	0.0241634
Biological process	carbohydrate metabolic process	GO:0005975	4	0.000629	1.17031	234	2798	473	6619	MGG_06534,MGG_06772,MGG_15496,MGG_17677,MGG_06765,MGG_15018,MGG_15026,MGG_07645,MGG_06540,MGG_07626,MGG_15688,MGG_02127,MGG_01270,MGG_02124,MGG_03692,MGG_14136,MGG_03208,MGG_07802,MGG_03205,MGG_04323,MGG_05413,MGG_12175,MGG_06738,MGG_09647,MGG_12817,MGG_09645,MGG_05045,MGG_09642,MGG_05046,MGG_08550,MGG_07219,MGG_08309,MGG_01912,MGG_08548,MGG_07216,MGG_09874,MGG_10400,MGG_17286,MGG_11713,MGG_01925…	0.0588272
Biological process	carbohydrate catabolic process	GO:0016052	5	0.00125839	1.23378	152	1724	473	6619	MGG_15026,MGG_07645,MGG_06540,MGG_07626,MGG_02127,MGG_01270,MGG_03692,MGG_14136,MGG_12175,MGG_09647,MGG_09645,MGG_05045,MGG_09642,MGG_05046,MGG_08550,MGG_07219,MGG_08309,MGG_01912,MGG_07216,MGG_09874,MGG_10400,MGG_17286,MGG_01925,MGG_01924,MGG_15081,MGG_00833,MGG_00832,MGG_09601,MGG_11927,MGG_09834,MGG_08500,MGG_05232,MGG_03290,MGG_07406,MGG_08537,MGG_10814,MGG_07686,MGG_17450,MGG_05017,MGG_08519…	0.079553
Biological process	regulation of carbohydrate phosphatase activity	GO:0032113	10	0.0143441	2.64745	7	37	473	6619	MGG_09645,MGG_07219,MGG_13591,MGG_10912,MGG_05589,MGG_15100,MGG_14943,	0.268049
Biological process	cellular carbohydrate metabolic process	GO:0044262	5	0.0150655	1.15748	156	1886	473	6619	MGG_15496,MGG_17677,MGG_06765,MGG_15018,MGG_07645,MGG_07626,MGG_02124,MGG_03692,MGG_14136,MGG_03208,MGG_03205,MGG_12175,MGG_06738,MGG_09647,MGG_12817,MGG_09645,MGG_09642,MGG_05046,MGG_08550,MGG_07219,MGG_08309,MGG_01912,MGG_07216,MGG_09874,MGG_10400,MGG_17286,MGG_11713,MGG_01924,MGG_00833,MGG_09601,MGG_11927,MGG_09834,MGG_08500,MGG_03290,MGG_07406,MGG_08537,MGG_10814,MGG_07686,MGG_17450,MGG_05017…	0.262158
Biological process	carbohydrate utilization	GO:0009758	2	0.0212828	1.69923	17	140	473	6619	MGG_07645,MGG_14136,MGG_07216,MGG_17286,MGG_05017,MGG_00619,MGG_04888,MGG_04847,MGG_02252,MGG_07704,MGG_06011,MGG_07576,MGG_07546,MGG_12982,MGG_17822,MGG_04738,MGG_17803,	0.308848
Biological process	carbohydrate derivative metabolic process	GO:1901135	4	0.0231138	1.10841	216	2727	473	6619	MGG_06534,MGG_17430,MGG_17677,MGG_06765,MGG_04340,MGG_15018,MGG_15026,MGG_06540,MGG_07626,MGG_02127,MGG_02125,MGG_01270,MGG_02124,MGG_03692,MGG_14136,MGG_03205,MGG_07602,MGG_04334,MGG_04323,MGG_12175,MGG_09647,MGG_12817,MGG_09645,MGG_05045,MGG_05046,MGG_07219,MGG_08309,MGG_01912,MGG_08548,MGG_07216,MGG_09632,MGG_09874,MGG_08541,MGG_10400,MGG_17286,MGG_18135,MGG_05054,MGG_07232,MGG_07230,MGG_11713…	0.320546

### Sheet: Sheet4
GO enrichment of down-regulated genes involving in carbohydrate metabolism in b2 mutant
Class	GO_Name	GO_ID	GO_Level	P_value	EnrichmentScore	HitsGenesCountsInSelectedSet	HitsGenesCountsInBackground	AllGenesCountsInSelectedSet	AllGenesCountsInBackground	GenesOfSelectedSetInGOterm	corrected p-value(BH method)
Molecular function	carbohydrate:proton symporter activity	GO:0005351	9	0.000884	2.32991	17	127	377	6562	MGG_04371,MGG_09631,MGG_03299,MGG_08776,MGG_15038,MGG_09852,MGG_00040,MGG_13562,MGG_15700,MGG_05929,MGG_04234,MGG_03341,MGG_09307,MGG_09778,MGG_10508,MGG_06203,MGG_01679,	0.0278162
Molecular function	carbohydrate:cation symporter activity	GO:0005402	8	0.0158506	1.7613	17	168	377	6562	MGG_04371,MGG_09631,MGG_03299,MGG_08776,MGG_15038,MGG_09852,MGG_00040,MGG_13562,MGG_15700,MGG_05929,MGG_04234,MGG_03341,MGG_09307,MGG_09778,MGG_10508,MGG_06203,MGG_01679,	0.143024
Molecular function	carbohydrate binding	GO:0030246	3	0.0179839	1.22557	89	1264	377	6562	MGG_03287,MGG_05215,MGG_07631,MGG_14157,MGG_05401,MGG_13279,MGG_09404,MGG_11945,MGG_06393,MGG_07666,MGG_09839,MGG_08776,MGG_15038,MGG_00806,MGG_15272,MGG_16361,MGG_09852,MGG_10239,MGG_10011,MGG_14824,MGG_00677,MGG_12613,MGG_01950,MGG_00625,MGG_05074,MGG_00270,MGG_10083,MGG_12478,MGG_01138,MGG_02225,MGG_00040,MGG_10277,MGG_02886,MGG_01311,MGG_00220,MGG_13562,MGG_01542,MGG_15700,MGG_00246,MGG_05938…	0.155445
Molecular function	carbohydrate derivative transmembrane transporter activity	GO:1901505	6	0.0449093	1.41422	26	320	377	6562	MGG_04371,MGG_13279,MGG_03002,MGG_07489,MGG_03299,MGG_08776,MGG_16361,MGG_09852,MGG_14824,MGG_09441,MGG_00040,MGG_10277,MGG_10287,MGG_13562,MGG_15700,MGG_05929,MGG_04234,MGG_03341,MGG_04899,MGG_09307,MGG_10730,MGG_09778,MGG_10508,MGG_06203,MGG_02348,MGG_13669,	0.286697
Biological process	carbohydrate metabolic process	GO:0005975	4	0.00081	1.18913	188	2798	374	6619	MGG_03254,MGG_01074,MGG_03287,MGG_04377,MGG_04371,MGG_05216,MGG_07634,MGG_05215,MGG_07631,MGG_01041,MGG_05401,MGG_01281,MGG_00199,MGG_14367,MGG_00183,MGG_13279,MGG_06981,MGG_13262,MGG_17864,MGG_09404,MGG_13907,MGG_15094,MGG_03097,MGG_09631,MGG_16196,MGG_00811,MGG_07489,MGG_09668,MGG_06393,MGG_07242,MGG_07666,MGG_09839,MGG_03299,MGG_09833,MGG_07653,MGG_08776,MGG_10817,MGG_07443,MGG_04172,MGG_15038…	0.0458709
Biological process	carbohydrate utilization	GO:0009758	2	0.00218774	2.14903	17	140	374	6619	MGG_08776,MGG_09852,MGG_02225,MGG_00040,MGG_02886,MGG_13562,MGG_15700,MGG_05929,MGG_04234,MGG_03341,MGG_09307,MGG_09778,MGG_10508,MGG_06203,MGG_10111,MGG_02337,MGG_02544,	0.0721478
Biological process	carbohydrate import across plasma membrane	GO:0098704	10	0.00271846	2.23082	15	119	374	6619	MGG_04371,MGG_03299,MGG_08776,MGG_09852,MGG_00040,MGG_13562,MGG_15700,MGG_05929,MGG_04234,MGG_03341,MGG_09307,MGG_09778,MGG_10508,MGG_06203,MGG_01679,	0.0799058
Biological process	response to carbohydrate	GO:0009743	5	0.00280241	1.29867	94	1281	374	6619	MGG_01074,MGG_05215,MGG_05401,MGG_01281,MGG_00199,MGG_00183,MGG_13279,MGG_15094,MGG_16196,MGG_09668,MGG_06393,MGG_06388,MGG_07653,MGG_08776,MGG_16361,MGG_09852,MGG_04166,MGG_04162,MGG_10239,MGG_10453,MGG_09441,MGG_01951,MGG_01950,MGG_00625,MGG_07014,MGG_05074,MGG_10414,MGG_10663,MGG_00270,MGG_00033,MGG_02444,MGG_00499,MGG_01382,MGG_12478,MGG_10061,MGG_04406,MGG_01138,MGG_02225,MGG_00040,MGG_02886…	0.0810036
Biological process	detection of carbohydrate stimulus	GO:0009730	6	0.0033558	2.44108	12	87	374	6619	MGG_08776,MGG_09852,MGG_00040,MGG_13562,MGG_15700,MGG_05929,MGG_04234,MGG_03341,MGG_09307,MGG_09778,MGG_10508,MGG_06203,	0.0889688
Biological process	regulation of carbohydrate phosphatase activity	GO:0032113	10	0.00409874	3.34824	7	37	374	6619	MGG_00806,MGG_15272,MGG_10011,MGG_12613,MGG_03810,MGG_08285,MGG_08281,	0.0972273
Biological process	carbohydrate catabolic process	GO:0016052	5	0.0042424	1.23187	120	1724	374	6619	MGG_01074,MGG_03287,MGG_07634,MGG_05215,MGG_07631,MGG_05401,MGG_01281,MGG_00199,MGG_14367,MGG_00183,MGG_13279,MGG_13262,MGG_09404,MGG_13907,MGG_15094,MGG_03097,MGG_00811,MGG_09668,MGG_06393,MGG_07242,MGG_09839,MGG_03299,MGG_09833,MGG_07653,MGG_08776,MGG_10817,MGG_07443,MGG_04172,MGG_00806,MGG_15272,MGG_16361,MGG_09852,MGG_12652,MGG_10011,MGG_10453,MGG_14824,MGG_00677,MGG_09441,MGG_12613,MGG_01950…	0.0974072
Biological process	cellular carbohydrate catabolic process	GO:0044275	6	0.00930184	1.3068	70	948	374	6619	MGG_01074,MGG_03287,MGG_07634,MGG_05215,MGG_07631,MGG_01281,MGG_14367,MGG_13262,MGG_06393,MGG_09839,MGG_03299,MGG_08776,MGG_07443,MGG_00806,MGG_15272,MGG_09852,MGG_10011,MGG_14824,MGG_00677,MGG_12613,MGG_01950,MGG_05074,MGG_00270,MGG_10083,MGG_12478,MGG_02225,MGG_00040,MGG_02886,MGG_00220,MGG_10287,MGG_09272,MGG_13562,MGG_01542,MGG_15700,MGG_00246,MGG_05929,MGG_04234,MGG_05798,MGG_03374,MGG_04015…	0.14438
Biological process	carbohydrate homeostasis	GO:0033500	6	0.0193998	1.25103	75	1061	374	6619	MGG_01074,MGG_05401,MGG_01281,MGG_00199,MGG_00183,MGG_15682,MGG_16196,MGG_11945,MGG_06393,MGG_07242,MGG_06388,MGG_08776,MGG_00806,MGG_15272,MGG_09852,MGG_04162,MGG_10239,MGG_10011,MGG_14824,MGG_09441,MGG_12613,MGG_01951,MGG_01950,MGG_00625,MGG_07014,MGG_05074,MGG_00270,MGG_12478,MGG_04406,MGG_01138,MGG_00040,MGG_02886,MGG_00220,MGG_13562,MGG_01542,MGG_15700,MGG_00246,MGG_05929,MGG_01568,MGG_04234…	0.220839

### Sheet: Sheet5
up-regulated genes involving in carbohydrate catabolic process in both mutants
cellular carbohydrate catabolic process (GO:0044275)		carbohydrate catabolic process (GO:0016052)
b1	b2	b1	b2
MGG_07856	MGG_07645	MGG_07856	MGG_15026
MGG_04345	MGG_07626	MGG_04345	MGG_07645
MGG_07645	MGG_03692	MGG_15026	MGG_06540
MGG_07884	MGG_09645	MGG_07645	MGG_07626
MGG_07626	MGG_09642	MGG_07884	MGG_02127
MGG_03692	MGG_05046	MGG_06540	MGG_01270
MGG_11075	MGG_08550	MGG_07626	MGG_03692
MGG_09645	MGG_07219	MGG_02127	MGG_14136
MGG_05046	MGG_08309	MGG_01270	MGG_12175
MGG_08550	MGG_01912	MGG_03692	MGG_09647
MGG_01918	MGG_07216	MGG_14136	MGG_09645
MGG_07219	MGG_17286	MGG_05623	MGG_05045
MGG_08309	MGG_01924	MGG_11075	MGG_09642
MGG_07216	MGG_09601	MGG_09647	MGG_05046
MGG_17286	MGG_11927	MGG_09645	MGG_08550
MGG_01924	MGG_08500	MGG_05045	MGG_07219
MGG_09601	MGG_07406	MGG_08311	MGG_08309
MGG_11927	MGG_08537	MGG_05046	MGG_01912
MGG_08500	MGG_10814	MGG_08550	MGG_07216
MGG_08537	MGG_07686	MGG_01918	MGG_09874
MGG_10814	MGG_05017	MGG_07219	MGG_10400
MGG_07686	MGG_01991	MGG_08309	MGG_17286
MGG_05017	MGG_14602	MGG_07216	MGG_01925
MGG_01991	MGG_14819	MGG_10400	MGG_01924
MGG_14602	MGG_00863	MGG_17286	MGG_15081
MGG_14819	MGG_07016	MGG_01925	MGG_00833
MGG_00863	MGG_01943	MGG_01924	MGG_00832
MGG_01943	MGG_08123	MGG_15081	MGG_09601
MGG_10423	MGG_10423	MGG_00833	MGG_11927
MGG_00276	MGG_00276	MGG_00832	MGG_09834
MGG_04628	MGG_13591	MGG_09601	MGG_08500
MGG_16812	MGG_04628	MGG_11927	MGG_05232
MGG_03977	MGG_05722	MGG_09834	MGG_03290
MGG_00464	MGG_16812	MGG_08500	MGG_07406
MGG_15702	MGG_00464	MGG_05232	MGG_08537
MGG_09068	MGG_09068	MGG_08537	MGG_10814
MGG_10499	MGG_10499	MGG_10814	MGG_07686
MGG_01336	MGG_13768	MGG_08774	MGG_17450
MGG_04847	MGG_01336	MGG_07686	MGG_05017
MGG_03508	MGG_04847	MGG_05017	MGG_08519
MGG_10912	MGG_03508	MGG_08519	MGG_01991
MGG_09945	MGG_10912	MGG_01991	MGG_14602
MGG_09941	MGG_05554	MGG_14602	MGG_14819
MGG_04253	MGG_09945	MGG_14819	MGG_10215
MGG_09931	MGG_05589	MGG_10215	MGG_03957
MGG_02061	MGG_09941	MGG_00440	MGG_00440
MGG_04237	MGG_04237	MGG_11554	MGG_11554
MGG_02252	MGG_02252	MGG_10431	MGG_10431
MGG_04432	MGG_00072	MGG_00863	MGG_00863
MGG_00072	MGG_15100	MGG_01943	MGG_07016
MGG_15100	MGG_00059	MGG_00611	MGG_01943
MGG_04212	MGG_04212	MGG_10423	MGG_00611
MGG_04446	MGG_04446	MGG_00276	MGG_08123
MGG_04684	MGG_07704	MGG_04628	MGG_10423
MGG_12047	MGG_11608	MGG_03771	MGG_00276
MGG_07704	MGG_06011	MGG_09072	MGG_13591
MGG_11608	MGG_17154	MGG_03765	MGG_04628
MGG_17154	MGG_07576	MGG_05983	MGG_09072
MGG_05390	MGG_08200	MGG_00050	MGG_05983
MGG_10972	MGG_07593	MGG_04890	MGG_00050
MGG_08200	MGG_00951	MGG_04404	MGG_04404
MGG_07593	MGG_05125	MGG_16813	MGG_04888
MGG_05125	MGG_02096	MGG_16812	MGG_05722
MGG_02096	MGG_07546	MGG_15731	MGG_16813
MGG_07546	MGG_10712	MGG_03977	MGG_16812
MGG_10712	MGG_06206	MGG_00464	MGG_00464
MGG_05595	MGG_10724	MGG_15702	MGG_09068
MGG_10961	MGG_10961	MGG_09068	MGG_10499
MGG_09709	MGG_09709	MGG_10499	MGG_13768
MGG_07306	MGG_07306	MGG_01336	MGG_01336
MGG_14954	MGG_14954	MGG_04847	MGG_04847
MGG_13626	MGG_13626	MGG_03508	MGG_03508
MGG_10357	MGG_10357	MGG_10912	MGG_10912
MGG_08297	MGG_08297	MGG_02051	MGG_02051
MGG_09139	MGG_09139	MGG_04469	MGG_04469
MGG_09376	MGG_09376	MGG_09945	MGG_05554
MGG_14943	MGG_14943	MGG_04251	MGG_09945
MGG_12983	MGG_12983	MGG_09941	MGG_05589
MGG_12982	MGG_12982	MGG_04253	MGG_09941
MGG_08487	MGG_13801	MGG_09931	MGG_03393
MGG_17822	MGG_08487	MGG_03393	MGG_07992
MGG_15886	MGG_02573	MGG_07992	MGG_16456
MGG_04744	MGG_17822	MGG_02061	MGG_04237
MGG_03414	MGG_15886	MGG_04237	MGG_02252
MGG_00141	MGG_03414	MGG_02252	MGG_00072
MGG_02583	MGG_00141	MGG_04432	MGG_15100
MGG_14550	MGG_04738	MGG_00072	MGG_00059
MGG_13464	MGG_17803	MGG_15100	MGG_02274
MGG_02793	MGG_13455	MGG_02274	MGG_04212
MGG_02792	MGG_14550	MGG_04212	MGG_06872
MGG_09189	MGG_13464	MGG_06872	MGG_04446
MGG_13895	MGG_05844	MGG_04446	MGG_02261
	MGG_02793	MGG_04684	MGG_03348
	MGG_02792	MGG_02261	MGG_07704
	MGG_09189	MGG_12047	MGG_11608
	MGG_13895	MGG_03348	MGG_06011
		MGG_07704	MGG_07580
		MGG_11608	MGG_17154
		MGG_07580	MGG_07576
		MGG_17154	MGG_08458
		MGG_05390	MGG_06023
		MGG_08458	MGG_08200
		MGG_10972	MGG_07593
		MGG_06023	MGG_00951
		MGG_08200	MGG_05125
		MGG_07593	MGG_02096
		MGG_05125	MGG_07546
		MGG_02096	MGG_10712
		MGG_07546	MGG_06206
		MGG_10712	MGG_10724
		MGG_05595	MGG_10961
		MGG_10961	MGG_05592
		MGG_05592	MGG_09709
		MGG_09709	MGG_06475
		MGG_07306	MGG_07306
		MGG_14954	MGG_14954
		MGG_13626	MGG_13626
		MGG_10357	MGG_10357
		MGG_14966	MGG_02967
		MGG_08297	MGG_14966
		MGG_04922	MGG_00779
		MGG_09139	MGG_09149
		MGG_09138	MGG_08297
		MGG_09376	MGG_09139
		MGG_14943	MGG_09138
		MGG_12983	MGG_09376
		MGG_12982	MGG_14943
		MGG_08494	MGG_12983
		MGG_08487	MGG_12982
		MGG_17822	MGG_08494
		MGG_15886	MGG_13801
		MGG_04744	MGG_08487
		MGG_03414	MGG_02573
		MGG_00141	MGG_17822
		MGG_00164	MGG_15886
		MGG_02583	MGG_03414
		MGG_14550	MGG_00141
		MGG_13464	MGG_04738
		MGG_04999	MGG_17803
		MGG_00593	MGG_00164
		MGG_13429	MGG_13455
		MGG_02793	MGG_14550
		MGG_02792	MGG_13464
		MGG_09189	MGG_05844
		MGG_04725	MGG_04999
		MGG_02543	MGG_00593
		MGG_13895	MGG_13429
			MGG_02793
			MGG_02792
			MGG_09189
			MGG_04725
			MGG_13895

### Sheet: Sheet6
expression of up-regulated genes involving in carbohydrate catabolic process in both mutants
gene	Ku80_1	Ku80_2	Ku80_3	b1_1	b1_2	b1_3	b2_1	b2_2	b2_3	description
MGG_10423	0.912574	1.27208	1.06949	2.80212	3.00203	2.7288	2.02295	2.11922	3.20696	cellulase
MGG_09601	14.0093	11.6403	9.84119	32.1751	32.1492	33.7764	33.0247	37.5473	36.2691	alpha-xylosidase
MGG_02096	0.65882	0.703726	0.503295	3.98227	4.51243	4.30833	1.86612	2.33741	2.99021	glycoside hydrolase
MGG_07546	0.974307	1.08074	0.913466	2.47467	2.76532	2.73909	2.24286	2.42937	2.26234	alpha-glucosides permease MPH2/3
MGG_10712	0.552107	0.471792	0.230058	2.11588	5.89046	4.8334	5.64347	5.69834	5.25128	cellulose 1,4-beta-cellobiosidase
MGG_14954	0.103391	0.298183	0.242337	0.695822	1.19501	1.12869	1.37515	1.65068	1.35086	endoglucanase 1
MGG_08537	0.555347	0.467145	0.260334	5.48944	5.61643	3.29487	6.00144	6.91844	4.62878	endoglucanase-1, variant
MGG_07686	11.9282	14.1974	14.9112	47.1151	39.795	53.8123	48.6028	46.9366	51.2844	endoglucanase II
MGG_09709	2.73538	5.07794	4.20059	13.2316	10.3989	10.1627	8.25913	8.98986	8.62674	endoglucanase II
MGG_13626	0.645625	0.394971	0.440225	2.81442	3.60065	2.45151	2.34195	2.726	2.48569	alpha-galactosidase
MGG_14602	3.50007	12.3194	14.1846	38.99	37.4428	38.3164	34.1636	39.3291	50.8681	endo-1,6-beta-D-glucanase
MGG_01943	0.241095	1.8542	2.71248	60.4915	73.5236	52.9825	42.8894	44.5572	50.2921	cutinase
MGG_02793	7.1542	23.3358	25.2378	60.3956	55.1674	56.1539	37.1485	35.0161	37.0483	glycosyl hydrolase family 76 protein
MGG_09189	1.16437	2.75177	3.32048	7.63218	6.42706	8.56619	5.48489	6.24352	6.20769	cellobiose dehydrogenase
MGG_08487	0.245454	0.991056	0.690379	2.12683	3.05522	3.02905	1.95879	2.09001	2.25595	cellobiose dehydrogenase
MGG_01336	9.48163	16.7585	16.7142	41.6063	31.6125	37.8311	34.0454	38.179	39.4254	bacteriodes thetaiotaomicron symbiotic chitinase
MGG_07306	56.8605	153.978	176.943	289.008	210.625	288.396	345.426	310.67	298.395	mixed-linked glucanase
MGG_04446	29.6577	36.7646	35.4076	95.7131	109.213	88.8232	107.074	108.536	109.161	thermosensitive gluconokinase
MGG_09645	0.0778713	1.82162	2.29977	31.712	18.1048	32.4146	8.12758	6.88181	9.99891	polyketide synthase
MGG_07219	0.136599	0.358141	0.454062	68.5409	17.7204	50.1352	12.5114	11.1386	11.5589	conidial yellow pigment biosynthesis polyketide synthase
MGG_15100	84.4785	40.003	38.9319	150.523	121.497	126.311	166.865	152.366	97.3577	polyketide synthase
MGG_02252	32.5144	28.2544	29.707	295.115	198.559	344.964	92.074	101.6	154.992	tetrahydroxynaphthalene reductase
MGG_11927	8.893	29.1209	35.3483	63.8634	64.0769	54.6967	74.2339	84.0769	71.535	3-oxoacyl-acyl-carrier-protein reductase
MGG_09945	1.62597	7.60718	6.67364	80.84	83.9108	105.404	46.9369	45.6254	72.7351	averantin oxidoreductase
MGG_03414	1.48231	1.7348	1.63144	9.02717	5.27162	7.46389	2.92875	2.74385	3.71665	short chain dehydrogenase/reductase family protein
MGG_07216	0.553161	2.05115	1.62994	443.809	265.506	473.043	114.214	109.418	189.763	versicolorin reductase
MGG_10912	0.183945	0.206307	0.191621	114.674	41.2583	85.571	5.67466	7.14908	8.6189	mycocerosic acid synthase
MGG_00276	1.12566	0.618368	1.15587	1.96156	2.28756	2.34066	2.91118	2.48957	1.9803	FAD binding domain-containing protein
MGG_09376	0.65249	4.00487	4.94102	62.3856	62.6977	68.8005	42.669	42.3491	50.6987	FAD binding domain-containing protein
MGG_05046	17.4361	254.131	309.735	807.976	740.988	828.17	607.145	577.568	616.987	adenine phosphoribosyltransferase
MGG_03692	9.46317	13.2092	16.3911	35.8016	34.0822	28.7766	23.6441	28.6078	31.073	glutaminyl-peptide cyclotransferase
MGG_08550	1.97652	2.66016	3.15026	6.46394	5.14009	5.58189	3.61469	6.21556	5.78822	lipolytic enzyme
MGG_10357	74.6353	56.0931	51.3778	149.693	155.83	150.458	135.679	137.133	163.687	prolyl-tRNA synthetase
MGG_00464	5.19885	4.56839	4.03645	10.8314	9.71392	10.0245	13.5053	13.362	14.9686	MFS phospholipid transporter Git1
MGG_08309	15.3015	19.6524	17.7119	76.6698	66.3173	99.6922	72.2625	75.8835	88.1442	multidrug resistance-associated protein 2
MGG_08500	0.106379	0.0511335	0	3.66915	2.83741	2.67606	1.65071	1.59545	2.44431	pisatin demethylase
MGG_00141	34.7654	81.5563	79.3659	164.843	121.219	182.739	146.548	129.308	145.743	leptomycin B resistance protein pmd1
MGG_12982	0.197888	0.856074	1.48425	77.5767	52.9578	81.7151	11.6247	19.3391	29.5106	2-(R)-hydroxypropyl-CoM dehydrogenase
MGG_10814	0.324514	0.0623941	0.18255	6.77036	6.46289	5.79143	2.01423	2.3864	3.15805	D-3-phosphoglycerate dehydrogenase
MGG_01991	5.35234	2.31346	2.21731	16.9984	15.309	15.4789	10.4392	12.0039	10.8795	betaine aldehyde dehydrogenase
MGG_00072	0.506098	1.10576	0.647039	1.79979	1.3908	2.31479	1.78483	1.15748	1.28518	isoamyl alcohol oxidase
MGG_04212	210.18	164.797	151.495	485.234	576.64	462.984	456.057	433.508	405.745	L-ornithine 5-monooxygenase (L-ornithine N(5)-oxygenase)
MGG_07593	7.75553	22.9408	21.2544	120.244	89.0609	107.24	97.3216	97.0831	96.9079	cytochrome P450 monooxygenase
MGG_07626	3.86007	8.32133	7.96918	575.066	805.258	616.118	562.33	569.268	549.944	cytochrome P450 monooxygenase
MGG_01924	0.123729	0.118946	0.0386676	3.05323	3.55686	2.38822	1.91994	1.55637	1.7095	benzoate 4-monooxygenase cytochrome P450
MGG_04628	0.41756	0.847441	1.60944	3.61031	4.70247	4.40423	3.95962	4.89327	6.64713	cytochrome P450 51
MGG_02792	1.42582	2.01798	2.07944	6.08064	5.77496	5.37638	5.66288	6.82146	5.9242	cytochrome P450 52E1
MGG_07704	15.367	23.4421	22.0856	47.9169	40.3333	43.0202	46.8136	45.1416	56.8797	carboxypeptidase A
MGG_07645	0.113837	0.328309	0.53364	1.19707	0.708475	1.08063	0.757042	0.715965	0.769314	carboxypeptidase A
MGG_09941	17.6027	84.6276	80.2328	179.699	158.155	205.597	119.631	105.69	126.031	nod factor export ATP-binding protein I
MGG_08297	3.16177	1.01318	1.19613	29.4916	35.1139	31.8043	9.16069	10.5198	11.0961	NADH:flavin oxidoreductase/NADH oxidase
MGG_09068	0.0951909	0.549068	0.624727	7.00696	4.23165	7.59046	3.48174	2.85531	4.03138	NADPH-dependent 1-acyldihydroxyacetone phosphate reductase
MGG_10499	0.950543	0.514013	1.05828	2.39894	2.16561	1.91745	1.44864	2.01195	2.94425	oxidoreductase
MGG_04847	8.27325	5.26213	5.91541	14.201	15.9744	12.9307	10.8371	12.0078	12.2364	peptidase M14
MGG_09139	1.70606	1.72351	1.7893	5.27871	3.93349	4.50173	4.58316	5.73577	5.68014	laccase-1
MGG_11608	8.6359	19.6199	22.6637	177.185	167.277	254.099	125.906	144.696	170.995	laccase-2
MGG_13464	14.8483	40.9132	47.4168	196.81	229.414	241.273	224.726	214.835	328.865	laccase
MGG_14943	0.479429	0.941832	0.951096	3.9426	2.66872	3.61451	2.77245	3.27416	2.39792	lovastatin nonaketide synthase
MGG_13895	0.755371	0.462109	0.64382	2.91732	1.95372	2.0208	1.67447	1.72758	1.36129	fructose-bisphosphate aldolase
MGG_14819	0.185271	0.267164	0.607956	22.8724	21.2491	25.4137	22.8965	25.725	26.377	class II Aldolase
MGG_03508	36.011	43.7542	35.4057	73.2264	86.618	81.6223	91.655	95.6656	99.3132	Cel3e
MGG_14550	2.73731	2.87073	2.84635	8.89706	10.0888	7.98439	4.96467	6.74195	6.77172	hypothetical protein MGG_14550
MGG_04237	84.2573	132.461	140.378	215.935	273.61	233.062	205.489	215.049	239.175	hypothetical protein MGG_04237
MGG_05017	4.06218	5.54281	4.62755	30.5354	34.9513	29.2735	19.1716	16.8212	21.8045	hypothetical protein MGG_05017
MGG_08200	8.28161	12.771	12.0309	27.1781	26.3613	26.1605	20.3946	22.0707	24.068	hypothetical protein MGG_08200
MGG_17286	0.40643	0.091934	0.112074	0.703932	0.871496	0.77163	0.900954	1.36485	0.904788	hypothetical protein MGG_17286
MGG_12983	0.456427	0.926321	1.04604	110.541	63.7562	107.597	9.78058	14.1815	25.9103	hypothetical protein MGG_12983
MGG_17154	6.11553	6.78945	7.02834	104.703	110.569	89.6644	234.179	285.409	240.118	hypothetical protein MGG_17154
MGG_00863	2.62353	7.17402	7.26979	24.253	25.0878	26.98	25.7507	26.0058	28.6043	hypothetical protein MGG_00863
MGG_17822	2.30685	1.55238	1.29768	28.314	55.7051	56.0601	93.4788	114.641	88.301	hypothetical protein MGG_17822
MGG_15886	8.62668	51.739	46.7016	119.065	102.727	120.248	111.1	109.321	129.889	hypothetical protein MGG_15886
MGG_16812	0.542533	3.28277	4.06924	134.707	64.2673	155.474	35.0894	48.5738	89.4331	hypothetical protein MGG_16812
MGG_05125	0.732238	6.94547	6.45322	15.133	11.9788	12.8593	9.36039	9.49409	10.3149	hypothetical protein MGG_05125
MGG_10961	0.0954542	0.495528	0.590658	55.9538	28.0741	53.8601	10.2414	13.5956	16.7378	hypothetical protein MGG_10961

### Sheet: Sheet7
down-regulated genes involving in carbohydrate catabolic process in both mutants
cellular carbohydrate catabolic process (GO:0044275)		carbohydrate catabolic process (GO:0016052)
b1	b2	b1	b2
MGG_03266	MGG_01074	MGG_03266	MGG_01074
MGG_15027	MGG_03287	MGG_15027	MGG_03287
MGG_03287	MGG_07634	MGG_03287	MGG_07634
MGG_08970	MGG_05215	MGG_08970	MGG_05215
MGG_06547	MGG_07631	MGG_06547	MGG_07631
MGG_07634	MGG_05401	MGG_07634	MGG_01281
MGG_05215	MGG_01281	MGG_05215	MGG_14367
MGG_07631	MGG_00199	MGG_07631	MGG_13262
MGG_01281	MGG_14367	MGG_05401	MGG_06393
MGG_14367	MGG_00183	MGG_01281	MGG_09839
MGG_02156	MGG_13279	MGG_14367	MGG_03299
MGG_13262	MGG_13262	MGG_00183	MGG_08776
MGG_08919	MGG_09404	MGG_13279	MGG_07443
MGG_05889	MGG_13907	MGG_02156	MGG_00806
MGG_09640	MGG_15094	MGG_01051	MGG_15272
MGG_03096	MGG_03097	MGG_13262	MGG_09852
MGG_06393	MGG_00811	MGG_08919	MGG_10011
MGG_09839	MGG_09668	MGG_05889	MGG_14824
MGG_03299	MGG_06393	MGG_09404	MGG_00677
MGG_07890	MGG_07242	MGG_13907	MGG_12613
MGG_08776	MGG_09839	MGG_09640	MGG_01950
MGG_07443	MGG_03299	MGG_15094	MGG_05074
MGG_00806	MGG_09833	MGG_03097	MGG_00270
MGG_15272	MGG_07653	MGG_03096	MGG_10083
MGG_09852	MGG_08776	MGG_00811	MGG_12478
MGG_10011	MGG_10817	MGG_09668	MGG_02225
MGG_14824	MGG_07443	MGG_06393	MGG_00040
MGG_00677	MGG_04172	MGG_07242	MGG_02886
MGG_12613	MGG_00806	MGG_09898	MGG_00220
MGG_01950	MGG_15272	MGG_06332	MGG_10287
MGG_05074	MGG_16361	MGG_09839	MGG_09272
MGG_08378	MGG_09852	MGG_03299	MGG_13562
MGG_00270	MGG_12652	MGG_09833	MGG_01542
MGG_10083	MGG_10011	MGG_07653	MGG_15700
MGG_01102	MGG_10453	MGG_07890	MGG_00246
MGG_12478	MGG_14824	MGG_08776	MGG_05929
MGG_02225	MGG_00677	MGG_10817	MGG_04234
MGG_00040	MGG_09441	MGG_07443	MGG_05798
MGG_07908	MGG_12613	MGG_00806	MGG_03374
MGG_02886	MGG_01950	MGG_15272	MGG_04015
MGG_01553	MGG_00625	MGG_16361	MGG_05520
MGG_00220	MGG_08104	MGG_09852	MGG_07933
MGG_10287	MGG_05074	MGG_12652	MGG_07935
MGG_09272	MGG_10414	MGG_10492	MGG_02245
MGG_13562	MGG_10663	MGG_10011	MGG_04899
MGG_01542	MGG_00270	MGG_10453	MGG_05785
MGG_05940	MGG_10083	MGG_01537	MGG_07949
MGG_03521	MGG_00499	MGG_14824	MGG_06489
MGG_15700	MGG_12478	MGG_00677	MGG_09307
MGG_14620	MGG_01138	MGG_09441	MGG_09778
MGG_00246	MGG_02225	MGG_12613	MGG_10508
MGG_10267	MGG_00040	MGG_01950	MGG_00956
MGG_10268	MGG_16853	MGG_00625	MGG_05364
MGG_05929	MGG_10277	MGG_08104	MGG_14085
MGG_04234	MGG_02886	MGG_05074	MGG_06203
MGG_07980	MGG_00220	MGG_08378	MGG_05599
MGG_05798	MGG_10287	MGG_10414	MGG_10111
MGG_03374	MGG_09272	MGG_10663	MGG_13622
MGG_05790	MGG_13562	MGG_00270	MGG_03810
MGG_15388	MGG_01542	MGG_10083	MGG_00572
MGG_03129	MGG_15700	MGG_00499	MGG_02507
MGG_07968	MGG_15950	MGG_04617	MGG_08285
MGG_04015	MGG_00246	MGG_01102	MGG_08281
MGG_04499	MGG_03995	MGG_12478	MGG_04911
MGG_05520	MGG_05929	MGG_01138	MGG_00734
MGG_07933	MGG_04234	MGG_02225	MGG_09198
MGG_07935	MGG_06893	MGG_00040	MGG_02348
MGG_02245	MGG_04466	MGG_01373	MGG_13891
MGG_07927	MGG_05798	MGG_16853	MGG_02544
MGG_05746	MGG_03374	MGG_07908	MGG_16926
MGG_04899	MGG_07966	MGG_12496
MGG_05785	MGG_04015	MGG_10277
MGG_07949	MGG_17787	MGG_02886
MGG_09520	MGG_05520	MGG_01553
MGG_06489	MGG_03341	MGG_00220
MGG_05159	MGG_05519	MGG_10287
MGG_09307	MGG_07933	MGG_09272
MGG_09778	MGG_07935	MGG_13562
MGG_00956	MGG_02245	MGG_01542
MGG_05364	MGG_02235	MGG_05940
MGG_14085	MGG_04899	MGG_03521
MGG_06203	MGG_05785	MGG_15700
MGG_05599	MGG_05787	MGG_15950
MGG_09728	MGG_07953	MGG_14620
MGG_10111	MGG_07949	MGG_00246
MGG_13622	MGG_06489	MGG_03995
MGG_03810	MGG_09307	MGG_10267
MGG_08266	MGG_10730	MGG_10268
MGG_08267	MGG_09778	MGG_05929
MGG_00572	MGG_10508	MGG_04234
MGG_10334	MGG_00956	MGG_07980
MGG_04927	MGG_05364	MGG_06893
MGG_08285	MGG_14085	MGG_04466
MGG_08281	MGG_06203	MGG_05798
MGG_03823	MGG_05599	MGG_03374
MGG_04911	MGG_10933	MGG_05790
MGG_00973	MGG_10111	MGG_16472
MGG_00734	MGG_13622	MGG_15388
MGG_09589	MGG_03810	MGG_03129
MGG_11638	MGG_00572	MGG_07968
MGG_09198	MGG_02507	MGG_04015
MGG_02348	MGG_08285	MGG_04499
MGG_04765	MGG_08281	MGG_16443
MGG_04756	MGG_04911	MGG_17787
MGG_00346	MGG_01403	MGG_05520
MGG_13891	MGG_11651	MGG_03341
MGG_01690	MGG_00734	MGG_05519
MGG_16926	MGG_09103	MGG_07933
MGG_02532	MGG_03418	MGG_07935
	MGG_09198	MGG_02245
	MGG_02351	MGG_17521
	MGG_02348	MGG_07927
	MGG_02337	MGG_02235
	MGG_01679	MGG_05746
	MGG_12798	MGG_04899
	MGG_13891	MGG_05785
	MGG_02544	MGG_05787
	MGG_09179	MGG_07953
	MGG_16926	MGG_07949
	MGG_1366	MGG_12939
		MGG_09520
		MGG_06489
		MGG_05159
		MGG_09307
		MGG_09541
		MGG_10730
		MGG_08206
		MGG_09778
		MGG_00956
		MGG_05364
		MGG_14085
		MGG_06203
		MGG_05599
		MGG_10933
		MGG_09728
		MGG_10111
		MGG_13622
		MGG_03810
		MGG_08266
		MGG_08267
		MGG_00572
		MGG_10334
		MGG_04927
		MGG_02987
		MGG_08285
		MGG_08281
		MGG_03823
		MGG_04911
		MGG_02921
		MGG_11651
		MGG_00973
		MGG_00734
		MGG_09589
		MGG_09103
		MGG_11638
		MGG_03418
		MGG_04503
		MGG_09198
		MGG_02351
		MGG_13448
		MGG_02348
		MGG_04765
		MGG_02337
		MGG_04756
		MGG_00346
		MGG_02521
		MGG_01679
		MGG_13441
		MGG_02997
		MGG_14976
		MGG_12798
		MGG_13891
		MGG_01690
		MGG_03631
		MGG_09179
		MGG_16926
		MGG_13662
		MGG_02532

### Sheet: Sheet8
expression of down-regulated genes involving in carbohydrate catabolic process in both mutants
gene	Ku80_1	Ku80_2	Ku80_3	b1_1	b1_2	b1_3	b2_1	b2_2	b2_3	description
MGG_06203	1775.12	1923.2	1972.06	634.903	698.92	775.279	779.469	730.299	647.159	high-affinity glucose transporter RGT2
MGG_00040	102.601	47.6655	49.7923	2.46394	2.71033	2.43989	3.37882	3.70156	2.58529	high-affinity glucose transporter ght2
MGG_05520	0.67882	0.745807	0.909188	0.428294	0.258656	0.276167	0.376194	0.281497	0.174762	exoglucanase 2
MGG_14367	2.48804	2.29424	2.52309	0.768881	0.541735	1.01222	0.337675	0.491312	0.183013	MFS transporter
MGG_04234	2.30661	2.13216	1.87146	0.391819	0.552132	0.589511	0.245826	0.300445	0.479637	hexose transporter
MGG_09307	5.45355	1.57282	2.26433	1.76958	1.10827	1.44215	1.25209	1.43229	0.947711	hexose transporter
MGG_05929	84.1513	59.3753	57.8186	9.3911	7.92352	10.9065	8.53552	9.22415	8.9537	hexose transporter
MGG_09852	4.05961	3.531	3.73361	0.455354	0.515622	0.477125	0.342825	0.748207	0.661926	sugar transporter STL1
MGG_00734	3.12732	2.67239	2.82344	0.0974394	0	0.109952	0.128379	0.336222	0	cutinase 1
MGG_01281	130.099	84.8031	90.3615	9.66288	9.04461	10.7904	9.952	9.61226	8.00459	glycerol kinase
MGG_00677	111.319	70.0996	65.4282	7.14083	8.96714	9.87154	17.1501	24.0641	18.5712	endoglucanase-1
MGG_10083	4.00982	2.56988	3.10779	0.449769	0.570413	0.507524	1.12591	1.24157	1.25256	endoglucanase 3
MGG_05364	1483.11	969.744	860.717	56.881	52.8832	58.1405	71.8828	74.1497	66.5973	endoglucanase-4
MGG_02245	1.06174	1.0207	0.559937	0.334948	0.176997	0.251973	0.294203	0.385255	0.298972	endoglucanase type F
MGG_04015	19.8799	19.7322	21.2511	3.24475	2.17539	2.90332	2.59893	2.49902	2.26596	mannan endo-1,6-alpha-mannosidase DCW1
MGG_10111	150.372	152.293	133.439	60.0809	58.4164	47.8239	52.0882	52.2687	46.7763	glucose and ribitol dehydrogenase
MGG_13622	19.155	14.0591	12.2745	7.46856	8.35232	7.30498	4.17233	4.09368	6.33369	fungal cellulose binding domain-containing protein
MGG_09272	73.8467	74.6876	78.895	25.1553	23.0401	23.0112	27.8533	25.8338	25.4243	beta-glucosidase 1
MGG_05599	60.7996	31.7703	30.4204	6.64396	7.97787	7.90326	7.6386	9.71173	7.33523	beta-glucosidase 1
MGG_07634	7.54071	7.1226	6.97721	1.52358	1.52239	1.813	1.82488	2.00731	1.69127	beta-glucosidase 1
MGG_01542	9.02158	0.828306	0.712772	0.341098	0.54074	0.577348	0.280879	0.392328	0.319684	glycosyl hydrolase family 10
MGG_03287	48.4138	59.222	55.3346	22.8664	18.6861	19.208	14.7491	14.7314	17.9505	alpha-amylase
MGG_03374	5.51739	7.26665	6.93163	2.36717	3.13949	2.30452	2.14037	2.24223	2.58522	beta-1,6-galactanase
MGG_07935	27.3672	16.3245	13.6535	2.91251	3.12699	2.66051	4.14188	4.94517	4.25854	galactonate dehydratase
MGG_07631	760.129	305.529	319.542	1.87031	2.27316	2.11048	2.83383	3.33439	2.50414	fungal cellulose binding domain-containing protein
MGG_15272	15.2152	8.99495	9.2523	1.44745	1.55926	1.50284	1.06123	1.35756	0.862748	polyketide synthase
MGG_10011	0.203332	0.126482	0.179421	0.030186	0.0212683	0.0113541	0.013257	0.0231464	0.021555	polyketide synthase
MGG_03810	0.207559	0.236949	0.310141	0.0491089	0.0461346	0.0554151	0.0287567	0.0313804	0.0175337	polyketide synthase
MGG_12613	2.58765	3.03448	2.87573	0.844475	0.644579	0.984679	0.939547	0.820216	0.773873	polyketide synthase
MGG_08281	11.4812	6.65953	7.31526	0.112309	0.0527535	0.0844874	0.197295	0.301414	0.173761	polyketide synthase
MGG_14085	2.37674	1.98022	1.93121	1.24409	0.469584	0.802199	0.526863	0.459947	0.380732	short-chain oxidoreductase
MGG_02886	27.6054	25.5424	25.2531	6.04927	8.39792	5.95835	5.53855	4.54028	5.2165	S-(hydroxymethyl)glutathione dehydrogenase
MGG_00270	170.446	75.6994	79.4961	18.6632	33.6331	15.6997	40.0817	44.9031	26.8578	zinc-containing alcohol dehydrogenase
MGG_06489	51.6084	45.7129	45.6127	8.5651	7.48445	5.79537	5.96812	6.78782	5.97944	NADP-dependent alcohol dehydrogenase 6
MGG_00220	63.6804	18.8015	18.435	6.60771	11.4828	6.05505	12.27	13.721	11.1151	NADP-dependent alcohol dehydrogenase 6
MGG_00246	29.4065	9.34001	10.3753	5.02632	6.55933	5.12924	4.31891	5.27852	4.58789	NADP-dependent alcohol dehydrogenase 6
MGG_02225	9.31625	3.27243	4.91315	1.95933	1.55306	1.10546	1.09216	1.17014	1.17041	2,3-dihydro-2,3-dihydroxybenzoate dehydrogenase
MGG_05074	295.334	254.826	277.562	131.841	104.35	118.105	130.512	125.351	113.12	RAN protein kinase
MGG_06393	24.7172	39.898	38.9891	12.7031	9.95513	15.3973	9.69643	9.49769	10.3722	ULK/ULK protein kinase
MGG_09198	9.6306	3.6761	4.41502	0.0148929	0.220357	0.100832	0.235463	0.239816	0.095712	ent-kaurene oxidase
MGG_07933	52.6206	26.5288	29.695	7.5187	8.32713	6.95564	9.95525	10.6348	8.4394	dihydrodipicolinate synthase
MGG_00956	7.38659	3.73195	4.60004	1.65555	1.53397	1.126	2.0916	2.29548	1.7004	dihydrodipicolinate synthase
MGG_03299	1.24419	0.822313	1.20295	0.310731	0.44939	0.55363	0.258567	0.263348	0.280276	phosphate:H+ symporter
MGG_10287	3.02035	2.66944	2.55771	0.2254	0.216561	0.184978	0.0539949	0.329959	0.263377	metabolite transporter
MGG_08776	13.5805	60.2998	58.2262	13.2374	8.71109	11.626	6.63262	7.83029	9.35936	major myo-inositol transporter iolT
MGG_04899	15.4424	16.094	16.2795	7.0642	6.23212	8.78197	4.65365	5.28482	4.61688	lipid A export ATP-binding/permease msbA
MGG_04911	9.18906	4.20765	4.36133	0.674715	0.794577	0.913628	1.04135	1.26386	0.846586	cytochrome P450 3A5
MGG_00572	48.1208	33.4991	28.7101	3.55326	3.88942	3.8186	5.40605	5.93577	6.38853	cytochrome P450
MGG_12478	0.936465	0.704556	0.725294	0.0171262	0.0724	0.0773014	0.0902569	0.0787935	0.036688	P450 monooxygenase
MGG_05215	216.218	203.849	201.44	61.0067	63.5583	67.1108	85.2209	89.5654	83.526	cytochrome P450 71A23
MGG_13891	24.338	27.1629	28.2835	9.77649	9.44111	8.82905	11.7903	11.7478	10.8732	autoinducer 2 sensor kinase/phosphatase luxQ
MGG_02348	0.388504	0.643227	0.607073	0.108943	0.0959483	0.204888	0.239227	0.14619	0.0972419	multidrug resistance protein 3
MGG_05785	11.2462	7.33991	6.93256	1.77934	2.07927	2.02415	1.63913	1.59733	1.36355	levanase
MGG_09778	10.8153	11.306	10.7426	1.06572	0.706048	0.897437	1.34124	1.97588	1.56743	quinate permease
MGG_08285	6.1735	7.42982	8.3312	1.84427	1.66327	1.84246	1.94391	2.13824	1.08516	mycocerosic acid synthase
MGG_14824	3.32065	1.53845	1.48162	0.134626	0.088926	0.189893	0.24389	0.174202	0.0901249	P-glycoprotein 5
MGG_13262	134.15	84.8143	86.731	10.4412	15.51	10.7136	20.4096	19.2997	16.1417	FAD binding domain-containing protein
MGG_07949	253.4	130.846	122.966	21.5981	23.9675	20.4721	26.7488	24.4516	26.4718	hypothetical protein MGG_07949
MGG_16926	15.3278	5.22335	4.93322	1.13068	1.98315	0.814387	2.66245	3.26509	2.11296	hypothetical protein MGG_16926
MGG_00806	2.76154	1.77948	2.30767	1.1742	0.676083	0.826332	1.00918	0.96814	0.802403	hypothetical protein MGG_00806
MGG_07443	262.741	285.324	289.678	30.3566	40.7898	26.1307	36.6383	43.4243	33.8138	hypothetical protein MGG_07443
MGG_15700	1878.12	2258.45	2340.27	874.482	971.802	953.645	802.852	802.866	769.236	hypothetical protein MGG_15700
MGG_05798	16.4284	11.7438	16.3504	3.18933	2.54674	2.47923	2.05433	2.28253	1.97376	hypothetical protein MGG_05798
MGG_01950	4.19389	3.52143	2.6877	0.558247	0.471992	0.655129	0.0588406	0.256836	0.287013	hypothetical protein MGG_01950
MGG_09839	14.6221	13.2589	18.3186	1.42346	1.7031	1.45472	1.55698	2.9656	2.58909	hypothetical protein MGG_09839
MGG_13562	49.2946	21.6031	20.6927	7.93501	9.34065	8.61428	5.96501	5.92757	7.58358	hypothetical protein MGG_13562
