## Supplementary material for "Transcriptome analysis of protein kinase MoCK2 affect acetyl-CoA metabolism and import of CK2 interacting mitochondrial proteins into mitochondria in rice blast fungus *Magnaporthe oryzae*": Table S5.xlsx

### Sheet: Catalogue
	sheet1	GO enrichment of up-regulated genes involving in pyruvate metabolism in b1 mutant
	sheet2	GO enrichment of down-regulated genes involving in pyruvate metabolism in b1 mutant
	sheet3	GO enrichment of up-regulated genes involving in pyruvate metabolism in b2 mutant
	sheet4	GO enrichment of down-regulated genes involving in pyruvate metabolism in b2 mutant
	sheet5	expression of pyruvate dehydrogenase and pyruvate transmembrane transporter in mutants

### Sheet: Sheet1
GO enrichment of up-regulated genes involving in pyruvate metabolism in b1 mutant
Class	GO_Name	GO_ID	GO_Level	P_value	EnrichmentScore	HitsGenesCountsInSelectedSet	HitsGenesCountsInBackground	AllGenesCountsInSelectedSet	AllGenesCountsInBackground	GenesOfSelectedSetInGOterm	corrected p-value(BH method)
Molecular function	phosphopyruvate hydratase activity	GO:0004634	6	0.000475	2.03516	25	176	458	6562	MGG_07856,MGG_04345,MGG_07626,MGG_05045,MGG_08309,MGG_01925,MGG_01924,MGG_00832,MGG_08500,MGG_01991,MGG_00440,MGG_04628,MGG_04404,MGG_04469,MGG_09945,MGG_09931,MGG_04432,MGG_04684,MGG_05390,MGG_07593,MGG_05595,MGG_08494,MGG_00141,MGG_02583,MGG_00593,	0.0271801
Cellular component	phosphopyruvate hydratase complex	GO:0000015	4	0.000392	2.0621	25	176	466	6765	MGG_07856,MGG_04345,MGG_07626,MGG_05045,MGG_08309,MGG_01925,MGG_01924,MGG_00832,MGG_08500,MGG_01991,MGG_00440,MGG_04628,MGG_04404,MGG_04469,MGG_09945,MGG_09931,MGG_04432,MGG_04684,MGG_05390,MGG_07593,MGG_05595,MGG_08494,MGG_00141,MGG_02583,MGG_00593,	0.0642376

### Sheet: Sheet2
GO enrichment of down-regulated genes involving in pyruvate metabolism in b1 mutant
Class	GO_Name	GO_ID	GO_Level	P_value	EnrichmentScore	HitsGenesCountsInSelectedSet	HitsGenesCountsInBackground	AllGenesCountsInSelectedSet	AllGenesCountsInBackground	GenesOfSelectedSetInGOterm	corrected p-value(BH method)
Molecular function	pyruvate secondary active transmembrane transporter activity	GO:0005477	10	0.00176176	2.89024	10	43	528	6562	MGG_03465,MGG_01051,MGG_07489,MGG_06332,MGG_10492,MGG_09441,MGG_05739,MGG_01568,MGG_17983,MGG_03631,	0.0241027
Molecular function	phenylpyruvate tautomerase activity	GO:0050178	6	0.0031002	3.10701	8	32	528	6562	MGG_00806,MGG_15272,MGG_00270,MGG_03810,MGG_08285,MGG_08281,MGG_09589,MGG_11638,	0.0357608
Molecular function	pyruvate transmembrane transporter activity	GO:0050833	9	0.00417583	2.58917	10	48	528	6562	MGG_03465,MGG_01051,MGG_07489,MGG_06332,MGG_10492,MGG_09441,MGG_05739,MGG_01568,MGG_17983,MGG_03631,	0.0450159
Molecular function	pyruvate dehydrogenase activity	GO:0004738	5	0.0169833	2.04042	11	67	528	6562	MGG_14157,MGG_05401,MGG_00270,MGG_02886,MGG_00220,MGG_00246,MGG_01571,MGG_17787,MGG_07953,MGG_06489,MGG_16926,	0.131215
Molecular function	pyruvate dehydrogenase (acetyl-transferring) activity	GO:0004739	6	0.0381776	2.17491	7	40	528	6562	MGG_00270,MGG_02886,MGG_00220,MGG_00246,MGG_17787,MGG_06489,MGG_16926,	0.235705
Cellular component	cytosolic pyruvate dehydrogenase complex	GO:0045250	6	0.00614998	3.42301	6	22	539	6765	MGG_00270,MGG_02886,MGG_00220,MGG_00246,MGG_06489,MGG_16926,	0.0580725
Biological process	pyruvate metabolic process	GO:0006090	8	0.000616	1.32463	112	1066	525	6619	MGG_08970,MGG_06547,MGG_07634,MGG_05215,MGG_14157,MGG_05401,MGG_03465,MGG_01281,MGG_00183,MGG_13279,MGG_02156,MGG_01051,MGG_05889,MGG_09404,MGG_15094,MGG_03096,MGG_00811,MGG_09668,MGG_06393,MGG_07242,MGG_09898,MGG_06332,MGG_09839,MGG_09833,MGG_07890,MGG_08776,MGG_16361,MGG_09852,MGG_10492,MGG_10453,MGG_01537,MGG_14824,MGG_03940,MGG_09441,MGG_01950,MGG_08104,MGG_05074,MGG_08378,MGG_10414,MGG_10663…	0.0149138
Biological process	pyruvate transmembrane transport	GO:1901475	12	0.00512785	2.52152	10	50	525	6619	MGG_03465,MGG_01051,MGG_07489,MGG_06332,MGG_10492,MGG_09441,MGG_05739,MGG_01568,MGG_17983,MGG_03631,	0.0669927
Biological process	pyruvate transport	GO:0006848	11	0.00593865	2.47208	10	51	525	6619	MGG_03465,MGG_01051,MGG_07489,MGG_06332,MGG_10492,MGG_09441,MGG_05739,MGG_01568,MGG_17983,MGG_03631,	0.0735504
Biological process	pyruvate biosynthetic process	GO:0042866	9	0.00947327	3.1519	6	24	525	6619	MGG_01537,MGG_07933,MGG_05159,MGG_00956,MGG_06950,MGG_02525,	0.102056
Biological process	erythrose 4-phosphate/phosphoenolpyruvate family amino acid biosynthetic process	GO:1902223	10	0.011042	2.16693	11	64	525	6619	MGG_03940,MGG_00270,MGG_16853,MGG_02886,MGG_00220,MGG_00246,MGG_09919,MGG_06489,MGG_10933,MGG_14976,MGG_16926,	0.114503

### Sheet: Sheet3
GO enrichment of up-regulated genes involving in pyruvate metabolism in b2 mutant
Class	GO_Name	GO_ID	GO_Level	P_value	EnrichmentScore	HitsGenesCountsInSelectedSet	HitsGenesCountsInBackground	AllGenesCountsInSelectedSet	AllGenesCountsInBackground	GenesOfSelectedSetInGOterm	corrected p-value(BH method)
Molecular function	phenylpyruvate tautomerase activity	GO:0050178	6	0.00748886	2.97192	7	32	483	6562	MGG_09645,MGG_07219,MGG_13591,MGG_10912,MGG_05589,MGG_15100,MGG_14943,	0.136918
Molecular function	indole-3-pyruvate monooxygenase activity	GO:0103075	6	0.00811342	3.77387	5	18	483	6562	MGG_02128,MGG_06577,MGG_13110,MGG_09323,MGG_02320,	0.13986
Molecular function	phosphopyruvate hydratase activity	GO:0004634	6	0.0334972	1.54385	20	176	483	6562	MGG_07626,MGG_05045,MGG_08309,MGG_01925,MGG_01924,MGG_00832,MGG_08500,MGG_07406,MGG_01991,MGG_00440,MGG_04628,MGG_04404,MGG_04469,MGG_09945,MGG_00059,MGG_07593,MGG_10724,MGG_08494,MGG_00141,MGG_00593,	0.288028
Cellular component	phosphopyruvate hydratase complex	GO:0000015	4	0.0284124	1.57209	20	176	489	6765	MGG_07626,MGG_05045,MGG_08309,MGG_01925,MGG_01924,MGG_00832,MGG_08500,MGG_07406,MGG_01991,MGG_00440,MGG_04628,MGG_04404,MGG_04469,MGG_09945,MGG_00059,MGG_07593,MGG_10724,MGG_08494,MGG_00141,MGG_00593,	0.415281
Biological process	erythrose 4-phosphate/phosphoenolpyruvate family amino acid biosynthetic process	GO:1902223	10	0.0369019	1.96786	9	64	473	6619	MGG_15026,MGG_02127,MGG_06738,MGG_09072,MGG_06011,MGG_07580,MGG_00779,MGG_17803,MGG_09189,	0.403476

### Sheet: Sheet4
GO enrichment of down-regulated genes involving in pyruvate metabolism in b2 mutant
Class	GO_Name	GO_ID	GO_Level	P_value	EnrichmentScore	HitsGenesCountsInSelectedSet	HitsGenesCountsInBackground	AllGenesCountsInSelectedSet	AllGenesCountsInBackground	GenesOfSelectedSetInGOterm	corrected p-value(BH method)
Molecular function	pyruvate dehydrogenase activity	GO:0004738	5	0.00135862	2.85767	11	67	377	6562	MGG_14157,MGG_05401,MGG_00270,MGG_02886,MGG_00220,MGG_00246,MGG_01571,MGG_17787,MGG_07953,MGG_06489,MGG_16926,	0.0338879
Molecular function	pyruvate dehydrogenase (acetyl-transferring) activity	GO:0004739	6	0.00701558	3.04602	7	40	377	6562	MGG_00270,MGG_02886,MGG_00220,MGG_00246,MGG_17787,MGG_06489,MGG_16926,	0.0856588
Molecular function	phenylpyruvate tautomerase activity	GO:0050178	6	0.00876153	3.26359	6	32	377	6562	MGG_00806,MGG_15272,MGG_00270,MGG_03810,MGG_08285,MGG_08281,	0.0974371
Cellular component	cytosolic pyruvate dehydrogenase complex	GO:0045250	6	0.00116373	4.75515	6	22	388	6765	MGG_00270,MGG_02886,MGG_00220,MGG_00246,MGG_06489,MGG_16926,	0.0466091
Cellular component	pyruvate dehydrogenase complex	GO:0045254	5	0.0168051	2.40491	8	58	388	6765	MGG_14157,MGG_00270,MGG_02886,MGG_00220,MGG_00246,MGG_01571,MGG_06489,MGG_16926,	0.19886
Biological process	erythrose 4-phosphate/phosphoenolpyruvate family amino acid biosynthetic process	GO:1902223	10	0.0266839	2.21223	8	64	374	6619	MGG_00270,MGG_16853,MGG_02886,MGG_00220,MGG_00246,MGG_06489,MGG_10933,MGG_16926,	0.262503
Biological process	pyruvate metabolic process	GO:0006090	8	0.0401975	1.21195	73	1066	374	6619	MGG_07634,MGG_05215,MGG_14157,MGG_05401,MGG_01281,MGG_00183,MGG_13279,MGG_09404,MGG_15094,MGG_00811,MGG_09668,MGG_06393,MGG_07242,MGG_09839,MGG_09833,MGG_08776,MGG_16361,MGG_09852,MGG_10453,MGG_14824,MGG_09441,MGG_01950,MGG_08104,MGG_05074,MGG_10414,MGG_10663,MGG_00270,MGG_00499,MGG_12478,MGG_01138,MGG_00040,MGG_10277,MGG_02886,MGG_00220,MGG_09272,MGG_13562,MGG_15700,MGG_00246,MGG_03995,MGG_01571…	0.330963

### Sheet: Sheet5
expression of pyruvate dehydrogenase and pyruvate transmembrane transporter in mutants
expression of pyruvate dehydrogenase in b1 mutant	Gene	b1_1	b1_2	b1_3	Ku80_1	Ku80_2	Ku80_3	logFC	logCPM	PValue	FDR	description
	MGG_14157	13.15	10.67	8.61	112.91	68.45	83.03	-3.05889	6.58354	4.66e-31	3.02e-29	hypothetical protein MGG_14157
	MGG_05401	7.85	10.55	8.81	45.85	40.79	44.7	-2.28587	6.62502	4.17e-25	1.84e-23	bifunctional P-450:NADPH-P450 reductase
	MGG_00270	18.66	33.63	15.7	170.45	75.7	79.5	-2.29535	6.4861	4.4e-10	5.3e-09	zinc-containing alcohol dehydrogenase
	MGG_02886	6.05	8.4	5.96	27.61	25.54	25.25	-1.9647	4.49273	1.2e-17	3.16e-16	S-(hydroxymethyl)glutathione dehydrogenase
	MGG_00220	6.61	11.48	6.06	63.68	18.8	18.44	-2.11157	5.06688	2.7e-06	1.81e-05	NADP-dependent alcohol dehydrogenase 6
	MGG_00246	5.03	6.56	5.13	29.41	9.34	10.38	-1.5999	4.15593	5.87e-05	0.000303277	NADP-dependent alcohol dehydrogenase 6
	MGG_01571	0.29	0.38	0.28	2.04	1.23	1.71	-2.434	0.972383	5.75e-10	6.81e-09	tyrosinase
	MGG_17787	7.25	6.13	7.09	15.05	19.68	18.44	-1.38891	4.74851	4.91e-12	7.27e-11	hypothetical protein MGG_17787
	MGG_07953	0.47	0.72	0.96	3.48	2.2	2.79	-2.03413	2.54962	2.81e-09	3.05e-08	bifunctional P-450:NADPH-P450 reductase
	MGG_06489	8.57	7.48	5.8	51.61	45.71	45.61	-2.73158	5.91549	3.78e-36	3.06e-34	NADP-dependent alcohol dehydrogenase 6
	MGG_16926	1.13	1.98	0.81	15.33	5.22	4.93	-2.74675	2.84927	1.35e-08	1.34e-07	hypothetical protein MGG_16926
expression of pyruvate dehydrogenase in b2 mutant	Gene	b2_1	b2_2	b2_3	Ku80_1	Ku80_2	Ku80_3	logFC	logCPM	PValue	FDR	description
	MGG_14157	12.11	11.11	7.55	112.91	68.45	83.03	-2.9467	6.51051	2.42e-27	1.49e-25	hypothetical protein MGG_14157
	MGG_05401	6.23	6.26	7.8	45.85	40.79	44.7	-2.529	6.49928	2.67e-35	2.63e-33	bifunctional P-450:NADPH-P450 reductase
	MGG_00270	40.08	44.9	26.86	170.45	75.7	79.5	-1.39903	6.59566	1.74e-05	0.000109306	zinc-containing alcohol dehydrogenase
	MGG_02886	5.54	4.54	5.22	27.61	25.54	25.25	-2.19369	4.37433	8.34e-25	4.35e-23	S-(hydroxymethyl)glutathione dehydrogenase
	MGG_00220	12.27	13.72	11.12	63.68	18.8	18.44	-1.31421	5.17379	0.00127256	0.00507272	NADP-dependent alcohol dehydrogenase 6
	MGG_00246	4.32	5.28	4.59	29.41	9.34	10.38	-1.65678	4.06962	2.55e-05	0.000154626	NADP-dependent alcohol dehydrogenase 6
	MGG_01571	0.42	0.29	0.27	2.04	1.23	1.71	-2.18294	1.04718	3.58e-08	3.53e-07	tyrosinase
	MGG_17787	4.45	4.8	4	15.05	19.68	18.44	-1.83392	4.5608	2.65e-19	9.33e-18	hypothetical protein MGG_17787
	MGG_07953	0.39	0.66	0.48	3.48	2.2	2.79	-2.30082	2.4634	2.41e-13	4.68e-12	bifunctional P-450:NADPH-P450 reductase
	MGG_06489	5.97	6.79	5.98	51.61	45.71	45.61	-2.76898	5.82806	1.01e-40	1.21e-38	NADP-dependent alcohol dehydrogenase 6
	MGG_16926	2.66	3.27	2.11	15.33	5.22	4.93	-1.52876	3.03158	0.000352309	0.00163191	hypothetical protein MGG_16926
expression of pyruvate transmembrane transporter in b1 mutant	Gene	b1_1	b1_2	b1_3	Ku80_1	Ku80_2	Ku80_3	logFC	logCPM	PValue	FDR	description
	MGG_03465	1.89	3.68	2.19	6.87	6.3	5.94	-1.32668	3.37711	4.56e-06	2.95e-05	hypothetical protein MGG_03465
	MGG_01051	9.77	7.19	7.3	19.88	16.72	18.37	-1.19785	4.25081	2.23e-08	2.12e-07	hypothetical protein MGG_01051
	MGG_07489	12.4	10.52	8.52	24.91	21.38	21.68	-1.13332	4.53718	1.01e-07	8.69e-07	mitochondrial phosphate carrier protein
	MGG_06332	8.25	7.95	5.56	17.88	15.44	17.5	-1.23967	3.6724	6.64e-08	5.93e-07	peroxisomal adenine nucleotide transporter 1
	MGG_10492	14.46	12.8	12.97	25.06	31.8	31.02	-1.14012	5.35224	1.34e-09	1.51e-08	carnitine/acyl carnitine carrier
	MGG_09441	2.61	1.97	2.58	6.14	4.87	3.75	-1.06554	2.11333	0.000454625	0.00191664	tricarboxylate transporter
	MGG_05739	5.11	4.47	5.25	10.56	9.8	9.22	-1.01638	4.68146	6.7e-07	4.99e-06	hypothetical protein MGG_05739
	MGG_01568	7.49	10.82	7.83	27.55	21.92	25.32	-1.53737	4.5623	5.64e-11	7.43e-10	hypothetical protein MGG_01568
	MGG_17983	2.27	1.84	2.12	8.86	4.42	5.34	-1.60541	3.09553	2.46e-07	1.96e-06	MFS monocarboxylate transporter
	MGG_03631	33.71	30.06	31.35	86.98	70.18	67.85	-1.26647	6.82417	3e-09	3.23e-08	solute carrier family 25 member 40
