## Supplementary material for "Transcriptome analysis of protein kinase MoCK2 affect acetyl-CoA metabolism and import of CK2 interacting mitochondrial proteins into mitochondria in rice blast fungus *Magnaporthe oryzae*": Table S6.xlsx

### Sheet: Catalogue
	sheet1	GO enrichment of up-regulated genes involving in fatty acid metabolism in b1 mutant
	sheet2	GO enrichment of down-regulated genes involving in fatty acid metabolism in b1 mutant
	sheet3	GO enrichment of up-regulated genes involving in fatty acid metabolism in b2 mutant
	sheet4	GO enrichment of down-regulated genes involving in fatty acid metabolism in b2 mutant
	sheet5	expression of genes involving in fatty acid catabolic process in both mutants
	sheet6	expression of genes involving in fatty acid fatty acid transmembrane transport in both mutants

### Sheet: Sheet1
GO enrichment of up-regulated genes involving in fatty acid metabolism in b1 mutant
Class	GO_Name	GO_ID	GO_Level	P_value	EnrichmentScore	HitsGenesCountsInSelectedSet	HitsGenesCountsInBackground	AllGenesCountsInSelectedSet	AllGenesCountsInBackground	GenesOfSelectedSetInGOterm	corrected p-value(BH method)
Molecular function	fatty acid alpha-hydroxylase activity	GO:0080132	4	0.013393	2.96431	6	29	458	6562	MGG_11075,MGG_08500,MGG_04628,MGG_04469,MGG_04432,MGG_02792,	0.141253
Biological process	fatty acid omega-oxidation	GO:0010430	10	5.99599e-05	2.36393	24	150	448	6619	MGG_07856,MGG_04345,MGG_15026,MGG_07626,MGG_11075,MGG_01925,MGG_01924,MGG_00832,MGG_08500,MGG_04628,MGG_09072,MGG_04404,MGG_15702,MGG_04469,MGG_09945,MGG_09931,MGG_04432,MGG_04684,MGG_07580,MGG_05390,MGG_07593,MGG_05595,MGG_08494,MGG_02792,	0.0116806
Biological process	long-chain fatty acid biosynthetic process	GO:0042759	10	0.000246872	1.76941	40	334	448	6619	MGG_07856,MGG_04345,MGG_07626,MGG_11075,MGG_04323,MGG_09647,MGG_01918,MGG_07216,MGG_17286,MGG_01925,MGG_01924,MGG_00832,MGG_11927,MGG_08500,MGG_05017,MGG_03070,MGG_11327,MGG_04628,MGG_04404,MGG_02051,MGG_04469,MGG_09945,MGG_02252,MGG_04432,MGG_06872,MGG_04684,MGG_05390,MGG_06036,MGG_07593,MGG_07793,MGG_14956,MGG_09131,MGG_10107,MGG_12983,MGG_12982,MGG_08494,MGG_03414,MGG_05826,MGG_02110,MGG_02792,	0.0250564
Biological process	very long-chain fatty acid biosynthetic process	GO:0042761	10	0.00065042	2.31254	18	115	448	6619	MGG_07856,MGG_07626,MGG_07602,MGG_07216,MGG_01925,MGG_11927,MGG_08500,MGG_07009,MGG_04628,MGG_04404,MGG_09068,MGG_04469,MGG_07593,MGG_14956,MGG_12983,MGG_12982,MGG_08494,MGG_02792,	0.0358711
Biological process	very long-chain fatty acid metabolic process	GO:0000038	9	0.00143314	1.81442	28	228	448	6619	MGG_07856,MGG_04345,MGG_07626,MGG_07602,MGG_11075,MGG_09647,MGG_07216,MGG_01925,MGG_01924,MGG_11927,MGG_08500,MGG_07009,MGG_04628,MGG_04404,MGG_09068,MGG_04469,MGG_09945,MGG_02252,MGG_04432,MGG_06872,MGG_05390,MGG_07593,MGG_14956,MGG_12999,MGG_12983,MGG_12982,MGG_08494,MGG_02792,	0.0540921
Biological process	medium-chain fatty acid metabolic process	GO:0051791	9	0.00260767	1.78669	26	215	448	6619	MGG_07856,MGG_04345,MGG_07626,MGG_11075,MGG_09645,MGG_07219,MGG_01925,MGG_01924,MGG_00832,MGG_08500,MGG_00440,MGG_04628,MGG_04404,MGG_10912,MGG_04469,MGG_09945,MGG_04432,MGG_15100,MGG_06872,MGG_04684,MGG_05390,MGG_07593,MGG_09376,MGG_08494,MGG_00593,MGG_02792,	0.0764453
Biological process	fatty acid derivative catabolic process	GO:1901569	5	0.00416522	1.82607	22	178	448	6619	MGG_07856,MGG_04345,MGG_11075,MGG_07216,MGG_01925,MGG_01924,MGG_08349,MGG_04628,MGG_04404,MGG_09068,MGG_04469,MGG_09945,MGG_02252,MGG_04432,MGG_06872,MGG_05390,MGG_07593,MGG_07793,MGG_12983,MGG_12982,MGG_08494,MGG_02792,	0.0986422
Biological process	fatty-acyl-CoA metabolic process	GO:0035337	12	0.00546833	1.65475	28	250	448	6619	MGG_07856,MGG_04345,MGG_07626,MGG_05623,MGG_07602,MGG_09647,MGG_09645,MGG_07219,MGG_07216,MGG_11927,MGG_08500,MGG_04404,MGG_09068,MGG_10912,MGG_04469,MGG_09945,MGG_02252,MGG_15100,MGG_07593,MGG_12999,MGG_14943,MGG_12983,MGG_12982,MGG_08494,MGG_03414,MGG_14550,MGG_02792,MGG_02787,	0.111943
Biological process	unsaturated fatty acid metabolic process	GO:0033559	9	0.00731076	1.37382	57	613	448	6619	MGG_17677,MGG_07856,MGG_04345,MGG_07626,MGG_03205,MGG_11075,MGG_12817,MGG_09645,MGG_07219,MGG_07216,MGG_17286,MGG_01925,MGG_01924,MGG_00832,MGG_11927,MGG_08500,MGG_03070,MGG_08519,MGG_01511,MGG_00440,MGG_05085,MGG_08349,MGG_04628,MGG_04404,MGG_14674,MGG_05723,MGG_14882,MGG_03977,MGG_10912,MGG_02051,MGG_04469,MGG_09945,MGG_02061,MGG_02252,MGG_04432,MGG_15100,MGG_06872,MGG_04684,MGG_05390,MGG_07595…	0.135637
Biological process	long-chain fatty-acyl-CoA metabolic process	GO:0035336	13	0.00812918	1.97873	15	112	448	6619	MGG_07856,MGG_04345,MGG_07626,MGG_07602,MGG_09647,MGG_08500,MGG_04404,MGG_09068,MGG_04469,MGG_09945,MGG_07593,MGG_12983,MGG_08494,MGG_02792,MGG_02787,	0.142503
Biological process	fatty acid elongation	GO:0030497	10	0.00932457	1.788	19	157	448	6619	MGG_07602,MGG_04323,MGG_09645,MGG_07219,MGG_07216,MGG_11927,MGG_07009,MGG_09068,MGG_10912,MGG_10910,MGG_02252,MGG_15100,MGG_09785,MGG_08405,MGG_07793,MGG_12983,MGG_12982,MGG_03414,MGG_14550,	0.153646
Biological process	response to fatty acid	GO:0070542	6	0.0141763	1.29398	67	765	448	6619	MGG_17677,MGG_07856,MGG_04345,MGG_15019,MGG_15018,MGG_07626,MGG_05623,MGG_03205,MGG_11075,MGG_09647,MGG_12817,MGG_09645,MGG_08311,MGG_07219,MGG_07216,MGG_01925,MGG_01924,MGG_00832,MGG_09602,MGG_09834,MGG_08500,MGG_03085,MGG_01511,MGG_01991,MGG_05085,MGG_00611,MGG_02818,MGG_04628,MGG_13116,MGG_09071,MGG_04404,MGG_09091,MGG_14674,MGG_05723,MGG_15731,MGG_01336,MGG_03755,MGG_10912,MGG_02051,MGG_04469…	0.189824
Biological process	fatty acid derivative metabolic process	GO:1901568	4	0.0395653	1.31686	41	460	448	6619	MGG_07856,MGG_04345,MGG_07626,MGG_05623,MGG_07602,MGG_11075,MGG_09647,MGG_09645,MGG_07219,MGG_07216,MGG_11716,MGG_01925,MGG_01924,MGG_11927,MGG_08500,MGG_11327,MGG_08349,MGG_04628,MGG_04404,MGG_09068,MGG_10912,MGG_02051,MGG_04469,MGG_09945,MGG_02252,MGG_04432,MGG_15100,MGG_06872,MGG_05390,MGG_06036,MGG_07593,MGG_07793,MGG_12999,MGG_14943,MGG_12983,MGG_12982,MGG_08494,MGG_03414,MGG_14550,MGG_02792…	0.348301
Biological process	unsaturated fatty acid biosynthetic process	GO:0006636	10	0.0400272	1.38946	30	319	448	6619	MGG_07626,MGG_09645,MGG_07219,MGG_07216,MGG_01925,MGG_01924,MGG_11927,MGG_08519,MGG_08349,MGG_04628,MGG_04404,MGG_14674,MGG_03977,MGG_10912,MGG_02051,MGG_04469,MGG_09945,MGG_02061,MGG_02252,MGG_04432,MGG_15100,MGG_06872,MGG_05390,MGG_14943,MGG_10107,MGG_12982,MGG_08494,MGG_03414,MGG_02110,MGG_02792,	0.347554

### Sheet: Sheet2
GO enrichment of down-regulated genes involving in fatty acid metabolism in b1 mutant
Class	GO_Name	GO_ID	GO_Level	P_value	EnrichmentScore	HitsGenesCountsInSelectedSet	HitsGenesCountsInBackground	AllGenesCountsInSelectedSet	AllGenesCountsInBackground	GenesOfSelectedSetInGOterm	corrected p-value(BH method)
Molecular function	fatty-acyl-ethyl-ester synthase activity	GO:0030339	6	0.000132	4.73449	8	21	528	6562	MGG_15094,MGG_09668,MGG_10414,MGG_10663,MGG_00499,MGG_02987,MGG_02521,MGG_12798,	0.00336127
Molecular function	long-chain fatty acid transporter activity	GO:0005324	4	0.000399	2.08582	24	143	528	6562	MGG_08970,MGG_05889,MGG_08776,MGG_10817,MGG_09852,MGG_14824,MGG_00040,MGG_01373,MGG_13562,MGG_15700,MGG_05929,MGG_04234,MGG_15388,MGG_03341,MGG_05746,MGG_04899,MGG_09307,MGG_09778,MGG_06203,MGG_09728,MGG_08266,MGG_02348,MGG_13891,MGG_13662,	0.00771787
Molecular function	fatty acid transmembrane transporter activity	GO:0015245	9	0.00195421	2.20943	16	90	528	6562	MGG_14115,MGG_14367,MGG_01051,MGG_07489,MGG_06332,MGG_10817,MGG_10492,MGG_09441,MGG_14203,MGG_09049,MGG_10277,MGG_05929,MGG_04234,MGG_11611,MGG_18043,MGG_03631,	0.025876
Molecular function	fatty acid binding	GO:0005504	7	0.0131555	1.39855	44	391	528	6562	MGG_05215,MGG_05401,MGG_13279,MGG_03096,MGG_00811,MGG_07489,MGG_06393,MGG_06392,MGG_06332,MGG_10817,MGG_10492,MGG_01537,MGG_09441,MGG_10440,MGG_01951,MGG_01950,MGG_05074,MGG_08378,MGG_09211,MGG_01961,MGG_02812,MGG_00270,MGG_12478,MGG_12496,MGG_02886,MGG_00220,MGG_14620,MGG_00246,MGG_04899,MGG_05787,MGG_07953,MGG_09520,MGG_06489,MGG_00930,MGG_00572,MGG_04911,MGG_03418,MGG_04503,MGG_09198,MGG_02351…	0.107489
Molecular function	medium-chain fatty acid-CoA ligase activity	GO:0031956	10	0.0405786	1.92849	9	58	528	6562	MGG_06547,MGG_15682,MGG_10817,MGG_01951,MGG_06221,MGG_03810,MGG_09589,MGG_02351,MGG_13662,	0.244302
Cellular component	fatty acid synthase complex	GO:0005835	3	0.027366	1.793	13	91	539	6765	MGG_00806,MGG_15272,MGG_10011,MGG_12613,MGG_02225,MGG_10277,MGG_01158,MGG_10111,MGG_03810,MGG_08285,MGG_08281,MGG_09589,MGG_11638,	0.185822
Biological process	medium-chain fatty acid metabolic process	GO:0051791	9	2.85e-05	2.0524	35	215	525	6619	MGG_05215,MGG_05401,MGG_06981,MGG_13262,MGG_15094,MGG_09668,MGG_00806,MGG_15272,MGG_10011,MGG_12613,MGG_01950,MGG_08378,MGG_10414,MGG_10663,MGG_00499,MGG_01138,MGG_12496,MGG_05798,MGG_05787,MGG_07953,MGG_07118,MGG_07530,MGG_00572,MGG_02987,MGG_08285,MGG_08281,MGG_04911,MGG_00973,MGG_00734,MGG_11638,MGG_03418,MGG_09198,MGG_02521,MGG_12798,MGG_09179,	0.00199733
Biological process	fatty acid metabolic process	GO:0006631	8	6.34e-05	1.29737	163	1584	525	6619	MGG_07620,MGG_03254,MGG_08970,MGG_04371,MGG_06547,MGG_05215,MGG_15487,MGG_05401,MGG_01281,MGG_14115,MGG_00183,MGG_13279,MGG_01051,MGG_06981,MGG_13262,MGG_15682,MGG_05889,MGG_15094,MGG_16196,MGG_11945,MGG_07489,MGG_09668,MGG_06393,MGG_06332,MGG_07890,MGG_08776,MGG_10817,MGG_07443,MGG_15038,MGG_00806,MGG_15272,MGG_16361,MGG_10490,MGG_10492,MGG_10011,MGG_11308,MGG_14824,MGG_03707,MGG_03940,MGG_09441…	0.00335051
Biological process	methyl-branched fatty acid biosynthetic process	GO:1902321	6	8.96e-05	3.74821	11	37	525	6619	MGG_00806,MGG_15272,MGG_10011,MGG_12613,MGG_00270,MGG_03810,MGG_08285,MGG_08281,MGG_09589,MGG_11638,MGG_16926,	0.00416589
Biological process	short-chain fatty acid metabolic process	GO:0046459	9	0.000119	1.96251	33	212	525	6619	MGG_06981,MGG_15682,MGG_15094,MGG_09668,MGG_00806,MGG_15272,MGG_10011,MGG_12613,MGG_10440,MGG_01951,MGG_10414,MGG_10663,MGG_00499,MGG_05940,MGG_03521,MGG_10267,MGG_05798,MGG_14085,MGG_04017,MGG_10111,MGG_02987,MGG_08285,MGG_08281,MGG_00734,MGG_11638,MGG_15888,MGG_03418,MGG_03889,MGG_02351,MGG_06950,MGG_02521,MGG_12798,MGG_13662,	0.00503891
Biological process	long-chain fatty acid import across plasma membrane	GO:0015911	12	0.000186	2.11483	26	155	525	6619	MGG_08970,MGG_06547,MGG_00183,MGG_05889,MGG_06393,MGG_08776,MGG_09852,MGG_14824,MGG_00040,MGG_01373,MGG_13562,MGG_15700,MGG_14620,MGG_05929,MGG_04234,MGG_15388,MGG_03341,MGG_05746,MGG_04899,MGG_09307,MGG_09778,MGG_06203,MGG_09728,MGG_08266,MGG_02348,MGG_13662,	0.00676016
Biological process	fatty acid transmembrane transport	GO:1902001	11	0.000343	1.80109	36	252	525	6619	MGG_08970,MGG_06547,MGG_14367,MGG_00183,MGG_01051,MGG_06981,MGG_05889,MGG_07489,MGG_06393,MGG_06332,MGG_08776,MGG_09852,MGG_10492,MGG_14824,MGG_09441,MGG_05074,MGG_00040,MGG_01373,MGG_13562,MGG_15700,MGG_14620,MGG_05929,MGG_04234,MGG_15388,MGG_03341,MGG_05746,MGG_04899,MGG_11611,MGG_09307,MGG_09778,MGG_06203,MGG_09728,MGG_08266,MGG_02348,MGG_03631,MGG_13662,	0.010476
Biological process	methyl-branched fatty acid metabolic process	GO:0097089	5	0.000483	3.1519	11	44	525	6619	MGG_00806,MGG_15272,MGG_10011,MGG_12613,MGG_00270,MGG_03810,MGG_08285,MGG_08281,MGG_09589,MGG_11638,MGG_16926,	0.0126468
Biological process	response to fatty acid	GO:0070542	6	0.000572	1.40085	85	765	525	6619	MGG_03044,MGG_13291,MGG_06547,MGG_05215,MGG_05401,MGG_14115,MGG_00183,MGG_02156,MGG_01051,MGG_06981,MGG_16196,MGG_17041,MGG_11945,MGG_07489,MGG_06392,MGG_09898,MGG_06332,MGG_07890,MGG_15038,MGG_00806,MGG_15272,MGG_10490,MGG_10492,MGG_10011,MGG_01537,MGG_03940,MGG_09441,MGG_12613,MGG_10440,MGG_01951,MGG_01950,MGG_07014,MGG_05074,MGG_08378,MGG_00270,MGG_13110,MGG_02444,MGG_12478,MGG_10061,MGG_01138…	0.0142426
Biological process	long-chain fatty acid import into cell	GO:0044539	11	0.00113954	1.86014	27	183	525	6619	MGG_08970,MGG_06547,MGG_00183,MGG_05889,MGG_06393,MGG_08776,MGG_09852,MGG_14824,MGG_00040,MGG_01373,MGG_13562,MGG_15700,MGG_14620,MGG_10268,MGG_05929,MGG_04234,MGG_15388,MGG_03341,MGG_05746,MGG_04899,MGG_09307,MGG_09778,MGG_06203,MGG_09728,MGG_08266,MGG_02348,MGG_13662,	0.0234365
Biological process	short-chain fatty acid catabolic process	GO:0019626	10	0.00133795	2.36393	15	80	525	6619	MGG_15094,MGG_09668,MGG_10414,MGG_10663,MGG_00499,MGG_03521,MGG_05798,MGG_02987,MGG_00734,MGG_15888,MGG_03418,MGG_02351,MGG_02521,MGG_12798,MGG_13662,	0.0260939
Biological process	short-chain fatty acid biosynthetic process	GO:0051790	10	0.0024978	2.61668	11	53	525	6619	MGG_00806,MGG_15272,MGG_10011,MGG_12613,MGG_10440,MGG_01951,MGG_08285,MGG_08281,MGG_11638,MGG_03889,MGG_02351,	0.0392876
Biological process	medium-chain fatty acid biosynthetic process	GO:0051792	10	0.0027099	2.74079	10	46	525	6619	MGG_00806,MGG_15272,MGG_10011,MGG_12613,MGG_01138,MGG_05787,MGG_07530,MGG_08285,MGG_08281,MGG_11638,	0.0415171
Biological process	negative regulation of fatty acid metabolic process	GO:0045922	8	0.0104134	1.70813	21	155	525	6619	MGG_05889,MGG_06393,MGG_08776,MGG_03940,MGG_07014,MGG_05074,MGG_09212,MGG_01961,MGG_01373,MGG_15700,MGG_14620,MGG_10267,MGG_10268,MGG_05929,MGG_04234,MGG_15388,MGG_03341,MGG_01393,MGG_09728,MGG_03418,MGG_01003,	0.109067
Biological process	fatty acid omega-oxidation	GO:0010430	10	0.0144543	1.68102	20	150	525	6619	MGG_05215,MGG_05401,MGG_01950,MGG_08378,MGG_00270,MGG_16853,MGG_12496,MGG_02886,MGG_00220,MGG_00246,MGG_04899,MGG_05787,MGG_07953,MGG_09520,MGG_06489,MGG_04911,MGG_09198,MGG_14976,MGG_09179,MGG_16926,	0.139349
Biological process	fatty acid biosynthetic process	GO:0006633	9	0.0151032	1.22453	98	1009	525	6619	MGG_07620,MGG_04371,MGG_05215,MGG_15487,MGG_05401,MGG_00183,MGG_13279,MGG_15682,MGG_15094,MGG_09668,MGG_06393,MGG_07890,MGG_07443,MGG_15038,MGG_00806,MGG_15272,MGG_10011,MGG_11308,MGG_03940,MGG_12613,MGG_10440,MGG_01951,MGG_00625,MGG_07014,MGG_05074,MGG_08378,MGG_10414,MGG_10663,MGG_00270,MGG_15528,MGG_00499,MGG_12478,MGG_01138,MGG_02225,MGG_00289,MGG_12496,MGG_10277,MGG_02886,MGG_00220,MGG_14886…	0.143164
Biological process	unsaturated fatty acid metabolic process	GO:0033559	9	0.0170556	1.29573	63	613	525	6619	MGG_05215,MGG_05401,MGG_13279,MGG_15094,MGG_16196,MGG_11945,MGG_09668,MGG_06393,MGG_07890,MGG_07443,MGG_00806,MGG_15272,MGG_10011,MGG_11308,MGG_03707,MGG_12613,MGG_01950,MGG_05074,MGG_08378,MGG_10414,MGG_10663,MGG_00270,MGG_00499,MGG_12478,MGG_01138,MGG_02225,MGG_12496,MGG_10277,MGG_00456,MGG_05940,MGG_14620,MGG_05938,MGG_13783,MGG_04699,MGG_06678,MGG_01393,MGG_04897,MGG_05787,MGG_07954,MGG_07953…	0.157706
Biological process	fatty acid transport	GO:0015908	9	0.0177448	1.29631	62	603	525	6619	MGG_08970,MGG_06547,MGG_05215,MGG_05401,MGG_14367,MGG_00183,MGG_01051,MGG_06981,MGG_05889,MGG_07489,MGG_06393,MGG_09898,MGG_06332,MGG_08776,MGG_10817,MGG_09852,MGG_10492,MGG_14824,MGG_09441,MGG_01951,MGG_01950,MGG_05074,MGG_08378,MGG_12478,MGG_01138,MGG_00040,MGG_01373,MGG_12496,MGG_10277,MGG_13562,MGG_15700,MGG_14620,MGG_10268,MGG_05929,MGG_13783,MGG_04234,MGG_04466,MGG_15388,MGG_16213,MGG_03341…	0.16231
Biological process	long-chain fatty acid transport	GO:0015909	10	0.0264307	1.38012	37	338	525	6619	MGG_08970,MGG_06547,MGG_00183,MGG_01051,MGG_06981,MGG_05889,MGG_06393,MGG_09898,MGG_06332,MGG_08776,MGG_09852,MGG_10492,MGG_14824,MGG_09441,MGG_05074,MGG_00040,MGG_01373,MGG_13562,MGG_15700,MGG_14620,MGG_10268,MGG_05929,MGG_04234,MGG_04466,MGG_15388,MGG_03341,MGG_05746,MGG_04899,MGG_09307,MGG_09778,MGG_06203,MGG_09728,MGG_08266,MGG_02348,MGG_13891,MGG_03631,MGG_13662,	0.211789
Biological process	fatty-acyl-CoA biosynthetic process	GO:0046949	13	0.0371393	1.49122	22	186	525	6619	MGG_06547,MGG_01051,MGG_07489,MGG_00806,MGG_15272,MGG_10492,MGG_11308,MGG_09441,MGG_12613,MGG_01951,MGG_02225,MGG_14085,MGG_10111,MGG_03810,MGG_08285,MGG_08281,MGG_09589,MGG_11638,MGG_03418,MGG_02337,MGG_16926,MGG_13662,	0.25734
Biological process	fatty acid derivative metabolic process	GO:1901568	4	0.0400972	1.28817	47	460	525	6619	MGG_06547,MGG_05215,MGG_05401,MGG_01051,MGG_15682,MGG_07489,MGG_00806,MGG_15272,MGG_10492,MGG_11308,MGG_03707,MGG_09441,MGG_12613,MGG_01951,MGG_01950,MGG_08378,MGG_12478,MGG_01138,MGG_02225,MGG_00289,MGG_12496,MGG_10277,MGG_03129,MGG_04216,MGG_05787,MGG_07953,MGG_09541,MGG_14085,MGG_05128,MGG_10111,MGG_03810,MGG_14937,MGG_00572,MGG_08285,MGG_08281,MGG_04911,MGG_00771,MGG_09589,MGG_11638,MGG_03418…	0.26878
Biological process	unsaturated fatty acid biosynthetic process	GO:0006636	10	0.045087	1.34376	34	319	525	6619	MGG_05215,MGG_05401,MGG_06393,MGG_07890,MGG_07443,MGG_00806,MGG_15272,MGG_10011,MGG_12613,MGG_05074,MGG_00270,MGG_12496,MGG_10277,MGG_00456,MGG_05940,MGG_14620,MGG_13783,MGG_04699,MGG_01393,MGG_07953,MGG_14085,MGG_10111,MGG_03810,MGG_08285,MGG_08281,MGG_04911,MGG_08474,MGG_02921,MGG_09589,MGG_11638,MGG_15888,MGG_13891,MGG_09179,MGG_00357,	0.289367

### Sheet: Sheet3
GO enrichment of up-regulated genes involving in fatty acid metabolism in b2 mutant
Class	GO_Name	GO_ID	GO_Level	P_value	EnrichmentScore	HitsGenesCountsInSelectedSet	HitsGenesCountsInBackground	AllGenesCountsInSelectedSet	AllGenesCountsInBackground	GenesOfSelectedSetInGOterm	corrected p-value(BH method)
Molecular function	fatty acid synthase activity	GO:0004312	6	0.0184494	1.40172	39	378	483	6562	MGG_06534,MGG_15688,MGG_02124,MGG_12175,MGG_09647,MGG_09645,MGG_07219,MGG_07216,MGG_09632,MGG_11927,MGG_09834,MGG_03290,MGG_01991,MGG_11312,MGG_08349,MGG_07009,MGG_08363,MGG_13591,MGG_09068,MGG_10912,MGG_10910,MGG_05589,MGG_02252,MGG_15100,MGG_07576,MGG_09785,MGG_08200,MGG_08405,MGG_07793,MGG_10357,MGG_09384,MGG_14943,MGG_12983,MGG_12982,MGG_03414,MGG_04738,MGG_17803,MGG_14550,MGG_09398,	0.204241
Cellular component	fatty acid synthase complex	GO:0005835	3	0.013218	1.97634	13	91	489	6765	MGG_09645,MGG_07219,MGG_11927,MGG_13591,MGG_10912,MGG_05589,MGG_02252,MGG_15100,MGG_07576,MGG_14943,MGG_12982,MGG_03414,MGG_04738,	0.303595
Biological process	fatty acid elongation	GO:0030497	10	0.000111002	2.22829	25	157	473	6619	MGG_06534,MGG_07602,MGG_04323,MGG_09645,MGG_07219,MGG_07216,MGG_11927,MGG_03290,MGG_07009,MGG_13591,MGG_09068,MGG_10912,MGG_10910,MGG_05589,MGG_02252,MGG_15100,MGG_07576,MGG_09785,MGG_08405,MGG_07793,MGG_12983,MGG_12982,MGG_03414,MGG_04738,MGG_14550,	0.0196904
Biological process	fatty-acyl-CoA metabolic process	GO:0035337	12	0.000825033	1.79119	32	250	473	6619	MGG_06765,MGG_07626,MGG_07602,MGG_12175,MGG_09647,MGG_09645,MGG_07219,MGG_07216,MGG_11927,MGG_08500,MGG_17450,MGG_13591,MGG_04404,MGG_09068,MGG_10912,MGG_04469,MGG_09945,MGG_05589,MGG_02252,MGG_15100,MGG_07576,MGG_07593,MGG_12999,MGG_14943,MGG_12983,MGG_12982,MGG_08494,MGG_03414,MGG_04738,MGG_14550,MGG_02792,MGG_02787,	0.0676242
Biological process	very long-chain fatty acid metabolic process	GO:0000038	9	0.00158146	1.7799	29	228	473	6619	MGG_07626,MGG_07602,MGG_12175,MGG_09647,MGG_07216,MGG_01925,MGG_01924,MGG_11927,MGG_08500,MGG_07406,MGG_07009,MGG_04628,MGG_04404,MGG_09068,MGG_04469,MGG_09945,MGG_02252,MGG_00059,MGG_06872,MGG_07576,MGG_07593,MGG_10724,MGG_14956,MGG_12999,MGG_12983,MGG_12982,MGG_08494,MGG_04738,MGG_02792,	0.0921353
Biological process	fatty acid omega-oxidation	GO:0010430	10	0.00213465	1.95911	21	150	473	6619	MGG_15026,MGG_07626,MGG_01925,MGG_01924,MGG_00832,MGG_08500,MGG_07406,MGG_04628,MGG_09072,MGG_04404,MGG_04469,MGG_09945,MGG_00059,MGG_06011,MGG_07580,MGG_07593,MGG_10724,MGG_00779,MGG_08494,MGG_17803,MGG_02792,	0.112757
Biological process	long-chain fatty acid biosynthetic process	GO:0042759	10	0.00258351	1.59209	38	334	473	6619	MGG_07626,MGG_04323,MGG_09647,MGG_08548,MGG_07216,MGG_17286,MGG_01925,MGG_01924,MGG_00832,MGG_11927,MGG_08500,MGG_07406,MGG_05017,MGG_03070,MGG_04628,MGG_04404,MGG_02051,MGG_04469,MGG_09945,MGG_16456,MGG_02252,MGG_00059,MGG_06872,MGG_07576,MGG_06036,MGG_07593,MGG_10724,MGG_07793,MGG_14956,MGG_10107,MGG_12983,MGG_12982,MGG_08494,MGG_03414,MGG_05826,MGG_04738,MGG_02110,MGG_02792,	0.123811
Biological process	very long-chain fatty acid biosynthetic process	GO:0042761	10	0.00309793	2.06863	17	115	473	6619	MGG_07626,MGG_07602,MGG_07216,MGG_01925,MGG_11927,MGG_08500,MGG_07009,MGG_04628,MGG_04404,MGG_09068,MGG_04469,MGG_07593,MGG_14956,MGG_12983,MGG_12982,MGG_08494,MGG_02792,	0.134376
Biological process	long-chain fatty-acyl-CoA metabolic process	GO:0035336	13	0.00569516	1.99909	16	112	473	6619	MGG_06765,MGG_07626,MGG_07602,MGG_12175,MGG_09647,MGG_08500,MGG_04404,MGG_09068,MGG_04469,MGG_09945,MGG_07593,MGG_12983,MGG_08494,MGG_04738,MGG_02792,MGG_02787,	0.166717
Biological process	fatty acid derivative catabolic process	GO:1901569	5	0.00784691	1.72955	22	178	473	6619	MGG_07216,MGG_01925,MGG_01924,MGG_07406,MGG_08349,MGG_04628,MGG_04404,MGG_09068,MGG_04469,MGG_09945,MGG_02252,MGG_00059,MGG_06872,MGG_07576,MGG_07593,MGG_10724,MGG_07793,MGG_12983,MGG_12982,MGG_08494,MGG_04738,MGG_02792,	0.20013
Biological process	medium-chain fatty acid metabolic process	GO:0051791	9	0.0102699	1.62717	25	215	473	6619	MGG_07626,MGG_09645,MGG_07219,MGG_01925,MGG_01924,MGG_00832,MGG_08500,MGG_07406,MGG_00440,MGG_13591,MGG_04628,MGG_04404,MGG_10912,MGG_04469,MGG_09945,MGG_05589,MGG_15100,MGG_00059,MGG_06872,MGG_07593,MGG_10724,MGG_09376,MGG_08494,MGG_00593,MGG_02792,	0.224371
Biological process	fatty acid elongation, saturated fatty acid	GO:0019367	11	0.0104999	3.1097	6	27	473	6619	MGG_09645,MGG_07219,MGG_13591,MGG_10912,MGG_05589,MGG_15100,	0.226894
Biological process	methyl-branched fatty acid metabolic process	GO:0097089	5	0.0115495	2.5443	8	44	473	6619	MGG_09645,MGG_07219,MGG_13591,MGG_10912,MGG_05589,MGG_15100,MGG_12999,MGG_14943,	0.240395
Biological process	short-chain fatty acid biosynthetic process	GO:0051790	10	0.0118436	2.37628	9	53	473	6619	MGG_09647,MGG_09645,MGG_07219,MGG_03290,MGG_13591,MGG_10912,MGG_05589,MGG_15100,MGG_12999,	0.240617
Biological process	fatty-acyl-CoA biosynthetic process	GO:0046949	13	0.0128705	1.65516	22	186	473	6619	MGG_07602,MGG_12175,MGG_09647,MGG_09645,MGG_07219,MGG_07216,MGG_11927,MGG_17450,MGG_13591,MGG_09068,MGG_10912,MGG_05589,MGG_02252,MGG_15100,MGG_07576,MGG_12999,MGG_14943,MGG_12983,MGG_12982,MGG_03414,MGG_04738,MGG_14550,	0.250353
Biological process	methyl-branched fatty acid biosynthetic process	GO:1902321	6	0.0143441	2.64745	7	37	473	6619	MGG_09645,MGG_07219,MGG_13591,MGG_10912,MGG_05589,MGG_15100,MGG_14943,	0.268049
Biological process	medium-chain fatty acid biosynthetic process	GO:0051792	10	0.0150089	2.43368	8	46	473	6619	MGG_09645,MGG_07219,MGG_13591,MGG_04404,MGG_10912,MGG_05589,MGG_15100,MGG_10724,	0.265053
Biological process	fatty acid derivative biosynthetic process	GO:1901570	5	0.0189183	1.40677	38	378	473	6619	MGG_07626,MGG_07602,MGG_12175,MGG_09647,MGG_09645,MGG_07219,MGG_08548,MGG_07216,MGG_01924,MGG_11927,MGG_08500,MGG_17450,MGG_13591,MGG_04628,MGG_04404,MGG_09068,MGG_10912,MGG_02051,MGG_04469,MGG_09945,MGG_05589,MGG_02252,MGG_15100,MGG_07576,MGG_06036,MGG_07593,MGG_10724,MGG_07793,MGG_12999,MGG_14943,MGG_12983,MGG_12982,MGG_08494,MGG_03414,MGG_04738,MGG_14550,MGG_02792,MGG_02787,	0.291626
Biological process	response to fatty acid	GO:0070542	6	0.0218474	1.26217	69	765	473	6619	MGG_17677,MGG_15019,MGG_15018,MGG_07626,MGG_03205,MGG_09647,MGG_12817,MGG_09645,MGG_07219,MGG_07216,MGG_11713,MGG_01925,MGG_01924,MGG_00832,MGG_09602,MGG_06327,MGG_09834,MGG_08500,MGG_03290,MGG_07406,MGG_17450,MGG_01991,MGG_00611,MGG_02818,MGG_13591,MGG_13110,MGG_04628,MGG_04623,MGG_09071,MGG_04404,MGG_09091,MGG_05723,MGG_01336,MGG_03755,MGG_10912,MGG_02051,MGG_04469,MGG_09945,MGG_05589,MGG_16456…	0.309483
Biological process	fatty acid derivative metabolic process	GO:1901568	4	0.0264876	1.33852	44	460	473	6619	MGG_06765,MGG_07626,MGG_07602,MGG_12175,MGG_09647,MGG_09645,MGG_07219,MGG_08548,MGG_07216,MGG_01925,MGG_01924,MGG_11927,MGG_08500,MGG_07406,MGG_17450,MGG_08349,MGG_13591,MGG_04628,MGG_04404,MGG_09068,MGG_10912,MGG_02051,MGG_04469,MGG_09945,MGG_05589,MGG_02252,MGG_15100,MGG_00059,MGG_06872,MGG_07576,MGG_06036,MGG_07593,MGG_10724,MGG_07793,MGG_12999,MGG_14943,MGG_12983,MGG_12982,MGG_08494,MGG_03414…	0.347468
Biological process	unsaturated fatty acid metabolic process	GO:0033559	9	0.0300975	1.27838	56	613	473	6619	MGG_06534,MGG_17677,MGG_07626,MGG_03205,MGG_12817,MGG_09645,MGG_07219,MGG_07216,MGG_17286,MGG_11713,MGG_01925,MGG_01924,MGG_00832,MGG_11927,MGG_06327,MGG_08500,MGG_07406,MGG_03070,MGG_08519,MGG_00440,MGG_08349,MGG_13591,MGG_04628,MGG_04404,MGG_05723,MGG_14882,MGG_10912,MGG_02051,MGG_04469,MGG_09945,MGG_05589,MGG_16456,MGG_02252,MGG_15100,MGG_00059,MGG_06872,MGG_07576,MGG_07595,MGG_07593,MGG_10724…	0.360957
Biological process	unsaturated fatty acid biosynthetic process	GO:0006636	10	0.0305597	1.40375	32	319	473	6619	MGG_06534,MGG_07626,MGG_09645,MGG_07219,MGG_07216,MGG_01925,MGG_01924,MGG_11927,MGG_07406,MGG_08519,MGG_08349,MGG_13591,MGG_04628,MGG_04404,MGG_10912,MGG_02051,MGG_04469,MGG_09945,MGG_05589,MGG_02252,MGG_15100,MGG_00059,MGG_06872,MGG_07576,MGG_10724,MGG_14943,MGG_10107,MGG_12982,MGG_08494,MGG_03414,MGG_02110,MGG_02792,	0.365027
Biological process	fatty alcohol metabolic process	GO:1903173	6	0.0337006	1.91694	10	73	473	6619	MGG_07216,MGG_11927,MGG_08349,MGG_02252,MGG_07576,MGG_12982,MGG_03414,MGG_04738,MGG_14550,MGG_02787,	0.387361

### Sheet: Sheet4
GO enrichment of down-regulated genes involving in fatty acid metabolism in b2 mutant
Class	GO_Name	GO_ID	GO_Level	P_value	EnrichmentScore	HitsGenesCountsInSelectedSet	HitsGenesCountsInBackground	AllGenesCountsInSelectedSet	AllGenesCountsInBackground	GenesOfSelectedSetInGOterm	corrected p-value(BH method)
Molecular function	fatty-acyl-ethyl-ester synthase activity	GO:0030339	6	0.000896063	4.9731	6	21	377	6562	MGG_15094,MGG_09668,MGG_10414,MGG_10663,MGG_00499,MGG_12798,	0.0274478
Molecular function	long-chain fatty acid transporter activity	GO:0005324	4	0.00130485	2.19094	18	143	377	6562	MGG_08776,MGG_10817,MGG_09852,MGG_14824,MGG_00040,MGG_13562,MGG_15700,MGG_05929,MGG_04234,MGG_03341,MGG_04899,MGG_09307,MGG_09778,MGG_10508,MGG_06203,MGG_02348,MGG_13891,MGG_13662,	0.0330184
Molecular function	fatty acid transmembrane transporter activity	GO:0015245	9	0.0328391	1.93398	10	90	377	6562	MGG_14367,MGG_07489,MGG_10817,MGG_09441,MGG_14203,MGG_09049,MGG_10277,MGG_05929,MGG_04234,MGG_18043,	0.238905
Molecular function	fatty-acyl-CoA synthase activity	GO:0004321	7	0.0451591	1.83219	10	95	377	6562	MGG_15682,MGG_01951,MGG_02225,MGG_10277,MGG_01158,MGG_10111,MGG_10322,MGG_02351,MGG_02544,MGG_13662,	0.287241
Molecular function	medium-chain fatty acid-CoA ligase activity	GO:0031956	10	0.0470327	2.1007	7	58	377	6562	MGG_15682,MGG_10817,MGG_01951,MGG_06221,MGG_03810,MGG_02351,MGG_13662,	0.293807
Cellular component	fatty acid synthase complex	GO:0005835	3	0.00549236	2.2992	12	91	388	6765	MGG_00806,MGG_15272,MGG_10011,MGG_12613,MGG_02225,MGG_10277,MGG_01158,MGG_10111,MGG_03810,MGG_08285,MGG_08281,MGG_02544,	0.105914
Biological process	medium-chain fatty acid metabolic process	GO:0051791	9	2.562e-05	2.30484	28	215	374	6619	MGG_05215,MGG_05401,MGG_06981,MGG_13262,MGG_15094,MGG_09668,MGG_00806,MGG_15272,MGG_10011,MGG_12613,MGG_01950,MGG_10414,MGG_10663,MGG_00499,MGG_01138,MGG_05798,MGG_05787,MGG_07953,MGG_07118,MGG_00572,MGG_08285,MGG_08281,MGG_04911,MGG_00734,MGG_03418,MGG_09198,MGG_12798,MGG_09179,	0.0194856
Biological process	short-chain fatty acid metabolic process	GO:0046459	9	5.33037e-05	2.25397	27	212	374	6619	MGG_06981,MGG_15682,MGG_15094,MGG_09668,MGG_00806,MGG_15272,MGG_10011,MGG_12613,MGG_10440,MGG_01951,MGG_10414,MGG_10663,MGG_00499,MGG_05798,MGG_14085,MGG_04017,MGG_10111,MGG_08285,MGG_08281,MGG_00734,MGG_15888,MGG_03418,MGG_02351,MGG_06950,MGG_12798,MGG_02544,MGG_13662,	0.0154441
Biological process	methyl-branched fatty acid biosynthetic process	GO:1902321	6	0.000161298	4.30489	9	37	374	6619	MGG_00806,MGG_15272,MGG_10011,MGG_12613,MGG_00270,MGG_03810,MGG_08285,MGG_08281,MGG_16926,	0.0265248
Biological process	methyl-branched fatty acid metabolic process	GO:0097089	5	0.000646731	3.62002	9	44	374	6619	MGG_00806,MGG_15272,MGG_10011,MGG_12613,MGG_00270,MGG_03810,MGG_08285,MGG_08281,MGG_16926,	0.04099
Biological process	fatty acid metabolic process	GO:0006631	8	0.00115935	1.28488	115	1584	374	6619	MGG_07620,MGG_03254,MGG_01074,MGG_04371,MGG_05215,MGG_15487,MGG_05401,MGG_01281,MGG_00183,MGG_13279,MGG_06981,MGG_13262,MGG_15682,MGG_15094,MGG_16196,MGG_11945,MGG_07489,MGG_09668,MGG_06393,MGG_10860,MGG_08776,MGG_10817,MGG_07443,MGG_15038,MGG_00806,MGG_15272,MGG_16361,MGG_10490,MGG_10011,MGG_11308,MGG_14824,MGG_03707,MGG_09441,MGG_12613,MGG_10440,MGG_01951,MGG_01950,MGG_00625,MGG_07014,MGG_05074…	0.0513022
Biological process	short-chain fatty acid catabolic process	GO:0019626	10	0.0016273	2.65468	12	80	374	6619	MGG_15094,MGG_09668,MGG_10414,MGG_10663,MGG_00499,MGG_05798,MGG_00734,MGG_15888,MGG_03418,MGG_02351,MGG_12798,MGG_13662,	0.0628656
Biological process	short-chain fatty acid biosynthetic process	GO:0051790	10	0.00257822	3.0053	9	53	374	6619	MGG_00806,MGG_15272,MGG_10011,MGG_12613,MGG_10440,MGG_01951,MGG_08285,MGG_08281,MGG_02351,	0.0778519
Biological process	long-chain fatty acid import across plasma membrane	GO:0015911	12	0.00270484	2.05524	18	155	374	6619	MGG_00183,MGG_06393,MGG_08776,MGG_09852,MGG_14824,MGG_00040,MGG_13562,MGG_15700,MGG_05929,MGG_04234,MGG_03341,MGG_04899,MGG_09307,MGG_09778,MGG_10508,MGG_06203,MGG_02348,MGG_13662,	0.0796979
Biological process	medium-chain fatty acid biosynthetic process	GO:0051792	10	0.00379083	3.07789	8	46	374	6619	MGG_00806,MGG_15272,MGG_10011,MGG_12613,MGG_01138,MGG_05787,MGG_08285,MGG_08281,	0.0943365
Biological process	fatty acid omega-oxidation	GO:0010430	10	0.0102579	1.88777	16	150	374	6619	MGG_05215,MGG_05401,MGG_01950,MGG_00270,MGG_16853,MGG_02886,MGG_00220,MGG_00246,MGG_04899,MGG_05787,MGG_07953,MGG_06489,MGG_04911,MGG_09198,MGG_09179,MGG_16926,	0.152788
Biological process	unsaturated fatty acid metabolic process	GO:0033559	9	0.0114236	1.3858	48	613	374	6619	MGG_05215,MGG_05401,MGG_13279,MGG_15094,MGG_16196,MGG_11945,MGG_09668,MGG_06393,MGG_07443,MGG_00806,MGG_15272,MGG_10011,MGG_11308,MGG_03707,MGG_12613,MGG_01950,MGG_05074,MGG_10414,MGG_10663,MGG_00270,MGG_00499,MGG_12478,MGG_01138,MGG_02225,MGG_10277,MGG_00456,MGG_05938,MGG_04699,MGG_01393,MGG_05787,MGG_07953,MGG_08698,MGG_07118,MGG_14085,MGG_10111,MGG_03810,MGG_00572,MGG_08285,MGG_08281,MGG_04911…	0.163738
Biological process	long-chain fatty acid import into cell	GO:0044539	11	0.0148827	1.74077	18	183	374	6619	MGG_00183,MGG_06393,MGG_08776,MGG_09852,MGG_14824,MGG_00040,MGG_13562,MGG_15700,MGG_05929,MGG_04234,MGG_03341,MGG_04899,MGG_09307,MGG_09778,MGG_10508,MGG_06203,MGG_02348,MGG_13662,	0.192259
Biological process	fatty acid transmembrane transport	GO:1902001	11	0.0150063	1.61528	23	252	374	6619	MGG_14367,MGG_00183,MGG_06981,MGG_07489,MGG_06393,MGG_08776,MGG_09852,MGG_14824,MGG_09441,MGG_05074,MGG_00040,MGG_13562,MGG_15700,MGG_05929,MGG_04234,MGG_03341,MGG_04899,MGG_09307,MGG_09778,MGG_10508,MGG_06203,MGG_02348,MGG_13662,	0.19324
Biological process	fatty acid derivative metabolic process	GO:1901568	4	0.0172541	1.42352	37	460	374	6619	MGG_05215,MGG_05401,MGG_15682,MGG_07489,MGG_00806,MGG_15272,MGG_11308,MGG_03707,MGG_09441,MGG_12613,MGG_01951,MGG_01950,MGG_12478,MGG_01138,MGG_02225,MGG_10277,MGG_04216,MGG_02072,MGG_05787,MGG_07953,MGG_14085,MGG_05107,MGG_10111,MGG_03810,MGG_00572,MGG_08285,MGG_08281,MGG_04911,MGG_00771,MGG_03418,MGG_09198,MGG_02337,MGG_02998,MGG_02544,MGG_09179,MGG_16926,MGG_13662,	0.209337
Biological process	fatty-acyl-CoA biosynthetic process	GO:0046949	13	0.0173387	1.7127	18	186	374	6619	MGG_07489,MGG_00806,MGG_15272,MGG_11308,MGG_09441,MGG_12613,MGG_01951,MGG_02225,MGG_14085,MGG_10111,MGG_03810,MGG_08285,MGG_08281,MGG_03418,MGG_02337,MGG_02544,MGG_16926,MGG_13662,	0.210153
Biological process	fatty acid biosynthetic process	GO:0006633	9	0.0179956	1.26288	72	1009	374	6619	MGG_07620,MGG_01074,MGG_04371,MGG_05215,MGG_15487,MGG_05401,MGG_00183,MGG_13279,MGG_15682,MGG_15094,MGG_09668,MGG_06393,MGG_07443,MGG_15038,MGG_00806,MGG_15272,MGG_10011,MGG_11308,MGG_12613,MGG_10440,MGG_01951,MGG_00625,MGG_07014,MGG_05074,MGG_10414,MGG_10663,MGG_00270,MGG_15528,MGG_00499,MGG_01382,MGG_12478,MGG_01138,MGG_02225,MGG_10277,MGG_02886,MGG_00220,MGG_14886,MGG_00456,MGG_00246,MGG_04699…	0.212198
Biological process	fatty acid derivative catabolic process	GO:1901569	5	0.0229169	1.69025	17	178	374	6619	MGG_05215,MGG_05401,MGG_01950,MGG_12478,MGG_01138,MGG_02225,MGG_05787,MGG_07953,MGG_14085,MGG_10111,MGG_00572,MGG_04911,MGG_03418,MGG_09198,MGG_02337,MGG_02544,MGG_09179,	0.239584
Biological process	unsaturated fatty acid biosynthetic process	GO:0006636	10	0.0366498	1.44246	26	319	374	6619	MGG_05215,MGG_05401,MGG_06393,MGG_07443,MGG_00806,MGG_15272,MGG_10011,MGG_12613,MGG_05074,MGG_00270,MGG_10277,MGG_00456,MGG_04699,MGG_01393,MGG_07953,MGG_14085,MGG_10111,MGG_03810,MGG_08285,MGG_08281,MGG_04911,MGG_08474,MGG_15888,MGG_13891,MGG_02544,MGG_09179,	0.315858
Biological process	fatty acid catabolic process	GO:0009062	9	0.0368382	1.31793	42	564	374	6619	MGG_01074,MGG_00183,MGG_13279,MGG_06981,MGG_15682,MGG_15094,MGG_09668,MGG_06393,MGG_10817,MGG_16361,MGG_14824,MGG_09441,MGG_12613,MGG_01951,MGG_10414,MGG_10663,MGG_02813,MGG_00270,MGG_00499,MGG_02225,MGG_05732,MGG_02408,MGG_01311,MGG_05798,MGG_00070,MGG_04899,MGG_05785,MGG_10730,MGG_14085,MGG_10111,MGG_02507,MGG_08285,MGG_08281,MGG_00734,MGG_15888,MGG_03418,MGG_02351,MGG_02348,MGG_02337,MGG_12798…	0.316362
Biological process	fatty-acyl-CoA metabolic process	GO:0035337	12	0.0433394	1.48662	21	250	374	6619	MGG_15682,MGG_07489,MGG_00806,MGG_15272,MGG_11308,MGG_09441,MGG_12613,MGG_01951,MGG_02225,MGG_14085,MGG_10111,MGG_03810,MGG_08285,MGG_08281,MGG_04911,MGG_03418,MGG_02337,MGG_02544,MGG_09179,MGG_16926,MGG_13662,	0.341357
Biological process	response to fatty acid	GO:0070542	6	0.0466224	1.24926	54	765	374	6619	MGG_01074,MGG_05215,MGG_05401,MGG_00183,MGG_06981,MGG_16196,MGG_11945,MGG_07489,MGG_06388,MGG_15038,MGG_00806,MGG_15272,MGG_10239,MGG_10490,MGG_10011,MGG_09441,MGG_12613,MGG_10440,MGG_01951,MGG_01950,MGG_07014,MGG_05074,MGG_00270,MGG_02444,MGG_01382,MGG_12478,MGG_10061,MGG_01138,MGG_10277,MGG_02886,MGG_00220,MGG_00246,MGG_05938,MGG_03995,MGG_02235,MGG_05787,MGG_07953,MGG_06254,MGG_06489,MGG_14085…	0.356151

### Sheet: Sheet5
expression of genes involving in fatty acid catabolic process in both mutants
Gene	Ku80_1	Ku80_2	Ku80_3	b1_1	b1_2	b1_3	b2_1	b2_2	b2_3	NR
MGG_02351	2.73	2.62	3.03	1.31	1.1	1.43	1.14	1.24	0.68	tyrocidine synthetase 1
MGG_05785	11.25	7.34	6.93	1.78	2.08	2.02	1.64	1.6	1.36	levanase
MGG_09668	79.49	57.52	67.79	13.59	10.73	10.71	14.24	14.18	11.61	gut esterase 1
MGG_00270	170.45	75.7	79.5	18.66	33.63	15.7	40.08	44.9	26.86	zinc-containing alcohol dehydrogenase
MGG_10817	9.62	3.45	4.45	0.65	0.51	0.3	1.07	0.87	1.21	4-hydroxy-2-oxovalerate aldolase
MGG_06393	24.72	39.9	38.99	12.7	9.96	15.4	9.7	9.5	10.37	ULK/ULK protein kinase
MGG_09441	6.14	4.87	3.75	2.61	1.97	2.58	1.98	2.21	1.93	tricarboxylate transporter
MGG_10111	150.37	152.29	133.44	60.08	58.42	47.82	52.09	52.27	46.78	glucose and ribitol dehydrogenase
MGG_15888	14.95	4.62	4.26	4.01	3.49	2.48	2.54	3.55	3.51	hypothetical protein MGG_15888
MGG_12798	19.23	11.15	13.1	6.33	4.91	5.49	5.94	5.22	3.84	para-nitrobenzyl esterase
MGG_10730	24.83	14.01	13.11	2.05	2.51	2.38	2.53	1.86	2.24	potassium/sodium efflux P-type ATPase
MGG_12613	2.59	3.03	2.88	0.84	0.64	0.98	0.94	0.82	0.77	polyketide synthase
MGG_00070	145.7	119.38	123.48	32.08	36.82	39.69	55.37	54.08	56.35	hypothetical protein MGG_00070
MGG_10414	16.22	24.68	25.3	6.43	7.23	6.63	6.92	6.93	7.09	cholinesterase
MGG_14085	2.38	1.98	1.93	1.24	0.47	0.8	0.53	0.46	0.38	short-chain oxidoreductase
MGG_02348	0.39	0.64	0.61	0.11	0.1	0.2	0.24	0.15	0.1	multidrug resistance protein 3
MGG_01951	6.87	3.37	3.06	1.18	1.26	1.03	1.05	1.28	1.02	4-coumarate-CoA ligase 2
MGG_02225	9.32	3.27	4.91	1.96	1.55	1.11	1.09	1.17	1.17	2,3-dihydro-2,3-dihydroxybenzoate dehydrogenase
MGG_03418	16.92	45.63	50.89	12.73	11.08	13.09	8.44	6.98	8.81	acyl-CoA dehydrogenase
MGG_01311	7.77	14.32	14.97	7.64	5.17	5.52	5.22	5.47	4.06	nuclear elongation and deformation protein 1
MGG_16361	5.8	6.59	6.59	3.43	2.39	3.11	2.74	2.86	2.56	H/K ATPase alpha subunit
MGG_15094	14.41	5.66	5.47	1.48	2.49	2.24	2.93	2.71	1.83	acetylcholinesterase
MGG_00183	18.44	20.3	21.16	7.18	6.53	7.94	6.54	6.35	5.18	STE/STE11 protein kinase
MGG_05732	10.82	7.32	8.23	3.8	2.57	3.24	3.15	3.92	3.36	hypothetical protein MGG_05732
MGG_05798	16.43	11.74	16.35	3.19	2.55	2.48	2.05	2.28	1.97	hypothetical protein MGG_05798
MGG_06981	14.28	23.63	25.71	8.32	8.91	9.02	6.54	6.62	7.31	carnitine O-acetyltransferase, variant 2
MGG_13279	26.4	29.84	29.33	8.85	8.62	8.03	8.79	7.67	8.33	potassium/sodium efflux P-type ATPase
MGG_10663	3.34	2.93	3.63	1.1	1.16	0.6	0.91	0.94	0.48	cAMP-regulated D2 protein
MGG_08285	6.17	7.43	8.33	1.84	1.66	1.84	1.94	2.14	1.09	mycocerosic acid synthase
MGG_14824	3.32	1.54	1.48	0.13	0.09	0.19	0.24	0.17	0.09	P-glycoprotein 5
MGG_08281	11.48	6.66	7.32	0.11	0.05	0.08	0.2	0.3	0.17	polyketide synthase
MGG_15682	0.89	0.59	0.8	0.16	0.1	0.15	0.04	0.04	0.17	hypothetical protein MGG_15682
MGG_13662	1.02	0.67	1	0.04	0	0	0	0.04	0	4-coumarate-CoA ligase 2
MGG_00499	1.02	0.98	0.99	0.19	0.04	0.34	0.2	0.21	0.32	acetylcholinesterase
MGG_02337	58.96	30.34	38.47	6.94	10.61	6.34	21.26	23.75	11.93	retinol dehydrogenase 8
MGG_00734	3.13	2.67	2.82	0.1	0	0.11	0.13	0.34	0	cutinase 1
MGG_02813	88.95	56.71	55.9	10.89	13.36	12.53	12.66	12.49	12.74	malate synthase
MGG_04899	15.44	16.09	16.28	7.06	6.23	8.78	4.65	5.28	4.62	lipid A export ATP-binding/permease msbA

### Sheet: Sheet6
expression of genes involving in fatty acid fatty acid transmembrane transport in both mutants
Geneid	Ku80_1	Ku80_2	Ku80_3	b1_1	b1_2	b1_3	b2_1	b2_2	b2_3	description
MGG_07489	24.9102	21.3754	21.6825	12.4034	10.5187	8.52185	10.5432	9.2616	9.37481	mitochondrial phosphate carrier protein
MGG_04234	2.30661	2.13216	1.87146	0.391819	0.552132	0.589511	0.245826	0.300445	0.479637	hexose transporter
MGG_09307	5.45355	1.57282	2.26433	1.76958	1.10827	1.44215	1.25209	1.43229	0.947711	hexose transporter
MGG_08776	13.5805	60.2998	58.2262	13.2374	8.71109	11.626	6.63262	7.83029	9.35936	major myo-inositol transporter iolT
MGG_03341	3.03841	3.22054	2.65389	0.699095	0.808114	0.838171	1.065	0.979989	0.959411	plastidic glucose transporter 4
MGG_06393	24.7172	39.898	38.9891	12.7031	9.95513	15.3973	9.69643	9.49769	10.3722	ULK/ULK protein kinase
MGG_09441	6.13981	4.87298	3.74836	2.61259	1.96772	2.57534	1.97826	2.21056	1.92992	tricarboxylate transporter
MGG_15700	1878.12	2258.45	2340.27	874.482	971.802	953.645	802.852	802.866	769.236	hypothetical protein MGG_15700
MGG_14367	2.48804	2.29424	2.52309	0.768881	0.541735	1.01222	0.337675	0.491312	0.183013	MFS transporter
MGG_02348	0.388504	0.643227	0.607073	0.108943	0.0959483	0.204888	0.239227	0.14619	0.0972419	multidrug resistance protein 3
MGG_00183	18.4401	20.3027	21.1562	7.17569	6.53164	7.94112	6.53961	6.34512	5.18321	STE/STE11 protein kinase
MGG_00040	102.601	47.6655	49.7923	2.46394	2.71033	2.43989	3.37882	3.70156	2.58529	high-affinity glucose transporter ght2
MGG_06203	1775.12	1923.2	1972.06	634.903	698.92	775.279	779.469	730.299	647.159	high-affinity glucose transporter RGT2
MGG_09778	10.8153	11.306	10.7426	1.06572	0.706048	0.897437	1.34124	1.97588	1.56743	quinate permease
MGG_09852	4.05961	3.531	3.73361	0.455354	0.515622	0.477125	0.342825	0.748207	0.661926	sugar transporter STL1
MGG_06981	14.277	23.6289	25.7125	8.32033	8.90846	9.02035	6.54349	6.62275	7.31187	carnitine O-acetyltransferase, variant 2
MGG_05074	295.334	254.826	277.562	131.841	104.35	118.105	130.512	125.351	113.12	RAN protein kinase
MGG_14824	3.32065	1.53845	1.48162	0.134626	0.088926	0.189893	0.24389	0.174202	0.0901249	P-glycoprotein 5
MGG_05929	84.1513	59.3753	57.8186	9.3911	7.92352	10.9065	8.53552	9.22415	8.9537	hexose transporter
MGG_13662	1.01899	0.66791	0.998784	0.0389649	0	0	0	0.0448171	0	4-coumarate-CoA ligase 2
MGG_13562	49.2946	21.6031	20.6927	7.93501	9.34065	8.61428	5.96501	5.92757	7.58358	hypothetical protein MGG_13562
MGG_04899	15.4424	16.094	16.2795	7.0642	6.23212	8.78197	4.65365	5.28482	4.61688	lipid A export ATP-binding/permease msbA
