## Supplementary material for "Transcriptome analysis of protein kinase MoCK2 affect acetyl-CoA metabolism and import of CK2 interacting mitochondrial proteins into mitochondria in rice blast fungus *Magnaporthe oryzae*": Table S7.xlsx

### Sheet: Catalogue
	sheet1	GO enrichment of up-regulated genes involving in amino acid metabolism in b1 mutant
	sheet2	GO enrichment of down-regulated genes involving in fa amino acid metabolism in b1 mutant
	sheet3	GO enrichment of up-regulated genes involving in amino acid metabolism in b2 mutant
	sheet4	GO enrichment of down-regulated genes involving in amino acid metabolism in b2 mutant
	sheet5	genes enriched in cellular amino acid catabolic process (GO:0009063) in b1 mutant
	sheet6	genes enriched in cellular amino acid catabolic process (GO:0009063) in b2 mutant
	sheet7	genes enriched in aspartate family amino acid catabolic process (GO:0009068) in b1 mutant
	sheet8	genes enriched in serine family amino acid catabolic process (GO:0009071) in b1 mutant
	sheet9	genes enriched in glutamine family amino acid catabolic process (GO:0009065) in b1 mutant

### Sheet: Sheet1
GO enrichment of up-regulated genes involving in amino acid metabolism in b1 mutant
Class	GO_Name	GO_ID	GO_Level	P_value	EnrichmentScore	HitsGenesCountsInSelectedSet	HitsGenesCountsInBackground	AllGenesCountsInSelectedSet	AllGenesCountsInBackground	GenesOfSelectedSetInGOterm	corrected p-value(BH method)
Biological process	amino acid export across plasma membrane	GO:0032973	12	0.000438	2.63831	15	84	448	6619	MGG_17677,MGG_03205,MGG_12817,MGG_01918,MGG_08309,MGG_17286,MGG_05017,MGG_01511,MGG_05723,MGG_09931,MGG_07595,MGG_05595,MGG_09502,MGG_00141,MGG_02583,	0.0317053
Biological process	amino acid activation	GO:0043038	8	0.0252632	1.37192	39	420	448	6619	MGG_07856,MGG_04345,MGG_15026,MGG_07626,MGG_02127,MGG_09647,MGG_01918,MGG_08309,MGG_17286,MGG_01925,MGG_01924,MGG_00832,MGG_08500,MGG_05017,MGG_11327,MGG_01991,MGG_04628,MGG_09072,MGG_04890,MGG_04404,MGG_15731,MGG_15702,MGG_04469,MGG_09945,MGG_09931,MGG_07992,MGG_04432,MGG_07580,MGG_05390,MGG_06036,MGG_07593,MGG_05595,MGG_10357,MGG_14943,MGG_08494,MGG_00141,MGG_02583,MGG_02792,MGG_09189,	0.267657
Biological process	regulation of cellular amino acid metabolic process	GO:0006521	7	0.0316268	1.35612	38	414	448	6619	MGG_15496,MGG_09647,MGG_08309,MGG_01925,MGG_01924,MGG_14816,MGG_04628,MGG_00291,MGG_04890,MGG_04404,MGG_15731,MGG_04852,MGG_09945,MGG_09931,MGG_04432,MGG_15100,MGG_04212,MGG_04684,MGG_12047,MGG_08200,MGG_07593,MGG_05125,MGG_05595,MGG_05384,MGG_09351,MGG_12999,MGG_00566,MGG_14943,MGG_10323,MGG_08494,MGG_10547,MGG_00388,MGG_00141,MGG_05856,MGG_02583,MGG_04999,MGG_02762,MGG_02792,	0.307807
Biological process	sulfur amino acid transport	GO:0000101	10	0.0378285	1.58967	17	158	448	6619	MGG_17677,MGG_03205,MGG_12817,MGG_01918,MGG_08309,MGG_17286,MGG_05017,MGG_07428,MGG_00275,MGG_05723,MGG_09941,MGG_09931,MGG_07595,MGG_05595,MGG_09502,MGG_00141,MGG_02583,	0.33995
Biological process	neutral amino acid transport	GO:0015804	10	0.042444	1.39111	29	308	448	6619	MGG_17677,MGG_05623,MGG_03205,MGG_12817,MGG_01918,MGG_08309,MGG_17286,MGG_10869,MGG_05017,MGG_07428,MGG_11327,MGG_01778,MGG_00611,MGG_00275,MGG_05723,MGG_09941,MGG_09931,MGG_16432,MGG_12047,MGG_06036,MGG_07595,MGG_05125,MGG_05595,MGG_09502,MGG_10598,MGG_17828,MGG_00141,MGG_05856,MGG_02583,	0.357738
Biological process	amino acid transmembrane transport	GO:0003333	11	0.0431446	1.33639	36	398	448	6619	MGG_17677,MGG_07802,MGG_05623,MGG_03205,MGG_12817,MGG_01918,MGG_08309,MGG_17286,MGG_10869,MGG_11716,MGG_05017,MGG_07428,MGG_11327,MGG_01511,MGG_10251,MGG_01778,MGG_05085,MGG_00611,MGG_00275,MGG_15990,MGG_05723,MGG_15731,MGG_09941,MGG_09931,MGG_16432,MGG_06036,MGG_07595,MGG_05595,MGG_09502,MGG_09735,MGG_10598,MGG_10534,MGG_03411,MGG_00141,MGG_02583,MGG_04725,	0.359132
Biological process	regulation of glutamine family amino acid metabolic process	GO:0000820	8	0.0435285	1.68482	13	114	448	6619	MGG_01925,MGG_01924,MGG_14816,MGG_04628,MGG_04890,MGG_04404,MGG_04852,MGG_09945,MGG_04432,MGG_04684,MGG_07593,MGG_08494,MGG_02792,	0.361829

### Sheet: Sheet2
GO enrichment of down-regulated genes involving in fa amino acid metabolism in b1 mutant
Class	GO_Name	GO_ID	GO_Level	P_value	EnrichmentScore	HitsGenesCountsInSelectedSet	HitsGenesCountsInBackground	AllGenesCountsInSelectedSet	AllGenesCountsInBackground	GenesOfSelectedSetInGOterm	corrected p-value(BH method)
Molecular function	amino acid transmembrane transporter activity	GO:0015171	8	9.27e-10	2.03919	74	451	528	6562	MGG_05433,MGG_08970,MGG_06542,MGG_03465,MGG_14115,MGG_14367,MGG_13279,MGG_01051,MGG_05889,MGG_16196,MGG_07489,MGG_06332,MGG_03299,MGG_07444,MGG_16361,MGG_10492,MGG_17097,MGG_14824,MGG_03940,MGG_10439,MGG_09441,MGG_12612,MGG_14203,MGG_15745,MGG_05739,MGG_00289,MGG_01373,MGG_09049,MGG_10277,MGG_01553,MGG_10046,MGG_03521,MGG_05929,MGG_01568,MGG_04234,MGG_07980,MGG_15133,MGG_08827,MGG_15388,MGG_04216…	9.54e-07
Molecular function	modified amino acid transmembrane transporter activity	GO:0072349	6	1.75e-08	2.43037	44	225	528	6562	MGG_05433,MGG_08970,MGG_03465,MGG_14115,MGG_14367,MGG_01051,MGG_05889,MGG_07489,MGG_06332,MGG_10492,MGG_17097,MGG_14824,MGG_10439,MGG_09441,MGG_05739,MGG_00289,MGG_00040,MGG_09049,MGG_10277,MGG_10046,MGG_05929,MGG_01568,MGG_04234,MGG_15388,MGG_04216,MGG_07968,MGG_05746,MGG_04899,MGG_17983,MGG_09758,MGG_11611,MGG_09307,MGG_04099,MGG_09778,MGG_05128,MGG_10112,MGG_08266,MGG_14937,MGG_04927,MGG_18043…	8.99e-06
Molecular function	neutral amino acid transmembrane transporter activity	GO:0015175	9	1.17e-05	1.95753	43	273	528	6562	MGG_05433,MGG_14115,MGG_14367,MGG_01051,MGG_16196,MGG_07489,MGG_06332,MGG_07444,MGG_10492,MGG_17097,MGG_03940,MGG_10439,MGG_09441,MGG_12612,MGG_14203,MGG_15745,MGG_00289,MGG_01373,MGG_09049,MGG_10046,MGG_05929,MGG_04234,MGG_08827,MGG_15388,MGG_04216,MGG_07968,MGG_09758,MGG_11611,MGG_04099,MGG_09728,MGG_05128,MGG_10112,MGG_14937,MGG_04927,MGG_18043,MGG_10563,MGG_03418,MGG_05833,MGG_06950,MGG_15624…	0.000644
Molecular function	L-amino acid transmembrane transporter activity	GO:0015179	9	2.09e-05	2.00964	38	235	528	6562	MGG_05433,MGG_14115,MGG_14367,MGG_01051,MGG_07489,MGG_06332,MGG_07444,MGG_10492,MGG_14824,MGG_03940,MGG_09441,MGG_12612,MGG_14203,MGG_15745,MGG_00289,MGG_01373,MGG_09049,MGG_10277,MGG_05929,MGG_04234,MGG_15133,MGG_08827,MGG_15388,MGG_04216,MGG_03341,MGG_07927,MGG_11611,MGG_09307,MGG_05128,MGG_14937,MGG_18043,MGG_10563,MGG_08258,MGG_03418,MGG_05833,MGG_06950,MGG_04756,MGG_03631,	0.000947
Molecular function	basic amino acid transmembrane transporter activity	GO:0015174	9	7.68e-05	2.26789	25	137	528	6562	MGG_14115,MGG_01051,MGG_06332,MGG_07444,MGG_10492,MGG_09441,MGG_12612,MGG_14203,MGG_00289,MGG_01373,MGG_09049,MGG_05929,MGG_04234,MGG_15388,MGG_04216,MGG_03341,MGG_11611,MGG_09307,MGG_05128,MGG_14937,MGG_18043,MGG_10563,MGG_08258,MGG_05833,MGG_03631,	0.00227525
Molecular function	aromatic amino acid transmembrane transporter activity	GO:0015173	9	0.00055	2.11951	22	129	528	6562	MGG_03465,MGG_14115,MGG_01051,MGG_06332,MGG_10492,MGG_03940,MGG_09441,MGG_14203,MGG_05739,MGG_00289,MGG_10277,MGG_01568,MGG_08827,MGG_04216,MGG_07927,MGG_17983,MGG_11611,MGG_05128,MGG_14937,MGG_08258,MGG_04756,MGG_03631,	0.0098465
Molecular function	amino acid:proton symporter activity	GO:0005280	10	0.000899	4.14268	7	21	528	6562	MGG_14115,MGG_03299,MGG_14203,MGG_09049,MGG_07980,MGG_08827,MGG_18043,	0.0148085
Molecular function	high-affinity basic amino acid transmembrane transporter activity	GO:0005287	10	0.00279552	2.5794	11	53	528	6562	MGG_14115,MGG_01051,MGG_06332,MGG_10492,MGG_09441,MGG_00289,MGG_04216,MGG_11611,MGG_05128,MGG_14937,MGG_03631,	0.0332715
Molecular function	sulfur amino acid transmembrane transporter activity	GO:0000099	9	0.00453306	1.90429	19	124	528	6562	MGG_08970,MGG_14367,MGG_16196,MGG_17097,MGG_14824,MGG_10439,MGG_14203,MGG_10277,MGG_10046,MGG_07968,MGG_04899,MGG_09520,MGG_09758,MGG_11611,MGG_04099,MGG_10112,MGG_04927,MGG_15624,MGG_13442,	0.0483604
Molecular function	branched-chain amino acid transmembrane transporter activity	GO:0015658	9	0.00592712	1.8958	18	118	528	6562	MGG_05433,MGG_06332,MGG_07444,MGG_10492,MGG_09441,MGG_12612,MGG_14203,MGG_00289,MGG_08827,MGG_04216,MGG_11611,MGG_05128,MGG_14937,MGG_10563,MGG_05833,MGG_06950,MGG_04756,MGG_03631,	0.0585321
Molecular function	acidic amino acid transmembrane transporter activity	GO:0015172	9	0.00702388	2.12585	13	76	528	6562	MGG_14115,MGG_14367,MGG_01051,MGG_07489,MGG_06332,MGG_10492,MGG_09441,MGG_14203,MGG_09049,MGG_15133,MGG_11611,MGG_18043,MGG_03631,	0.0669545
Molecular function	amino acid binding	GO:0016597	6	0.00740789	1.43281	46	399	528	6562	MGG_06547,MGG_05401,MGG_14348,MGG_03096,MGG_06393,MGG_15038,MGG_04166,MGG_01537,MGG_03940,MGG_05074,MGG_09211,MGG_00270,MGG_13110,MGG_01102,MGG_00289,MGG_16853,MGG_02886,MGG_00220,MGG_03521,MGG_10012,MGG_14620,MGG_00246,MGG_03995,MGG_06888,MGG_04216,MGG_17787,MGG_03580,MGG_05519,MGG_07935,MGG_07953,MGG_06489,MGG_10933,MGG_05128,MGG_14937,MGG_08285,MGG_11682,MGG_10330,MGG_00755,MGG_15888,MGG_04503…	0.070128
Molecular function	acid-amino acid ligase activity	GO:0016881	5	0.0102032	1.60761	26	201	528	6562	MGG_15682,MGG_08306,MGG_09898,MGG_07890,MGG_04166,MGG_10493,MGG_01951,MGG_00289,MGG_16853,MGG_01553,MGG_03521,MGG_10012,MGG_04216,MGG_17771,MGG_17787,MGG_10933,MGG_06221,MGG_05128,MGG_03810,MGG_14937,MGG_09589,MGG_04503,MGG_02351,MGG_14976,MGG_03634,MGG_13662,	0.08883
Molecular function	D-amino acid transmembrane transporter activity	GO:0042943	9	0.0168393	2.23705	9	50	528	6562	MGG_05433,MGG_08970,MGG_14824,MGG_00289,MGG_04216,MGG_04899,MGG_09520,MGG_05128,MGG_14937,	0.130346
Molecular function	modified amino acid binding	GO:0072341	3	0.0229812	1.29845	56	536	528	6562	MGG_08970,MGG_06547,MGG_07631,MGG_15487,MGG_13279,MGG_06981,MGG_15682,MGG_11945,MGG_07890,MGG_10817,MGG_00806,MGG_15272,MGG_04166,MGG_10011,MGG_11308,MGG_01537,MGG_14824,MGG_12613,MGG_01950,MGG_05074,MGG_08378,MGG_00270,MGG_13110,MGG_02444,MGG_12478,MGG_10061,MGG_01138,MGG_01553,MGG_03521,MGG_10012,MGG_14620,MGG_05937,MGG_17771,MGG_05746,MGG_04899,MGG_00930,MGG_10955,MGG_05364,MGG_06221,MGG_13622…	0.165738
Molecular function	racemase activity, acting on amino acids and derivatives	GO:0036361	6	0.0409419	1.65707	14	105	528	6562	MGG_16196,MGG_06392,MGG_11389,MGG_05938,MGG_01157,MGG_07935,MGG_04897,MGG_06221,MGG_03810,MGG_12738,MGG_09589,MGG_02351,MGG_06950,MGG_13662,	0.245771
Biological process	amino acid transmembrane transport	GO:0003333	11	3.03e-09	2.09071	66	398	525	6619	MGG_05433,MGG_08970,MGG_06542,MGG_03465,MGG_14115,MGG_14367,MGG_01051,MGG_05889,MGG_16196,MGG_07489,MGG_09898,MGG_06332,MGG_03299,MGG_07444,MGG_10492,MGG_17097,MGG_14824,MGG_03940,MGG_10439,MGG_09441,MGG_12612,MGG_14203,MGG_15745,MGG_05739,MGG_00289,MGG_01373,MGG_09049,MGG_01553,MGG_10046,MGG_03521,MGG_05929,MGG_01568,MGG_04234,MGG_07980,MGG_15133,MGG_08827,MGG_15388,MGG_04216,MGG_07968,MGG_03341…	5.14e-06
Biological process	modified amino acid transport	GO:0072337	8	3.26e-09	2.34141	52	280	525	6619	MGG_05433,MGG_08970,MGG_03465,MGG_14115,MGG_14367,MGG_01051,MGG_05889,MGG_07489,MGG_01931,MGG_06332,MGG_03299,MGG_10817,MGG_07444,MGG_10492,MGG_17097,MGG_14824,MGG_10439,MGG_09441,MGG_05739,MGG_00289,MGG_09049,MGG_10277,MGG_10046,MGG_05929,MGG_01568,MGG_04234,MGG_07980,MGG_15388,MGG_04216,MGG_07968,MGG_03341,MGG_05746,MGG_04899,MGG_17983,MGG_09758,MGG_11611,MGG_09307,MGG_04099,MGG_09541,MGG_09778…	4.92e-06
Biological process	amino acid transport	GO:0006865	9	5.41e-08	1.77691	84	596	525	6619	MGG_05433,MGG_08970,MGG_06547,MGG_06542,MGG_03465,MGG_14115,MGG_14367,MGG_13279,MGG_05656,MGG_01051,MGG_05889,MGG_16196,MGG_07489,MGG_09898,MGG_06332,MGG_03299,MGG_03295,MGG_09828,MGG_07444,MGG_16361,MGG_10492,MGG_17097,MGG_14824,MGG_03940,MGG_10439,MGG_09441,MGG_12612,MGG_14203,MGG_15745,MGG_05739,MGG_00289,MGG_01373,MGG_09049,MGG_10277,MGG_01553,MGG_10046,MGG_07091,MGG_02633,MGG_03521,MGG_15700…	3.5e-05
Biological process	neutral amino acid transport	GO:0015804	10	1.38e-06	2.00576	49	308	525	6619	MGG_05433,MGG_08970,MGG_14367,MGG_05656,MGG_01051,MGG_16196,MGG_07489,MGG_06332,MGG_07444,MGG_10492,MGG_17097,MGG_14824,MGG_10439,MGG_09441,MGG_12612,MGG_14203,MGG_15745,MGG_00289,MGG_01373,MGG_10277,MGG_01553,MGG_10046,MGG_03521,MGG_05929,MGG_04234,MGG_08827,MGG_15388,MGG_04216,MGG_07968,MGG_02235,MGG_05746,MGG_04899,MGG_09758,MGG_11611,MGG_04099,MGG_09728,MGG_05128,MGG_10112,MGG_14937,MGG_04927…	0.00039
Biological process	amino acid import	GO:0043090	10	2.3e-06	2.12721	41	243	525	6619	MGG_05433,MGG_03465,MGG_13279,MGG_01051,MGG_05889,MGG_07489,MGG_06332,MGG_03299,MGG_07444,MGG_16361,MGG_10492,MGG_09441,MGG_12612,MGG_14203,MGG_15745,MGG_05739,MGG_00289,MGG_01373,MGG_01553,MGG_03521,MGG_05929,MGG_01568,MGG_04234,MGG_07980,MGG_15388,MGG_04216,MGG_03341,MGG_02235,MGG_17983,MGG_11611,MGG_00930,MGG_09307,MGG_10730,MGG_05128,MGG_08266,MGG_14937,MGG_10563,MGG_03418,MGG_05833,MGG_04756…	0.000512
Biological process	cellular amino acid biosynthetic process	GO:0008652	8	3.08e-06	1.41797	138	1227	525	6619	MGG_04105,MGG_05435,MGG_15027,MGG_08970,MGG_06547,MGG_07634,MGG_05215,MGG_14157,MGG_05401,MGG_14115,MGG_01051,MGG_08919,MGG_05889,MGG_03096,MGG_17041,MGG_11945,MGG_07489,MGG_06393,MGG_06392,MGG_06332,MGG_07890,MGG_08776,MGG_15038,MGG_00806,MGG_15272,MGG_09852,MGG_04166,MGG_04162,MGG_09246,MGG_10492,MGG_10011,MGG_10453,MGG_01537,MGG_14824,MGG_03707,MGG_03940,MGG_09441,MGG_01950,MGG_07014,MGG_05074…	0.000581
Biological process	aspartate family amino acid metabolic process	GO:0009066	9	1.38e-05	1.57595	81	648	525	6619	MGG_15027,MGG_08970,MGG_06547,MGG_07634,MGG_05401,MGG_15667,MGG_01051,MGG_17041,MGG_07489,MGG_06392,MGG_06332,MGG_07890,MGG_15038,MGG_04162,MGG_09246,MGG_10492,MGG_10453,MGG_01537,MGG_14824,MGG_03940,MGG_09441,MGG_10440,MGG_00892,MGG_09211,MGG_00270,MGG_11389,MGG_02225,MGG_00289,MGG_07908,MGG_10277,MGG_02886,MGG_00220,MGG_09272,MGG_05940,MGG_03521,MGG_00246,MGG_05938,MGG_03995,MGG_10267,MGG_05929…	0.00131502
Biological process	alpha-amino acid biosynthetic process	GO:1901607	9	1.74e-05	1.39484	129	1166	525	6619	MGG_15027,MGG_08970,MGG_06547,MGG_07634,MGG_05215,MGG_14157,MGG_05401,MGG_14115,MGG_13279,MGG_01051,MGG_05889,MGG_03096,MGG_17041,MGG_07489,MGG_06393,MGG_06392,MGG_06332,MGG_07890,MGG_08776,MGG_15038,MGG_16361,MGG_09852,MGG_04166,MGG_04162,MGG_09246,MGG_10492,MGG_10011,MGG_10453,MGG_01537,MGG_14824,MGG_03940,MGG_09441,MGG_10440,MGG_01950,MGG_07014,MGG_05074,MGG_08378,MGG_00892,MGG_09211,MGG_00270…	0.00152011
Biological process	aromatic amino acid family biosynthetic process	GO:0009073	6	1.85e-05	1.75995	55	394	525	6619	MGG_05215,MGG_05401,MGG_14367,MGG_05889,MGG_06393,MGG_07666,MGG_08776,MGG_15038,MGG_09852,MGG_17097,MGG_03940,MGG_10439,MGG_05074,MGG_08378,MGG_00270,MGG_12478,MGG_01138,MGG_00040,MGG_01373,MGG_16853,MGG_12496,MGG_02886,MGG_00220,MGG_10046,MGG_13562,MGG_15700,MGG_14620,MGG_00246,MGG_10268,MGG_05929,MGG_04234,MGG_09919,MGG_15388,MGG_07968,MGG_03341,MGG_02235,MGG_07953,MGG_06489,MGG_09758,MGG_09307…	0.00157665
Biological process	cellular modified amino acid metabolic process	GO:0006575	5	6.15e-05	1.41247	108	964	525	6619	MGG_05433,MGG_15027,MGG_08970,MGG_06547,MGG_05401,MGG_03465,MGG_01281,MGG_00183,MGG_13279,MGG_03002,MGG_01051,MGG_06981,MGG_05889,MGG_15094,MGG_08306,MGG_12828,MGG_00811,MGG_11945,MGG_07489,MGG_09668,MGG_06393,MGG_06392,MGG_06332,MGG_07890,MGG_10817,MGG_07443,MGG_16361,MGG_10492,MGG_10493,MGG_10011,MGG_10453,MGG_09250,MGG_14824,MGG_03940,MGG_09441,MGG_01951,MGG_01950,MGG_05074,MGG_08378,MGG_10414…	0.00328805
Biological process	alpha-amino acid metabolic process	GO:1901605	8	8.66e-05	1.28729	165	1616	525	6619	MGG_07620,MGG_15027,MGG_08970,MGG_13291,MGG_06547,MGG_07634,MGG_05215,MGG_14157,MGG_05401,MGG_14115,MGG_13279,MGG_15667,MGG_01051,MGG_14348,MGG_05889,MGG_03097,MGG_03096,MGG_00811,MGG_17041,MGG_07489,MGG_06393,MGG_06392,MGG_05247,MGG_06332,MGG_07890,MGG_08776,MGG_07443,MGG_15038,MGG_16361,MGG_09852,MGG_04166,MGG_04162,MGG_09246,MGG_10492,MGG_10011,MGG_10453,MGG_01537,MGG_14824,MGG_03940,MGG_09441…	0.00405281
Biological process	aromatic amino acid transport	GO:0015801	10	0.000103	2.49656	20	101	525	6619	MGG_03465,MGG_01051,MGG_06332,MGG_07444,MGG_10492,MGG_09441,MGG_12612,MGG_14203,MGG_05739,MGG_00289,MGG_01568,MGG_04216,MGG_17983,MGG_11611,MGG_05128,MGG_14937,MGG_10563,MGG_08258,MGG_05833,MGG_03631,	0.00460436
Biological process	amino acid import across plasma membrane	GO:0089718	12	0.000107	2.18532	26	150	525	6619	MGG_05433,MGG_03465,MGG_05889,MGG_03299,MGG_14203,MGG_15745,MGG_05739,MGG_00289,MGG_01373,MGG_01553,MGG_03521,MGG_05929,MGG_01568,MGG_04234,MGG_07980,MGG_15388,MGG_04216,MGG_03341,MGG_02235,MGG_17983,MGG_11611,MGG_09307,MGG_05128,MGG_08266,MGG_14937,MGG_04756,	0.00468978
Biological process	cellular amino acid metabolic process	GO:0006520	7	0.000135	1.24041	195	1982	525	6619	MGG_07620,MGG_04105,MGG_05435,MGG_15027,MGG_04132,MGG_08970,MGG_13291,MGG_06547,MGG_07634,MGG_05215,MGG_14157,MGG_05401,MGG_03465,MGG_01281,MGG_14115,MGG_02368,MGG_13279,MGG_05865,MGG_15667,MGG_01051,MGG_14348,MGG_15682,MGG_08919,MGG_05889,MGG_12828,MGG_03097,MGG_03096,MGG_00811,MGG_17041,MGG_11945,MGG_07489,MGG_06393,MGG_06392,MGG_05247,MGG_06332,MGG_07890,MGG_08776,MGG_07443,MGG_15038,MGG_00806…	0.00546244
Biological process	alpha-amino acid catabolic process	GO:1901606	9	0.00015	1.4789	80	682	525	6619	MGG_07620,MGG_13291,MGG_06547,MGG_14157,MGG_05401,MGG_13279,MGG_15667,MGG_01051,MGG_14348,MGG_03097,MGG_03096,MGG_00811,MGG_17041,MGG_07489,MGG_06393,MGG_06392,MGG_05247,MGG_06332,MGG_07890,MGG_15038,MGG_16361,MGG_04166,MGG_04162,MGG_10492,MGG_01537,MGG_03940,MGG_09441,MGG_10440,MGG_00625,MGG_10441,MGG_05074,MGG_09211,MGG_02812,MGG_00270,MGG_01102,MGG_11389,MGG_02225,MGG_07908,MGG_02886,MGG_00220…	0.00591094
Biological process	basic amino acid transmembrane transport	GO:1990822	12	0.00022	2.12967	25	148	525	6619	MGG_01051,MGG_06332,MGG_07444,MGG_10492,MGG_09441,MGG_12612,MGG_14203,MGG_00289,MGG_01373,MGG_01553,MGG_03521,MGG_05929,MGG_04234,MGG_15388,MGG_04216,MGG_03341,MGG_02235,MGG_11611,MGG_09307,MGG_05128,MGG_14937,MGG_10563,MGG_08258,MGG_05833,MGG_03631,	0.00771316
Biological process	L-alpha-amino acid transmembrane transport	GO:1902475	12	0.000226	1.92116	32	210	525	6619	MGG_05433,MGG_14367,MGG_01051,MGG_07489,MGG_06332,MGG_07444,MGG_10492,MGG_09441,MGG_12612,MGG_14203,MGG_15745,MGG_00289,MGG_01373,MGG_01553,MGG_03521,MGG_05929,MGG_04234,MGG_15133,MGG_15388,MGG_04216,MGG_03341,MGG_02235,MGG_11611,MGG_09307,MGG_05128,MGG_14937,MGG_10563,MGG_08258,MGG_03418,MGG_05833,MGG_04756,MGG_03631,	0.00781697
Biological process	serine family amino acid metabolic process	GO:0009069	9	0.00025	1.50346	70	587	525	6619	MGG_15027,MGG_08970,MGG_14157,MGG_05401,MGG_15667,MGG_03097,MGG_03096,MGG_00811,MGG_06392,MGG_15038,MGG_04162,MGG_10011,MGG_10453,MGG_01537,MGG_14824,MGG_10440,MGG_01950,MGG_00625,MGG_05074,MGG_08378,MGG_09211,MGG_02812,MGG_00270,MGG_13110,MGG_11389,MGG_12478,MGG_02225,MGG_10277,MGG_02886,MGG_01553,MGG_00220,MGG_05940,MGG_03521,MGG_00246,MGG_05938,MGG_01571,MGG_10268,MGG_13783,MGG_15131,MGG_03129…	0.00830409
Biological process	basic amino acid transport	GO:0015802	10	0.00029	2.02622	27	168	525	6619	MGG_14115,MGG_01051,MGG_06332,MGG_03295,MGG_07444,MGG_10492,MGG_09441,MGG_12612,MGG_14203,MGG_00289,MGG_01373,MGG_01553,MGG_03521,MGG_05929,MGG_04234,MGG_15388,MGG_04216,MGG_03341,MGG_02235,MGG_11611,MGG_09307,MGG_05128,MGG_14937,MGG_10563,MGG_08258,MGG_05833,MGG_03631,	0.00917606
Biological process	aspartate family amino acid biosynthetic process	GO:0009067	10	0.000424	1.56882	55	442	525	6619	MGG_15027,MGG_08970,MGG_06547,MGG_07634,MGG_05401,MGG_01051,MGG_17041,MGG_07489,MGG_06392,MGG_07890,MGG_15038,MGG_04162,MGG_09246,MGG_10492,MGG_10453,MGG_14824,MGG_03940,MGG_09441,MGG_00892,MGG_09211,MGG_00289,MGG_10277,MGG_09272,MGG_03521,MGG_05938,MGG_05929,MGG_04234,MGG_15131,MGG_09919,MGG_03129,MGG_04699,MGG_04216,MGG_01158,MGG_07933,MGG_05746,MGG_04899,MGG_07965,MGG_07953,MGG_05159,MGG_00956…	0.0116397
Biological process	L-amino acid transport	GO:0015807	10	0.000438	1.83283	33	227	525	6619	MGG_05433,MGG_14367,MGG_01051,MGG_07489,MGG_06332,MGG_07444,MGG_10492,MGG_14824,MGG_09441,MGG_12612,MGG_14203,MGG_15745,MGG_00289,MGG_01373,MGG_10277,MGG_01553,MGG_03521,MGG_05929,MGG_04234,MGG_15133,MGG_15388,MGG_04216,MGG_03341,MGG_02235,MGG_11611,MGG_09307,MGG_05128,MGG_14937,MGG_10563,MGG_03418,MGG_05833,MGG_04756,MGG_03631,	0.011952
Biological process	branched-chain amino acid biosynthetic process	GO:0009082	6	0.000962	1.88069	27	181	525	6619	MGG_06547,MGG_05889,MGG_08776,MGG_09852,MGG_01537,MGG_03940,MGG_10440,MGG_15774,MGG_00040,MGG_13562,MGG_03521,MGG_15700,MGG_05938,MGG_05929,MGG_04234,MGG_15388,MGG_04699,MGG_03341,MGG_09307,MGG_09778,MGG_06203,MGG_09728,MGG_08266,MGG_09589,MGG_02351,MGG_06950,MGG_04756,	0.0207578
Biological process	aromatic amino acid family metabolic process	GO:0009072	5	0.00105558	1.4092	75	671	525	6619	MGG_07620,MGG_13291,MGG_06547,MGG_05215,MGG_05401,MGG_14367,MGG_14348,MGG_05889,MGG_06393,MGG_07666,MGG_07890,MGG_08776,MGG_15038,MGG_09852,MGG_04166,MGG_17097,MGG_03940,MGG_10439,MGG_01950,MGG_10441,MGG_05074,MGG_08378,MGG_00270,MGG_12478,MGG_01138,MGG_02225,MGG_00040,MGG_01373,MGG_16853,MGG_12496,MGG_02886,MGG_00220,MGG_10046,MGG_13562,MGG_10012,MGG_15700,MGG_14620,MGG_00246,MGG_01571,MGG_10268…	0.0224232
Biological process	aspartate family amino acid catabolic process	GO:0009068	10	0.00135204	1.67481	36	271	525	6619	MGG_15667,MGG_01051,MGG_17041,MGG_07489,MGG_06392,MGG_06332,MGG_07890,MGG_10492,MGG_01537,MGG_09441,MGG_10440,MGG_00270,MGG_11389,MGG_02225,MGG_07908,MGG_02886,MGG_00220,MGG_05940,MGG_00246,MGG_05938,MGG_10267,MGG_09919,MGG_04499,MGG_05520,MGG_05519,MGG_06489,MGG_14085,MGG_04017,MGG_10111,MGG_08285,MGG_03418,MGG_06950,MGG_02337,MGG_04756,MGG_03631,MGG_16926,	0.026218
Biological process	cellular amino acid catabolic process	GO:0009063	8	0.00149112	1.34972	88	822	525	6619	MGG_07620,MGG_13291,MGG_06547,MGG_14157,MGG_05401,MGG_13279,MGG_15667,MGG_01051,MGG_14348,MGG_12828,MGG_03097,MGG_03096,MGG_00811,MGG_17041,MGG_07489,MGG_06393,MGG_06392,MGG_05247,MGG_06332,MGG_07890,MGG_15038,MGG_16361,MGG_04166,MGG_04162,MGG_10492,MGG_01537,MGG_03940,MGG_09441,MGG_10440,MGG_00625,MGG_10441,MGG_05074,MGG_09211,MGG_02812,MGG_00270,MGG_01102,MGG_11389,MGG_02225,MGG_00289,MGG_07908…	0.0283481
Biological process	serine family amino acid biosynthetic process	GO:0009070	10	0.00354705	1.47601	48	410	525	6619	MGG_15027,MGG_08970,MGG_14157,MGG_05401,MGG_06392,MGG_10011,MGG_10453,MGG_14824,MGG_01950,MGG_08378,MGG_09211,MGG_00270,MGG_13110,MGG_11389,MGG_12478,MGG_10277,MGG_02886,MGG_01553,MGG_00220,MGG_03521,MGG_00246,MGG_05938,MGG_01571,MGG_13783,MGG_15131,MGG_03129,MGG_04699,MGG_02235,MGG_05746,MGG_04899,MGG_07953,MGG_06489,MGG_09541,MGG_03810,MGG_00572,MGG_08285,MGG_08281,MGG_11682,MGG_02921,MGG_09589…	0.0509499
Biological process	branched-chain amino acid metabolic process	GO:0009081	5	0.00502462	1.50265	41	344	525	6619	MGG_06547,MGG_14157,MGG_15667,MGG_05889,MGG_03097,MGG_09898,MGG_06332,MGG_08776,MGG_09852,MGG_10492,MGG_01537,MGG_03940,MGG_09441,MGG_10440,MGG_15774,MGG_02225,MGG_00040,MGG_13562,MGG_03521,MGG_15700,MGG_05938,MGG_01571,MGG_05929,MGG_04234,MGG_15388,MGG_04699,MGG_03341,MGG_09307,MGG_09778,MGG_14085,MGG_06203,MGG_09728,MGG_10111,MGG_08266,MGG_09589,MGG_03418,MGG_02351,MGG_06950,MGG_02337,MGG_04756…	0.0658342
Biological process	erythrose 4-phosphate/phosphoenolpyruvate family amino acid biosynthetic process	GO:1902223	10	0.011042	2.16693	11	64	525	6619	MGG_03940,MGG_00270,MGG_16853,MGG_02886,MGG_00220,MGG_00246,MGG_09919,MGG_06489,MGG_10933,MGG_14976,MGG_16926,	0.114503
Biological process	sulfur amino acid transport	GO:0000101	10	0.0128219	1.6757	21	158	525	6619	MGG_08970,MGG_14367,MGG_16196,MGG_17097,MGG_14824,MGG_10439,MGG_10277,MGG_10046,MGG_07968,MGG_05746,MGG_04899,MGG_09520,MGG_09758,MGG_11611,MGG_04099,MGG_10112,MGG_04927,MGG_15624,MGG_02348,MGG_04756,MGG_13442,	0.127974
Biological process	serine family amino acid catabolic process	GO:0009071	10	0.0192859	1.71464	17	125	525	6619	MGG_14157,MGG_15667,MGG_03097,MGG_03096,MGG_00811,MGG_15038,MGG_04162,MGG_01537,MGG_00625,MGG_02812,MGG_01571,MGG_15888,MGG_03889,MGG_06950,MGG_04756,MGG_02525,MGG_13441,	0.170767
Biological process	branched-chain amino acid transport	GO:0015803	10	0.0201752	1.73898	16	116	525	6619	MGG_05433,MGG_06332,MGG_07444,MGG_10492,MGG_09441,MGG_12612,MGG_15745,MGG_00289,MGG_04216,MGG_11611,MGG_05128,MGG_14937,MGG_10563,MGG_05833,MGG_04756,MGG_03631,	0.176455
Biological process	aromatic amino acid family biosynthetic process, prephenate pathway	GO:0009095	7	0.0217812	1.80109	14	98	525	6619	MGG_06393,MGG_03940,MGG_05074,MGG_00270,MGG_16853,MGG_02886,MGG_00220,MGG_14620,MGG_00246,MGG_09919,MGG_06489,MGG_10933,MGG_14976,MGG_16926,	0.184326
Biological process	positive regulation of amino acid transport	GO:0051957	10	0.0249995	1.8678	12	81	525	6619	MGG_05433,MGG_06547,MGG_13279,MGG_16361,MGG_14203,MGG_01553,MGG_03521,MGG_13783,MGG_02235,MGG_00930,MGG_10730,MGG_12345,	0.20381
Biological process	regulation of amino acid transport	GO:0051955	9	0.0311235	1.59815	18	142	525	6619	MGG_05433,MGG_06547,MGG_13279,MGG_03299,MGG_16361,MGG_14203,MGG_15745,MGG_01553,MGG_03521,MGG_15700,MGG_05929,MGG_13783,MGG_02235,MGG_00930,MGG_09307,MGG_10730,MGG_08258,MGG_12345,	0.235885
Biological process	amino acid activation	GO:0043038	8	0.032221	1.3208	44	420	525	6619	MGG_08970,MGG_05215,MGG_05401,MGG_01281,MGG_02368,MGG_13279,MGG_05865,MGG_15682,MGG_07890,MGG_16361,MGG_14824,MGG_00625,MGG_00289,MGG_16853,MGG_12496,MGG_03521,MGG_13783,MGG_06888,MGG_04216,MGG_00070,MGG_01158,MGG_05746,MGG_04899,MGG_05787,MGG_09520,MGG_00930,MGG_10730,MGG_04017,MGG_10933,MGG_06221,MGG_05128,MGG_03810,MGG_14937,MGG_04911,MGG_09559,MGG_09589,MGG_03418,MGG_02351,MGG_02348,MGG_04756…	0.24124
Biological process	glutamine family amino acid catabolic process	GO:0009065	10	0.041127	1.47536	22	188	525	6619	MGG_05401,MGG_13279,MGG_15667,MGG_03096,MGG_06392,MGG_05247,MGG_07890,MGG_16361,MGG_04166,MGG_03940,MGG_09211,MGG_01102,MGG_10012,MGG_05938,MGG_06888,MGG_07953,MGG_00930,MGG_10730,MGG_04017,MGG_13617,MGG_08258,MGG_13891,	0.272853

### Sheet: Sheet3
GO enrichment of up-regulated genes involving in amino acid metabolism in b2 mutant
Class	GO_Name	GO_ID	GO_Level	P_value	EnrichmentScore	HitsGenesCountsInSelectedSet	HitsGenesCountsInBackground	AllGenesCountsInSelectedSet	AllGenesCountsInBackground	GenesOfSelectedSetInGOterm	corrected p-value(BH method)
Biological process	amino acid export across plasma membrane	GO:0032973	12	0.0357681	1.8325	11	84	473	6619	MGG_17677,MGG_03205,MGG_12817,MGG_08309,MGG_17286,MGG_11713,MGG_05017,MGG_05723,MGG_07595,MGG_09502,MGG_00141,	0.395445
Biological process	erythrose 4-phosphate/phosphoenolpyruvate family amino acid biosynthetic process	GO:1902223	10	0.0369019	1.96786	9	64	473	6619	MGG_15026,MGG_02127,MGG_06738,MGG_09072,MGG_06011,MGG_07580,MGG_00779,MGG_17803,MGG_09189,	0.403476

### Sheet: Sheet4
GO enrichment of down-regulated genes involving in amino acid metabolism in b2 mutant
Class	GO_Name	GO_ID	GO_Level	P_value	EnrichmentScore	HitsGenesCountsInSelectedSet	HitsGenesCountsInBackground	AllGenesCountsInSelectedSet	AllGenesCountsInBackground	GenesOfSelectedSetInGOterm	corrected p-value(BH method)
Molecular function	modified amino acid transmembrane transporter activity	GO:0072349	6	0.00106528	1.93398	25	225	377	6562	MGG_14367,MGG_07489,MGG_14824,MGG_10439,MGG_09441,MGG_10893,MGG_00040,MGG_09049,MGG_10277,MGG_05929,MGG_01568,MGG_04234,MGG_04216,MGG_02072,MGG_04899,MGG_17983,MGG_09307,MGG_04099,MGG_09778,MGG_10508,MGG_05107,MGG_10112,MGG_18043,MGG_15624,MGG_02348,	0.0302435
Molecular function	amino acid transmembrane transporter activity	GO:0015171	8	0.00109254	1.62094	42	451	377	6562	MGG_14367,MGG_13279,MGG_16196,MGG_07489,MGG_03299,MGG_16361,MGG_14824,MGG_10439,MGG_09441,MGG_12612,MGG_10893,MGG_14203,MGG_09049,MGG_10277,MGG_02408,MGG_05929,MGG_01568,MGG_04234,MGG_15133,MGG_04216,MGG_02072,MGG_03341,MGG_01158,MGG_04899,MGG_17983,MGG_08426,MGG_09307,MGG_04099,MGG_10730,MGG_10508,MGG_04017,MGG_05107,MGG_09972,MGG_10112,MGG_18043,MGG_10563,MGG_03418,MGG_05833,MGG_06950,MGG_15624…	0.0300406
Molecular function	basic amino acid transmembrane transporter activity	GO:0015174	9	0.0116828	1.90575	15	137	377	6562	MGG_09441,MGG_12612,MGG_14203,MGG_09049,MGG_05929,MGG_04234,MGG_04216,MGG_02072,MGG_03341,MGG_09307,MGG_05107,MGG_18043,MGG_10563,MGG_05833,MGG_13669,	0.116895
Molecular function	L-amino acid transmembrane transporter activity	GO:0015179	9	0.0156051	1.62948	22	235	377	6562	MGG_14367,MGG_07489,MGG_14824,MGG_09441,MGG_12612,MGG_14203,MGG_09049,MGG_10277,MGG_05929,MGG_04234,MGG_15133,MGG_04216,MGG_02072,MGG_03341,MGG_09307,MGG_05107,MGG_18043,MGG_10563,MGG_03418,MGG_05833,MGG_06950,MGG_13669,	0.14154
Molecular function	neutral amino acid transmembrane transporter activity	GO:0015175	9	0.0238182	1.53018	24	273	377	6562	MGG_14367,MGG_16196,MGG_07489,MGG_10439,MGG_09441,MGG_12612,MGG_10893,MGG_14203,MGG_09049,MGG_02408,MGG_05929,MGG_04234,MGG_04216,MGG_02072,MGG_04099,MGG_10508,MGG_05107,MGG_10112,MGG_18043,MGG_10563,MGG_03418,MGG_05833,MGG_06950,MGG_15624,	0.186906
Molecular function	modified amino acid binding	GO:0072341	3	0.0496599	1.29894	40	536	377	6562	MGG_07631,MGG_15487,MGG_13279,MGG_06981,MGG_15682,MGG_11945,MGG_10817,MGG_00806,MGG_15272,MGG_04166,MGG_10011,MGG_11308,MGG_14824,MGG_12613,MGG_01950,MGG_05074,MGG_00270,MGG_02444,MGG_12478,MGG_10061,MGG_01138,MGG_10012,MGG_17771,MGG_04899,MGG_06254,MGG_08698,MGG_05364,MGG_06221,MGG_13622,MGG_03810,MGG_00572,MGG_08285,MGG_08281,MGG_11682,MGG_09198,MGG_02351,MGG_02348,MGG_12569,MGG_16926,MGG_13662,	0.308015
Biological process	aromatic amino acid family biosynthetic process	GO:0009073	6	0.000725	1.7069	38	394	374	6619	MGG_05215,MGG_05401,MGG_14367,MGG_06393,MGG_07666,MGG_08776,MGG_15038,MGG_09852,MGG_10239,MGG_10439,MGG_05074,MGG_10893,MGG_00270,MGG_12478,MGG_01138,MGG_00040,MGG_16853,MGG_02886,MGG_00220,MGG_13562,MGG_15700,MGG_00246,MGG_05929,MGG_04234,MGG_03341,MGG_02235,MGG_07953,MGG_06489,MGG_09307,MGG_04099,MGG_09778,MGG_10508,MGG_06203,MGG_10933,MGG_10112,MGG_15624,MGG_13891,MGG_16926,	0.0432609
Biological process	modified amino acid transport	GO:0072337	8	0.00214036	1.76979	28	280	374	6619	MGG_14367,MGG_07489,MGG_03299,MGG_10817,MGG_14824,MGG_10439,MGG_09441,MGG_10893,MGG_09049,MGG_10277,MGG_05929,MGG_01568,MGG_04234,MGG_04216,MGG_02072,MGG_03341,MGG_04899,MGG_17983,MGG_09307,MGG_04099,MGG_09778,MGG_10508,MGG_05107,MGG_10112,MGG_18043,MGG_05833,MGG_15624,MGG_02348,	0.0711641
Biological process	aromatic amino acid family metabolic process	GO:0009072	5	0.00260155	1.45064	55	671	374	6619	MGG_07620,MGG_05215,MGG_05401,MGG_14367,MGG_06393,MGG_10860,MGG_07666,MGG_08776,MGG_15038,MGG_09852,MGG_04166,MGG_10239,MGG_10439,MGG_01950,MGG_10441,MGG_05074,MGG_10893,MGG_00270,MGG_12478,MGG_01138,MGG_02225,MGG_00040,MGG_16853,MGG_02886,MGG_00220,MGG_13562,MGG_10012,MGG_15700,MGG_00246,MGG_01571,MGG_05929,MGG_04234,MGG_03341,MGG_02235,MGG_05787,MGG_07953,MGG_06489,MGG_09307,MGG_04099,MGG_09778…	0.0777844
Biological process	cellular amino acid biosynthetic process	GO:0008652	8	0.00523285	1.28371	89	1227	374	6619	MGG_01074,MGG_05435,MGG_07634,MGG_05215,MGG_14157,MGG_05401,MGG_11945,MGG_07489,MGG_06393,MGG_08776,MGG_15038,MGG_00806,MGG_15272,MGG_09852,MGG_04166,MGG_04162,MGG_09246,MGG_10239,MGG_10011,MGG_10453,MGG_11317,MGG_14824,MGG_03707,MGG_09441,MGG_01950,MGG_07014,MGG_05074,MGG_00270,MGG_12478,MGG_01138,MGG_02225,MGG_00040,MGG_16853,MGG_10277,MGG_02886,MGG_00220,MGG_09272,MGG_13562,MGG_02633,MGG_10012…	0.107203
Biological process	aspartate family amino acid metabolic process	GO:0009066	9	0.00528146	1.4202	52	648	374	6619	MGG_01074,MGG_07634,MGG_05401,MGG_07489,MGG_15038,MGG_04162,MGG_09246,MGG_10239,MGG_10453,MGG_14824,MGG_09441,MGG_10440,MGG_00270,MGG_02225,MGG_10277,MGG_02886,MGG_00220,MGG_09272,MGG_00246,MGG_05938,MGG_03995,MGG_05929,MGG_04234,MGG_04699,MGG_04216,MGG_07966,MGG_02072,MGG_05520,MGG_05519,MGG_01158,MGG_07933,MGG_04899,MGG_07965,MGG_07953,MGG_06489,MGG_00956,MGG_14085,MGG_05599,MGG_04017,MGG_05107…	0.107836
Biological process	amino acid transmembrane transport	GO:0003333	11	0.00549149	1.55634	35	398	374	6619	MGG_14367,MGG_16196,MGG_07489,MGG_03299,MGG_10239,MGG_14824,MGG_10439,MGG_09441,MGG_12612,MGG_10893,MGG_14203,MGG_09049,MGG_05929,MGG_01568,MGG_04234,MGG_15133,MGG_04216,MGG_02072,MGG_03341,MGG_02235,MGG_04899,MGG_17983,MGG_08426,MGG_09307,MGG_04099,MGG_05107,MGG_09972,MGG_10112,MGG_18043,MGG_10563,MGG_03418,MGG_05833,MGG_15624,MGG_02348,MGG_13669,	0.109911
Biological process	amino acid catabolic process to alcohol via Ehrlich pathway	GO:0000947	10	0.00641682	3.09713	7	40	374	6619	MGG_00270,MGG_02886,MGG_00220,MGG_00246,MGG_05519,MGG_06489,MGG_02507,	0.118313
Biological process	amino acid catabolic process via Ehrlich pathway	GO:0000955	9	0.00641682	3.09713	7	40	374	6619	MGG_00270,MGG_02886,MGG_00220,MGG_00246,MGG_05519,MGG_06489,MGG_02507,	0.118313
Biological process	positive regulation of transcription from RNA polymerase II promoter in response to amino acid starvation	GO:0061412	14	0.00810126	3.84736	5	23	374	6619	MGG_06388,MGG_07014,MGG_04899,MGG_12155,MGG_02348,	0.135604
Biological process	alpha-amino acid biosynthetic process	GO:1901607	9	0.00815291	1.27497	84	1166	374	6619	MGG_01074,MGG_07634,MGG_05215,MGG_14157,MGG_05401,MGG_13279,MGG_07489,MGG_06393,MGG_08776,MGG_15038,MGG_16361,MGG_09852,MGG_04166,MGG_04162,MGG_09246,MGG_10239,MGG_10011,MGG_10453,MGG_11317,MGG_14824,MGG_09441,MGG_10440,MGG_01950,MGG_07014,MGG_05074,MGG_00270,MGG_12478,MGG_01138,MGG_02225,MGG_00040,MGG_16853,MGG_10277,MGG_02886,MGG_00220,MGG_09272,MGG_13562,MGG_10012,MGG_15700,MGG_00246,MGG_05938…	0.134617
Biological process	serine family amino acid metabolic process	GO:0009069	9	0.00828482	1.41703	47	587	374	6619	MGG_01074,MGG_14157,MGG_05401,MGG_03097,MGG_00811,MGG_10860,MGG_15038,MGG_04162,MGG_10239,MGG_10011,MGG_10453,MGG_14824,MGG_10440,MGG_01950,MGG_00625,MGG_05074,MGG_00270,MGG_12478,MGG_02225,MGG_10277,MGG_02886,MGG_00220,MGG_00246,MGG_05938,MGG_01571,MGG_04699,MGG_05519,MGG_02235,MGG_04899,MGG_07953,MGG_06489,MGG_14085,MGG_10111,MGG_03810,MGG_00572,MGG_08285,MGG_08281,MGG_11682,MGG_15888,MGG_09198…	0.13661
Biological process	alpha-amino acid metabolic process	GO:1901605	8	0.0132183	1.20468	110	1616	374	6619	MGG_07620,MGG_01074,MGG_07634,MGG_05215,MGG_14157,MGG_05401,MGG_16538,MGG_13279,MGG_03097,MGG_00811,MGG_07489,MGG_06393,MGG_10860,MGG_05247,MGG_08776,MGG_07443,MGG_15038,MGG_16361,MGG_09852,MGG_04166,MGG_04162,MGG_09246,MGG_10239,MGG_10011,MGG_10453,MGG_11317,MGG_14824,MGG_09441,MGG_10440,MGG_01950,MGG_00625,MGG_07014,MGG_10441,MGG_05074,MGG_00270,MGG_12478,MGG_01138,MGG_02225,MGG_00040,MGG_16853…	0.178528
Biological process	alpha-amino acid catabolic process	GO:1901606	9	0.0140208	1.3494	52	682	374	6619	MGG_07620,MGG_14157,MGG_05401,MGG_16538,MGG_13279,MGG_03097,MGG_00811,MGG_07489,MGG_06393,MGG_10860,MGG_05247,MGG_15038,MGG_16361,MGG_04166,MGG_04162,MGG_10239,MGG_09441,MGG_10440,MGG_00625,MGG_10441,MGG_05074,MGG_00270,MGG_02225,MGG_02886,MGG_00220,MGG_10012,MGG_00246,MGG_05938,MGG_01571,MGG_06888,MGG_05520,MGG_05519,MGG_07933,MGG_07953,MGG_06489,MGG_10730,MGG_00956,MGG_14085,MGG_04017,MGG_10111…	0.184653
Biological process	neutral amino acid transport	GO:0015804	10	0.014543	1.55144	27	308	374	6619	MGG_14367,MGG_16196,MGG_07489,MGG_10239,MGG_14824,MGG_10439,MGG_09441,MGG_12612,MGG_10893,MGG_14203,MGG_10277,MGG_05929,MGG_04234,MGG_04216,MGG_02072,MGG_02235,MGG_04899,MGG_04099,MGG_10508,MGG_05107,MGG_10112,MGG_10563,MGG_03418,MGG_05833,MGG_06950,MGG_15624,MGG_02348,	0.188471
Biological process	cellular amino acid metabolic process	GO:0006520	7	0.0166356	1.16974	131	1982	374	6619	MGG_07620,MGG_01074,MGG_05435,MGG_07634,MGG_05215,MGG_14157,MGG_05401,MGG_01281,MGG_16538,MGG_02368,MGG_13279,MGG_15682,MGG_03097,MGG_00811,MGG_11945,MGG_07489,MGG_06393,MGG_10860,MGG_05247,MGG_08776,MGG_07443,MGG_15038,MGG_00806,MGG_15272,MGG_16361,MGG_09852,MGG_04166,MGG_04162,MGG_09246,MGG_10239,MGG_10482,MGG_10011,MGG_10453,MGG_11317,MGG_14824,MGG_03707,MGG_09441,MGG_10440,MGG_01950,MGG_00625…	0.204484
Biological process	L-amino acid transport	GO:0015807	10	0.0171036	1.63725	21	227	374	6619	MGG_14367,MGG_07489,MGG_10239,MGG_14824,MGG_09441,MGG_12612,MGG_14203,MGG_10277,MGG_05929,MGG_04234,MGG_15133,MGG_04216,MGG_02072,MGG_03341,MGG_02235,MGG_09307,MGG_05107,MGG_10563,MGG_03418,MGG_05833,MGG_13669,	0.208133
Biological process	amino acid import	GO:0043090	10	0.0186705	1.60228	22	243	374	6619	MGG_13279,MGG_07489,MGG_03299,MGG_16361,MGG_10239,MGG_09441,MGG_12612,MGG_14203,MGG_05929,MGG_01568,MGG_04234,MGG_04216,MGG_02072,MGG_03341,MGG_02235,MGG_17983,MGG_09307,MGG_10730,MGG_05107,MGG_10563,MGG_03418,MGG_05833,	0.215971
Biological process	basic amino acid transmembrane transport	GO:1990822	12	0.0195616	1.7937	15	148	374	6619	MGG_10239,MGG_09441,MGG_12612,MGG_14203,MGG_05929,MGG_04234,MGG_04216,MGG_02072,MGG_03341,MGG_02235,MGG_09307,MGG_05107,MGG_10563,MGG_05833,MGG_13669,	0.221026
Biological process	branched-chain amino acid biosynthetic process	GO:0009082	6	0.0264689	1.66223	17	181	374	6619	MGG_08776,MGG_09852,MGG_10440,MGG_00040,MGG_13562,MGG_15700,MGG_05938,MGG_05929,MGG_04234,MGG_04699,MGG_03341,MGG_09307,MGG_09778,MGG_10508,MGG_06203,MGG_02351,MGG_06950,	0.261658
Biological process	aromatic amino acid transport	GO:0015801	10	0.0265701	1.92749	11	101	374	6619	MGG_09441,MGG_12612,MGG_14203,MGG_01568,MGG_04216,MGG_02072,MGG_17983,MGG_05107,MGG_10563,MGG_05833,MGG_13669,	0.262231
Biological process	erythrose 4-phosphate/phosphoenolpyruvate family amino acid biosynthetic process	GO:1902223	10	0.0266839	2.21223	8	64	374	6619	MGG_00270,MGG_16853,MGG_02886,MGG_00220,MGG_00246,MGG_06489,MGG_10933,MGG_16926,	0.262503
Biological process	cellular modified amino acid metabolic process	GO:0006575	5	0.0270442	1.2484	68	964	374	6619	MGG_05401,MGG_01281,MGG_00183,MGG_13279,MGG_03002,MGG_06981,MGG_15094,MGG_08306,MGG_00811,MGG_11945,MGG_07489,MGG_09668,MGG_06393,MGG_10860,MGG_10817,MGG_07443,MGG_16361,MGG_10239,MGG_10011,MGG_10453,MGG_09250,MGG_14824,MGG_09441,MGG_01951,MGG_01950,MGG_05074,MGG_10414,MGG_10663,MGG_00499,MGG_12478,MGG_01138,MGG_02225,MGG_16853,MGG_03995,MGG_05929,MGG_01568,MGG_04234,MGG_07933,MGG_07935,MGG_02235…	0.263492
Biological process	L-alpha-amino acid transmembrane transport	GO:1902475	12	0.0278067	1.60124	19	210	374	6619	MGG_14367,MGG_07489,MGG_10239,MGG_09441,MGG_12612,MGG_14203,MGG_05929,MGG_04234,MGG_15133,MGG_04216,MGG_02072,MGG_03341,MGG_02235,MGG_09307,MGG_05107,MGG_10563,MGG_03418,MGG_05833,MGG_13669,	0.268342
Biological process	serine family amino acid biosynthetic process	GO:0009070	10	0.0373038	1.3813	32	410	374	6619	MGG_01074,MGG_14157,MGG_05401,MGG_10239,MGG_10011,MGG_10453,MGG_14824,MGG_01950,MGG_00270,MGG_12478,MGG_10277,MGG_02886,MGG_00220,MGG_00246,MGG_05938,MGG_01571,MGG_04699,MGG_02235,MGG_04899,MGG_07953,MGG_06489,MGG_03810,MGG_00572,MGG_08285,MGG_08281,MGG_11682,MGG_09198,MGG_02351,MGG_06950,MGG_02348,MGG_16926,MGG_13662,	0.318115
Biological process	amino acid transport	GO:0006865	9	0.037434	1.30655	44	596	374	6619	MGG_14367,MGG_13279,MGG_16196,MGG_07489,MGG_03299,MGG_16361,MGG_10239,MGG_14824,MGG_10439,MGG_09441,MGG_12612,MGG_10893,MGG_14203,MGG_09049,MGG_10277,MGG_07091,MGG_02633,MGG_15700,MGG_05929,MGG_01568,MGG_04234,MGG_15133,MGG_04216,MGG_02072,MGG_03341,MGG_02235,MGG_04899,MGG_17983,MGG_08426,MGG_09307,MGG_04099,MGG_10730,MGG_10508,MGG_05107,MGG_09972,MGG_10112,MGG_18043,MGG_10563,MGG_03418,MGG_05833…	0.318779
Biological process	cellular amino acid catabolic process	GO:0009063	8	0.0400982	1.24875	58	822	374	6619	MGG_07620,MGG_14157,MGG_05401,MGG_16538,MGG_13279,MGG_03097,MGG_00811,MGG_07489,MGG_06393,MGG_10860,MGG_05247,MGG_15038,MGG_16361,MGG_04166,MGG_04162,MGG_10239,MGG_09441,MGG_10440,MGG_00625,MGG_10441,MGG_05074,MGG_00270,MGG_02225,MGG_02886,MGG_00220,MGG_10012,MGG_00246,MGG_05938,MGG_01571,MGG_06888,MGG_04216,MGG_02072,MGG_05520,MGG_05519,MGG_07933,MGG_07935,MGG_07953,MGG_06489,MGG_10730,MGG_00956…	0.330817
Biological process	aromatic amino acid family biosynthetic process, prephenate pathway	GO:0009095	7	0.0491331	1.8059	10	98	374	6619	MGG_06393,MGG_05074,MGG_00270,MGG_16853,MGG_02886,MGG_00220,MGG_00246,MGG_06489,MGG_10933,MGG_16926,	0.367487
Biological process	amino acid activation	GO:0043038	8	0.0493106	1.34841	32	420	374	6619	MGG_01074,MGG_05215,MGG_05401,MGG_01281,MGG_02368,MGG_13279,MGG_15682,MGG_16361,MGG_14824,MGG_00625,MGG_16853,MGG_06888,MGG_04216,MGG_02072,MGG_00070,MGG_01158,MGG_04899,MGG_06631,MGG_05787,MGG_10730,MGG_04017,MGG_05107,MGG_10933,MGG_06221,MGG_03810,MGG_04911,MGG_09559,MGG_03418,MGG_02351,MGG_02348,MGG_09179,MGG_13662,	0.367459

### Sheet: Sheet5
genes enriched in cellular amino acid catabolic process (GO:0009063) in both mutants
Gene	Ku80_1	Ku80_2	Ku80_3	b1_1	b1_2	b1_3	b2_1	b2_2	b2_3	description
MGG_05520	0.67882	0.745807	0.909188	0.428294	0.258656	0.276167	0.376194	0.281497	0.174762	exoglucanase 2
MGG_05401	45.8478	40.794	44.7	7.84529	10.5527	8.81036	6.23152	6.26039	7.80008	bifunctional P-450:NADPH-P450 reductase
MGG_05247	400.556	491.717	511.625	151.156	164.132	169.732	143.222	141.476	131.368	NAD-specific glutamate dehydrogenase
MGG_00270	170.446	75.6994	79.4961	18.6632	33.6331	15.6997	40.0817	44.9031	26.8578	zinc-containing alcohol dehydrogenase
MGG_07620	1.84475	1.23508	1.05009	0.55425	0.497901	0.343982	0.657217	0.382496	0.504614	L-amino-acid oxidase
MGG_09441	6.13981	4.87298	3.74836	2.61259	1.96772	2.57534	1.97826	2.21056	1.92992	tricarboxylate transporter
MGG_10111	150.372	152.293	133.439	60.0809	58.4164	47.8239	52.0882	52.2687	46.7763	glucose and ribitol dehydrogenase
MGG_15888	14.9534	4.62402	4.26417	4.00508	3.49099	2.48488	2.53868	3.54599	3.50857	hypothetical protein MGG_15888
MGG_14085	2.37674	1.98022	1.93121	1.24409	0.469584	0.802199	0.526863	0.459947	0.380732	short-chain oxidoreductase
MGG_10440	404.687	194.729	191.733	32.155	38.2074	34.4391	46.4342	51.0887	41.6412	endoribonuclease L-PSP
MGG_02886	27.6054	25.5424	25.2531	6.04927	8.39792	5.95835	5.53855	4.54028	5.2165	S-(hydroxymethyl)glutathione dehydrogenase
MGG_05519	12.5916	10.1432	11.6654	5.3801	4.69042	4.25204	5.29565	5.20094	4.17066	alcohol dehydrogenase
MGG_03418	16.916	45.6263	50.8862	12.73	11.0838	13.0899	8.4416	6.98157	8.81322	acyl-CoA dehydrogenase
MGG_00625	5.73342	2.95076	3.5836	1.97315	1.75066	2.03411	1.2196	1.56904	1.72208	glucosamine-6-phosphate isomerase
MGG_06888	2.43577	2.20112	2.28367	0.922092	1.94905	0.601177	0.431959	0.754192	0.965715	glutamine synthetase
MGG_07933	52.6206	26.5288	29.695	7.5187	8.32713	6.95564	9.95525	10.6348	8.4394	dihydrodipicolinate synthase
MGG_07935	27.3672	16.3245	13.6535	2.91251	3.12699	2.66051	4.14188	4.94517	4.25854	galactonate dehydratase
MGG_06489	51.6084	45.7129	45.6127	8.5651	7.48445	5.79537	5.96812	6.78782	5.97944	NADP-dependent alcohol dehydrogenase 6
MGG_03097	5.95197	3.755	3.18251	2.0537	2.48054	1.76565	2.11311	1.79973	1.84359	oxidoreductase
MGG_00220	63.6804	18.8015	18.435	6.60771	11.4828	6.05505	12.27	13.721	11.1151	NADP-dependent alcohol dehydrogenase 6
MGG_10441	48.0235	23.5547	22.2061	9.03501	10.3112	10.3115	11.8586	13.2765	11.6277	lipase 2
MGG_13279	26.3967	29.8375	29.3281	8.85089	8.61921	8.02563	8.78764	7.67153	8.32911	potassium/sodium efflux P-type ATPase
MGG_05074	295.334	254.826	277.562	131.841	104.35	118.105	130.512	125.351	113.12	RAN protein kinase
MGG_00811	10.6294	9.58223	11.3163	5.76482	4.81179	4.47225	4.53131	4.40788	4.3504	hypothetical protein MGG_00811
MGG_04017	25.0586	26.5717	28.0655	9.3448	9.57478	9.35663	8.43925	9.56246	8.52907	L-asparaginase
MGG_04216	36.3236	25.0632	21.6966	1.72501	1.45104	1.62872	3.57147	5.02096	3.12974	proline-specific permease
MGG_07489	24.9102	21.3754	21.6825	12.4034	10.5187	8.52185	10.5432	9.2616	9.37481	mitochondrial phosphate carrier protein
MGG_06950	105.699	89.6311	97.7291	12.5945	14.9772	9.84427	22.3947	27.6532	19.8733	L-serine dehydratase
MGG_06393	24.7172	39.898	38.9891	12.7031	9.95513	15.3973	9.69643	9.49769	10.3722	ULK/ULK protein kinase
MGG_10012	1.26262	0.993117	0.645693	0.289685	0.561288	0.435845	0.381669	0.444258	0.310285	salicylate hydroxylase
MGG_10730	24.828	14.0127	13.1122	2.04962	2.51312	2.3829	2.52508	1.85739	2.24289	potassium/sodium efflux P-type ATPase
MGG_15038	90.7499	75.9371	73.4873	31.1226	26.7854	28.413	28.4288	27.9098	26.0105	glycine dehydrogenase
MGG_13891	24.338	27.1629	28.2835	9.77649	9.44111	8.82905	11.7903	11.7478	10.8732	autoinducer 2 sensor kinase/phosphatase luxQ
MGG_00246	29.4065	9.34001	10.3753	5.02632	6.55933	5.12924	4.31891	5.27852	4.58789	NADP-dependent alcohol dehydrogenase 6
MGG_02225	9.31625	3.27243	4.91315	1.95933	1.55306	1.10546	1.09216	1.17014	1.17041	2,3-dihydro-2,3-dihydroxybenzoate dehydrogenase
MGG_05938	1.6495	0.656166	1.01322	0.287098	0.252853	0.593936	0.315217	0.220145	0.410019	2,2-dialkylglycine decarboxylase
MGG_16361	5.79604	6.59457	6.5942	3.43324	2.39324	3.11165	2.74291	2.85664	2.56243	H/K ATPase alpha subunit
MGG_13617	0.469734	0.589012	0.593584	0.15463	0.0907901	0.21326	0.158456	0.158092	0.184028	hypothetical protein MGG_13617
MGG_07953	3.47586	2.20345	2.78652	0.466156	0.716601	0.956393	0.390839	0.658026	0.47661	bifunctional P-450:NADPH-P450 reductase
MGG_04166	9.08131	6.51513	8.21771	3.24971	3.09305	2.87356	3.10478	2.53558	2.68693	salicylate hydroxylase
MGG_01571	2.04169	1.22673	1.7148	0.286263	0.378175	0.282644	0.424305	0.2881	0.268292	tyrosinase
MGG_04162	4.95575	5.13473	8.46657	2.33929	2.34992	1.88175	2.56332	2.29104	1.38927	aquaporin
MGG_08285	6.1735	7.42982	8.3312	1.84427	1.66327	1.84246	1.94391	2.13824	1.08516	mycocerosic acid synthase
MGG_12569	239.837	55.773	49.1795	3.9947	6.21246	3.92377	4.79955	4.95177	5.14339	hypothetical protein MGG_12569
MGG_16926	15.3278	5.22335	4.93322	1.13068	1.98315	0.814387	2.66245	3.26509	2.11296	hypothetical protein MGG_16926
MGG_00956	7.38659	3.73195	4.60004	1.65555	1.53397	1.126	2.0916	2.29548	1.7004	dihydrodipicolinate synthase
MGG_14157	112.911	68.4488	83.0288	13.1492	10.6722	8.60754	12.108	11.1133	7.54794	hypothetical protein MGG_14157
MGG_13662	1.01899	0.66791	0.998784	0.0389649	0	0	0	0.0448171	0	4-coumarate-CoA ligase 2
MGG_02337	58.9587	30.3425	38.4745	6.93811	10.6057	6.33909	21.2556	23.7472	11.9315	retinol dehydrogenase 8
MGG_00755	122.457	225.212	239.135	66.0485	125.39	72.6806	48.7579	50.8941	51.1505	indoleamine 2,3-dioxygenase

### Sheet: Sheet6
genes enriched in aspartate family amino acid catabolic process (GO:0009068) in b1 mutant
Gene	Ku80_1	Ku80_2	Ku80_3	b1_1	b1_2	b1_3
MGG_15667	16.02	7.46	8.98	4.82	5.24	5.49
MGG_01051	19.88	16.72	18.37	9.77	7.19	7.3
MGG_17041	175.52	79.61	81.29	44.37	51.29	41.88
MGG_07489	24.91	21.38	21.68	12.4	10.52	8.52
MGG_06392	338.42	311.25	313.26	111.78	155.45	139.63
MGG_06332	17.88	15.44	17.5	8.25	7.95	5.56
MGG_07890	4.77	1.64	1.95	0.98	1.09	1.2
MGG_10492	25.06	31.8	31.02	14.46	12.8	12.97
MGG_01537	204.74	239.01	238.43	103.43	94.95	112.43
MGG_09441	6.14	4.87	3.75	2.61	1.97	2.58
MGG_10440	404.69	194.73	191.73	32.16	38.21	34.44
MGG_00270	170.45	75.7	79.5	18.66	33.63	15.7
MGG_11389	55.18	32	32.98	10.72	11.81	12.35
MGG_02225	9.32	3.27	4.91	1.96	1.55	1.11
MGG_07908	5.34	3.63	3.36	1.89	1.56	2.29
MGG_02886	27.61	25.54	25.25	6.05	8.4	5.96
MGG_00220	63.68	18.8	18.44	6.61	11.48	6.06
MGG_05940	48.74	32.82	38.47	17.77	21.13	16.67
MGG_00246	29.41	9.34	10.38	5.03	6.56	5.13
MGG_05938	1.65	0.66	1.01	0.29	0.25	0.59
MGG_10267	15.03	14.42	15.6	6.79	5.14	4.67
MGG_09919	330.91	283.8	277.27	128.33	159.65	139.59
MGG_04499	1.68	1.29	1.26	0.47	0.6	0.85
MGG_05520	0.68	0.75	0.91	0.43	0.26	0.28
MGG_05519	12.59	10.14	11.67	5.38	4.69	4.25
MGG_06489	51.61	45.71	45.61	8.57	7.48	5.8
MGG_14085	2.38	1.98	1.93	1.24	0.47	0.8
MGG_04017	25.06	26.57	28.07	9.34	9.57	9.36
MGG_10111	150.37	152.29	133.44	60.08	58.42	47.82
MGG_08285	6.17	7.43	8.33	1.84	1.66	1.84
MGG_03418	16.92	45.63	50.89	12.73	11.08	13.09
MGG_06950	105.7	89.63	97.73	12.59	14.98	9.84
MGG_02337	58.96	30.34	38.47	6.94	10.61	6.34
MGG_04756	21.09	19.58	18.89	8.8	11.39	9.08
MGG_03631	86.98	70.18	67.85	33.71	30.06	31.35
MGG_16926	15.33	5.22	4.93	1.13	1.98	0.81

### Sheet: Sheet7
genes enriched in serine family amino acid catabolic process (GO:0009071) in b1 mutant
Gene	Ku80_1	Ku80_2	Ku80_3	b1_1	b1_2	b1_3
MGG_14157	112.91	68.45	83.03	13.15	10.67	8.61
MGG_15667	16.02	7.46	8.98	4.82	5.24	5.49
MGG_03097	5.95	3.75	3.18	2.05	2.48	1.77
MGG_03096	13.45	5.08	5.39	2.9	3.45	1.65
MGG_00811	10.63	9.58	11.32	5.76	4.81	4.47
MGG_15038	90.75	75.94	73.49	31.12	26.79	28.41
MGG_04162	4.96	5.13	8.47	2.34	2.35	1.88
MGG_01537	204.74	239.01	238.43	103.43	94.95	112.43
MGG_00625	5.73	2.95	3.58	1.97	1.75	2.03
MGG_02812	210.89	181.81	164.5	80.01	110.14	88.2
MGG_01571	2.04	1.23	1.71	0.29	0.38	0.28
MGG_15888	14.95	4.62	4.26	4.01	3.49	2.48
MGG_03889	29.39	17.27	19.18	3.71	5.94	5.52
MGG_06950	105.7	89.63	97.73	12.59	14.98	9.84
MGG_04756	21.09	19.58	18.89	8.8	11.39	9.08
MGG_02525	155.3	92.78	80.44	49.58	55.69	44.93
MGG_13441	6.52	5.44	7.48	2.2	3.83	3.69

### Sheet: Sheet8
genes enriched in glutamine family amino acid catabolic process (GO:0009065) in b1 mutant
Gene	Ku80_1	Ku80_2	Ku80_3	b1_1	b1_2	b1_3
MGG_05401	45.85	40.79	44.7	7.85	10.55	8.81
MGG_13279	26.4	29.84	29.33	8.85	8.62	8.03
MGG_15667	16.02	7.46	8.98	4.82	5.24	5.49
MGG_03096	13.45	5.08	5.39	2.9	3.45	1.65
MGG_06392	338.42	311.25	313.26	111.78	155.45	139.63
MGG_05247	400.56	491.72	511.62	151.16	164.13	169.73
MGG_07890	4.77	1.64	1.95	0.98	1.09	1.2
MGG_16361	5.8	6.59	6.59	3.43	2.39	3.11
MGG_04166	9.08	6.52	8.22	3.25	3.09	2.87
MGG_03940	89.21	39.99	42.73	29.51	28.74	29.45
MGG_09211	128.01	90.94	87.72	49.71	57.84	46.11
MGG_01102	85.72	72.52	77.06	38.4	41.54	36.98
MGG_10012	1.26	0.99	0.65	0.29	0.56	0.44
MGG_05938	1.65	0.66	1.01	0.29	0.25	0.59
MGG_06888	2.44	2.2	2.28	0.92	1.95	0.6
MGG_07953	3.48	2.2	2.79	0.47	0.72	0.96
MGG_00930	49.24	45.62	40.86	15.13	14.22	17.06
MGG_10730	24.83	14.01	13.11	2.05	2.51	2.38
MGG_04017	25.06	26.57	28.07	9.34	9.57	9.36
MGG_13617	0.47	0.59	0.59	0.15	0.09	0.21
MGG_08258	433.33	262.15	270.18	82.45	133.56	115.19
MGG_13891	24.34	27.16	28.28	9.78	9.44	8.83
