## Supplementary material for "Transcriptome analysis of protein kinase MoCK2 affect acetyl-CoA metabolism and import of CK2 interacting mitochondrial proteins into mitochondria in rice blast fungus *Magnaporthe oryzae*": Table S8.xlsx

### Sheet: Catalogue
	sheet1	up-regulated transporters in b1 mutant
	sheet2	down-regulated transporters in b1 mutant
	sheet3	up-regulated transporters in b2 mutant
	sheet4	down-regulated transporters in b2 mutant

### Sheet: Sheet1
up-regulated transporters in b1 mutant
Gene	b1_1	b1_2	b1_3	Ku80_1	Ku80_2	Ku80_3	logFC	logCPM	PValue	FDR	NR
MGG_03411	103.11	45.44	103.6	11.88	7.03	7.69	3.21147	6.74998	2.63e-21	8.94e-20	riboflavin transporter MCH5
MGG_10750	0.52	0.5	0.32	0	0	0	7.3778	-0.204186	1.4e-12	2.21e-11	oligopeptide transporter 2
MGG_00275	33.9	32.89	30.59	11.96	14.67	16.66	1.15905	5.80443	2.49e-09	2.72e-08	MFS transporter
MGG_00464	10.83	9.71	10.02	5.2	4.57	4.04	1.12532	3.93321	4.51e-07	3.46e-06	MFS phospholipid transporter Git1
MGG_03205	487.53	323.64	453.03	213.82	149.16	150.08	1.27043	9.65797	8.7e-07	6.36e-06	polyamine transporter 2
MGG_06036	40.98	36.73	34.33	1.42	6.94	8.96	2.70306	5.27986	8.63e-11	1.12e-09	general amino acid permease
MGG_07428	5.19	6.71	3.2	1.01	1.17	1.83	1.89348	2.04206	5.37e-08	4.86e-07	allantoate permease
MGG_11327	12.9	14.38	14.19	5.2	6.87	6.03	1.18283	4.02651	5.54e-08	5.02e-07	amino-acid permease inda1
MGG_07546	2.47	2.77	2.74	0.97	1.08	0.91	1.40122	2.07438	5.53e-07	4.17e-06	alpha-glucosides permease MPH2/3
MGG_14136	1.11	1.46	1.28	0.4	0.43	0.23	1.80924	0.609211	7.41e-06	4.58e-05	quinate permease
MGG_03348	18.18	24.51	16.65	5.52	11.55	11.67	1.04675	5.49695	7.89e-05	0.000395907	phosphate-repressible phosphate permease
MGG_09931	33.42	29.54	35.29	4.38	20.87	18.43	1.18104	6.84462	0.00234782	0.0081169	lipid A export ATP-binding/permease msbA
MGG_01778	77.05	53.82	80.03	1.56	12.91	13.32	2.94041	7.07077	1.66e-08	1.62e-07	aflatoxin efflux pump

### Sheet: Sheet2
down-regulated transporters in b1 mutant
Gene	b1_1	b1_2	b1_3	Ku80_1	Ku80_2	Ku80_3	logFC	logCPM	PValue	FDR	NR
MGG_00040	2.46	2.71	2.44	102.6	47.67	49.79	-4.75368	6.61226	1.12e-41	1.17e-39	high-affinity glucose transporter ght2
MGG_06203	634.9	698.92	775.28	1775.12	1923.2	1972.06	-1.43436	11.3887	2.16e-10	2.67e-09	high-affinity glucose transporter RGT2
MGG_05929	9.39	7.92	10.91	84.15	59.38	57.82	-2.85988	6.68998	5.16e-29	2.91e-27	hexose transporter
MGG_04234	0.39	0.55	0.59	2.31	2.13	1.87	-2.11363	1.30818	7.87e-10	9.21e-09	hexose transporter
MGG_09307	1.77	1.11	1.44	5.45	1.57	2.26	-1.14272	2.30411	0.00690698	0.0208357	hexose transporter
MGG_09852	0.46	0.52	0.48	4.06	3.53	3.73	-3.00164	2.19324	6.47e-23	2.47e-21	sugar transporter STL1
MGG_03341	0.7	0.81	0.84	3.04	3.22	2.65	-1.96171	2.59128	5.96e-13	9.71e-12	plastidic glucose transporter 4
MGG_02394	5.11	4.24	6.2	30.79	32.76	36.05	-2.69494	4.8102	2.4e-33	1.71e-31	malic acid transporter
MGG_05116	0.74	0.59	0.37	1.3	1.45	1.82	-1.39673	1.55302	4.84e-06	3.11e-05	malic acid transporter
MGG_09441	2.61	1.97	2.58	6.14	4.87	3.75	-1.06554	2.11333	0.000454625	0.00191664	tricarboxylate transporter
MGG_05435	0.47	0.14	0.3	4.32	4	4.17	-3.66462	2.21062	1.91e-28	1.03e-26	membrane transporter
MGG_08426	2.65	2.45	3.02	11.82	15.69	16.24	-2.44576	3.75655	1.64e-24	6.9e-23	amino acid transporter
MGG_14203	38.3	37.22	30.36	109.97	122.05	124.28	-1.76719	7.13303	3.07e-17	7.67e-16	amino acid transporter
MGG_05833	0.22	0.28	0.21	0.97	0.81	0.58	-1.765	0.0438436	7.29e-05	0.000367626	vacuolar basic amino acid transporter 1
MGG_10287	0.23	0.22	0.18	3.02	2.67	2.56	-3.70148	1.3364	1.99e-22	7.33e-21	metabolite transporter
MGG_07980	3.09	3.16	1.96	6.33	5.87	4.74	-1.0635	2.99944	6.67e-05	0.000339356	metabolite transporter
MGG_04927	37.76	42.46	39.47	179.46	139	137.21	-1.94983	7.99124	2.08e-16	4.79e-15	high-affinity nicotinic acid transporter
MGG_07968	19.59	18.15	18.73	47.87	32.27	33.2	-1.03215	5.68429	4.88e-06	3.13e-05	high-affinity nicotinic acid transporter
MGG_05467	134.03	121.94	133.22	355.64	321.48	344.56	-1.40987	9.11318	7.51e-11	9.77e-10	sodium/nucleoside cotransporter 1
MGG_06332	8.25	7.95	5.56	17.88	15.44	17.5	-1.23967	3.6724	6.64e-08	5.93e-07	peroxisomal adenine nucleotide transporter 1
MGG_10867	7.43	5.33	6.54	14.03	12.99	14.16	-1.11045	4.50216	7.15e-08	6.31e-07	zinc-regulated transporter 1
MGG_04967	2.59	2.82	3.18	7.6	6.84	9.21	-1.47533	4.45797	1.8e-11	2.51e-10	zinc-regulated transporter 2
MGG_10493	6.75	4.06	5.44	10.35	10.67	12	-1.03755	4.61555	1.33e-06	9.48e-06	cation efflux protein/zinc transporter
MGG_14367	0.77	0.54	1.01	2.49	2.29	2.52	-1.68042	1.41661	1.72e-07	1.41e-06	MFS transporter
MGG_15624	0.44	0.55	0.67	2.04	1.2	1.33	-1.51573	1.08588	6.4e-05	0.000326502	MFS transporter
MGG_10439	2.49	2.4	2.39	10.26	10.45	11.33	-2.15518	4.2316	9.75e-25	4.14e-23	MFS transporter
MGG_17983	2.27	1.84	2.12	8.86	4.42	5.34	-1.60541	3.09553	2.46e-07	1.96e-06	MFS monocarboxylate transporter
MGG_12612	0.14	0.23	0.08	1.25	0.58	0.93	-2.60356	0.117852	2.29e-07	1.83e-06	drug resistance transporter
MGG_08776	13.24	8.71	11.63	13.58	60.3	58.23	-1.9694	6.18911	6.26e-07	4.68e-06	major myo-inositol transporter iolT
MGG_10046	0.24	0.5	0.25	1.6	1.11	0.91	-1.9558	0.808521	5.83e-06	3.69e-05	pantothenate transporter liz
MGG_00346	3.21	3.73	2.94	11.72	5.3	6.05	-1.25802	4.07107	5.71e-05	0.000295643	pi-transporter A-1
MGG_01931	261.06	375.99	237.47	898.96	496.99	429.29	-1.09517	10.0488	0.000534917	0.00220441	siderophore iron transporter mirB
MGG_04216	1.73	1.45	1.63	36.32	25.06	21.7	-4.139	4.87491	5.62e-47	7.02e-45	proline-specific permease
MGG_14937	19.72	22.23	19.49	60.81	33.39	31.83	-1.06949	6.32694	8.45e-05	0.000420884	proline permease
MGG_09778	1.07	0.71	0.9	10.82	11.31	10.74	-3.61483	3.7002	8.63e-46	1.04e-43	quinate permease
MGG_15133	3.77	3.91	3.9	28.97	23.59	22.69	-2.725	5.52056	1.68e-35	1.3e-33	sulfate permease 2
MGG_00289	24.11	22.53	22.05	108.27	113.37	113.76	-2.30396	7.28556	7.06e-28	3.68e-26	amino-acid permease inda1
MGG_09758	8.09	8.29	7.89	15.94	17.42	16.26	-1.0476	5.71398	3.18e-08	2.98e-07	allantoate permease
MGG_04099	12.29	20.86	14.32	195.72	85.42	74.79	-2.94242	7.09389	1.96e-14	3.76e-13	allantoate permease
MGG_13442	2.73	2.16	2.67	6.84	6.9	7.23	-1.48563	3.03204	4.75e-10	5.68e-09	nicotinamide mononucleotide permease
MGG_04899	7.06	6.23	8.78	15.44	16.09	16.28	-1.12733	5.76748	6.55e-08	5.84e-07	lipid A export ATP-binding/permease msbA
MGG_05128	47.67	40.33	43.16	87.79	93.43	93.45	-1.08347	7.2622	1.04e-07	8.84e-07	dicarboxylic amino acid permease
MGG_14115	19.77	19.59	20.38	30.14	42.63	46.93	-1.00794	6.12697	9.37e-07	6.84e-06	GabA permease
MGG_05889	1.5	1.36	0.95	2.68	2.81	2.83	-1.13082	2.44749	1.02e-05	6.14e-05	lactose permease
MGG_15388	2.9	2.41	2.48	6.21	5.27	4.65	-1.06779	2.68206	4.01e-05	0.000214047	lactose permease
MGG_09728	12.63	15.5	13.17	30.52	32.01	30.82	-1.19216	5.49499	1.21e-09	1.37e-08	lactose permease, variant
MGG_08266	2.72	2.65	2.38	8.17	8.87	7.5	-1.68064	3.39843	3.48e-13	5.9e-12	maltose permease MAL61
MGG_04371	24.7	28.27	31.25	135.87	120.99	115.86	-2.16069	7.49957	2.08e-20	6.65e-19	general alpha-glucoside permease
MGG_10730	2.05	2.51	2.38	24.83	14.01	13.11	-2.93695	5.29011	2.57e-23	1e-21	potassium/sodium efflux P-type ATPase
MGG_13279	8.85	8.62	8.03	26.4	29.84	29.33	-1.76156	6.35452	1.67e-20	5.36e-19	potassium/sodium efflux P-type ATPase
MGG_10563	0.6	0.38	0.88	2.19	2.55	2.92	-2.06383	1.99723	9.07e-11	1.17e-09	efflux pump, variant

### Sheet: Sheet3
up-regulated transporters in b2 mutant
Gene	b2_1	b2_2	b2_3	Ku80_1	Ku80_2	Ku80_3	logFC	logCPM	PValue	FDR	NR
MGG_03411	49.33	38.2	61.93	11.88	7.03	7.69	2.6448	6.15471	2.07e-22	9.3e-21	riboflavin transporter MCH5
MGG_00464	13.51	13.36	14.97	5.2	4.57	4.04	1.76122	4.29377	1.53e-16	4.12e-15	MFS phospholipid transporter Git1
MGG_04888	0.78	1.29	1.06	0.39	0.45	0.66	1.22153	0.855892	0.00059521	0.00260118	MFS hexose transporter
MGG_00275	35.03	35.05	37.19	11.96	14.67	16.66	1.48206	5.94029	4.44e-15	1.05e-13	MFS transporter
MGG_05413	0.65	0.68	0.66	0.52	0.25	0.34	1.0083	0.409209	0.0134966	0.0385214	MFS transporter
MGG_10750	0.56	0.78	0.33	0	0	0	7.44155	-0.0196725	6.98e-14	1.46e-12	oligopeptide transporter 2
MGG_00861	10.44	10.87	7.91	4.3	5.57	5.83	1.0692	4.97293	1.91e-07	1.69e-06	oligopeptide transporter 6
MGG_09063	3.17	3.73	3.44	1.2	0.98	0.79	1.95707	2.68225	1.12e-13	2.31e-12	urea active transporter
MGG_06469	51.5	47.63	44.86	21.29	20.92	21.41	1.3451	7.26859	1.4e-11	2.16e-10	potassium transporter 1
MGG_03205	358.92	333.63	368.66	213.82	149.16	150.08	1.20409	9.52041	2.77e-07	2.39e-06	polyamine transporter 2
MGG_00993	1.83	2.53	2.63	1.04	1.33	1.41	1.06045	2.02662	0.000114339	0.000601131	vacuolar iron transporter Ccc1
MGG_03348	38.5	43.47	34.58	5.52	11.55	11.67	2.20026	6.26875	2.38e-18	7.58e-17	phosphate-repressible phosphate permease
MGG_08548	21.23	21.17	17.6	10.61	9.3	9.2	1.20608	4.75046	2.53e-09	2.87e-08	proline-specific permease
MGG_06036	24.55	27.66	29.77	1.42	6.94	8.96	2.43784	4.95288	4.34e-09	4.79e-08	general amino acid permease
MGG_07546	2.24	2.43	2.26	0.97	1.08	0.91	1.3873	1.94814	2.54e-07	2.2e-06	alpha-glucosides permease MPH2/3
MGG_14136	0.61	0.63	0.9	0.4	0.43	0.23	1.17092	0.0752326	0.00898586	0.0275246	quinate permease
MGG_04623	13.66	14.1	14.02	7.15	6.57	7.69	1.131	4.93583	1.1e-09	1.31e-08	cation efflux family protein
MGG_01778	34.66	34.03	42.49	1.56	12.91	13.32	2.1999	6.34396	8.17e-06	5.51e-05	aflatoxin efflux pump

### Sheet: Sheet4
down-regulated transporters in b2 mutant
Gene	b2_1	b2_2	b2_3	Ku80_1	Ku80_2	Ku80_3	logFC	logCPM	PValue	FDR	NR
MGG_00040	3.38	3.7	2.59	102.6	47.67	49.79	-4.22745	6.54989	2.11e-34	1.98e-32	high-affinity glucose transporter ght2
MGG_02394	5.48	5.77	6.3	30.79	32.76	36.05	-2.33345	4.78681	1.04e-31	8.38e-30	malic acid transporter
MGG_05929	8.54	9.22	8.95	84.15	59.38	57.82	-2.759	6.61626	1.07e-31	8.54e-30	hexose transporter
MGG_05435	0.4	0.35	0.61	4.32	4	4.17	-3.00641	2.26643	7.28e-23	3.38e-21	membrane transporter
MGG_08426	2.94	2.97	2.2	11.82	15.69	16.24	-2.26185	3.72355	1.32e-21	5.42e-20	amino acid transporter
MGG_10287	0.05	0.33	0.26	3.02	2.67	2.56	-3.43085	1.39597	2.01e-18	6.44e-17	metabolite transporter
MGG_09852	0.34	0.75	0.66	4.06	3.53	3.73	-2.50056	2.23933	9.88e-17	2.72e-15	sugar transporter STL1
MGG_04967	2.28	2.18	2.22	7.6	6.84	9.21	-1.65445	4.33475	1.35e-15	3.4e-14	zinc-regulated transporter 2
MGG_14203	42.66	34.51	34.89	109.97	122.05	124.28	-1.49831	7.11007	2.21e-13	4.31e-12	amino acid transporter
MGG_14367	0.34	0.49	0.18	2.49	2.29	2.52	-2.67834	1.25069	2.78e-13	5.35e-12	MFS transporter
MGG_10867	4.47	4.23	4.84	14.03	12.99	14.16	-1.43793	4.32875	5.41e-13	1.01e-11	zinc-regulated transporter 1
MGG_10439	3.28	3.48	4.13	10.26	10.45	11.33	-1.38762	4.33077	3.49e-12	5.8e-11	MFS transporter
MGG_04234	0.25	0.3	0.48	2.31	2.13	1.87	-2.41605	1.26877	2.06e-11	3.07e-10	hexose transporter
MGG_06203	779.47	730.3	647.16	1775.12	1923.2	1972.06	-1.22502	11.3573	3.47e-09	3.87e-08	high-affinity glucose transporter RGT2
MGG_08776	6.63	7.83	9.36	13.58	60.3	58.23	-2.27823	6.04576	8.74e-09	9.28e-08	major myo-inositol transporter iolT
MGG_03341	1.06	0.98	0.96	3.04	3.22	2.65	-1.40454	2.6749	2.33e-08	2.35e-07	plastidic glucose transporter 4
MGG_13669	36.81	37.53	39.23	70.44	97.38	115.45	-1.14058	7.44374	8.47e-08	7.86e-07	peptide transporter PTR2
MGG_12612	0.19	0.17	0.12	1.25	0.58	0.93	-2.35884	0.244322	2.49e-06	1.86e-05	drug resistance transporter
MGG_05116	0.67	0.44	0.41	1.3	1.45	1.82	-1.42983	1.53268	6.62e-06	4.54e-05	malic acid transporter
MGG_17983	2.03	2.75	1.98	8.86	4.42	5.34	-1.30856	3.11494	3.09e-05	0.000184115	MFS monocarboxylate transporter
MGG_07966	0.13	0.07	0.07	0.89	0.37	0.47	-2.47486	-0.203042	4.58e-05	0.000263983	phosphate transporter
MGG_09119	1.61	2.08	2.24	5.9	3.99	3.94	-1.06243	3.1809	7.72e-05	0.000419893	potassium transporter
MGG_09441	1.98	2.21	1.93	6.14	4.87	3.75	-1.10935	2.05564	0.000256384	0.00123069	tricarboxylate transporter
MGG_15624	0.65	0.64	0.45	2.04	1.2	1.33	-1.23303	1.15764	0.000868236	0.00364807	MFS transporter
MGG_05833	0.2	0	0.44	0.97	0.81	0.58	-1.68249	0.127799	0.00180487	0.00691999	vacuolar basic amino acid transporter 1
MGG_09307	1.25	1.43	0.95	5.45	1.57	2.26	-1.21306	2.23378	0.00527643	0.0174245	hexose transporter
MGG_10508	0.32	0.33	0.22	1.02	0.75	0.59	-1.26833	0.0988463	0.00839616	0.0260084	glucose transporter HXT1
MGG_09778	1.34	1.98	1.57	10.82	11.31	10.74	-2.57844	3.75327	1.74e-28	1.14e-26	quinate permease
MGG_04216	3.57	5.02	3.13	36.32	25.06	21.7	-2.67368	4.93085	4.74e-22	2.03e-20	proline-specific permease
MGG_04371	30.42	33.66	32.23	135.87	120.99	115.86	-1.7917	7.48549	5.91e-18	1.81e-16	general alpha-glucoside permease
MGG_04899	4.65	5.28	4.62	15.44	16.09	16.28	-1.54919	5.5622	1.04e-16	2.86e-15	lipid A export ATP-binding/permease msbA
MGG_15133	7.53	7.57	6.12	28.97	23.59	22.69	-1.66723	5.62923	4.92e-15	1.16e-13	sulfate permease 2
MGG_05107	2.54	3.2	2.78	6.2	12.75	12.68	-1.7108	3.85101	3.83e-10	4.85e-09	general amino acid permease AGP3
MGG_04099	28.18	36.46	23.81	195.72	85.42	74.79	-1.872	7.17864	9.16e-08	8.45e-07	allantoate permease
MGG_02072	74.55	78.86	96.64	142.25	318.15	310.99	-1.44233	9.12366	1.71e-07	1.53e-06	amino-acid permease inda1
MGG_10730	2.53	1.86	2.24	24.83	14.01	13.11	-2.82185	5.22485	7.15e-22	3.05e-20	potassium/sodium efflux P-type ATPase
MGG_13279	8.79	7.67	8.33	26.4	29.84	29.33	-1.61818	6.30169	2.03e-18	6.51e-17	potassium/sodium efflux P-type ATPase
MGG_10563	0.81	0.77	0.48	2.19	2.55	2.92	-1.73424	2.04313	2.86e-09	3.23e-08	efflux pump, variant
