## Supplementary material for "Transcriptome analysis of protein kinase MoCK2 affect acetyl-CoA metabolism and import of CK2 interacting mitochondrial proteins into mitochondria in rice blast fungus *Magnaporthe oryzae*": Table S9.xlsx

### Sheet: Sheet1
id	B1*	B2*	GO	Location	Pred
MGG_15408	1	0	GO:0005759	C:mitochondrial matrix	0.94
MGG_05951	1	1	GO:0005759	C:mitochondrial matrix	0.93
MGG_11311	1	1	GO:0005759	C:mitochondrial matrix	0.93
MGG_01994	1	1	GO:0005759	C:mitochondrial matrix	0.92
MGG_09522	1	1	GO:0005759	C:mitochondrial matrix	0.92
MGG_09110	1	1	GO:0005759	C:mitochondrial matrix	0.91
MGG_09167	1	0	GO:0005759	C:mitochondrial matrix	0.91
MGG_00556	1	1	GO:0005759	C:mitochondrial matrix	0.89
MGG_01129	1	1	GO:0005759	C:mitochondrial matrix	0.88
MGG_02709	1	1	GO:0005759	C:mitochondrial matrix	0.88
MGG_04432	1	0	GO:0005741	C:mitochondrial outer membrane	0.88
MGG_04469	1	1	GO:0005743	C:mitochondrial inner membrane	0.88
MGG_05468	1	0	GO:0005759	C:mitochondrial matrix	0.88
MGG_00343	1	1	GO:0005743	C:mitochondrial inner membrane	0.86
MGG_00978	1	1	GO:0005741	C:mitochondrial outer membrane	0.85
MGG_05623	1	0	GO:0005743	C:mitochondrial inner membrane	0.83
MGG_00832	1	1	GO:0005743	C:mitochondrial inner membrane	0.82
MGG_08113	1	1	GO:0005759	C:mitochondrial matrix	0.8
MGG_07593	1	1	GO:0005741	C:mitochondrial outer membrane	0.75
MGG_06483	0	1	GO:0005759	C:mitochondrial matrix	0.73
MGG_01925			GO:0005741	C:mitochondrial outer membrane	0.49
MGG_06006			GO:0005741	C:mitochondrial outer membrane	0.48
*Significantly absolute upregulated in b1 or b2 and with a mitochondrial prediction value over 0.5
Note: The two genes with Pred number below 0.5 is shown in this table were only included to visually show that there is a large leap from the lowest Pred value we consider positively a mitochondrial prediction to the next Pred value.
